# RSL24D1 sustains steady-state ribosome biogenesis and pluripotency translational programs in embryonic stem cells

**DOI:** 10.1101/2021.05.27.443845

**Authors:** Sébastien Durand, Marion Bruelle, Fleur Bourdelais, Bigitha Bennychen, Juliana Blin-Gonthier, Caroline Isaac, Aurélia Huyghe, Antoine Seyve, Christophe Vanbelle, David Meyronet, Frédéric Catez, Jean-Jacques Diaz, Fabrice Lavial, Emiliano P. Ricci, François Ducray, Mathieu Gabut

## Abstract

Embryonic stem cell (ESC) fate decisions are regulated by a complex molecular circuitry that requires tight and coordinated gene expression regulations at multiple levels from chromatin organization to mRNA processing. Recently, ribosome biogenesis and translation have emerged as key regulatory pathways that efficiently control stem cell homeostasis. However, the molecular mechanisms underlying the regulation of these pathways remain largely unknown to date. Here, we analyzed the expression, in mouse ESCs, of over 300 genes involved in ribosome biogenesis and we identified RSL24D1 as the most differentially expressed between self-renewing and differentiated ESCs. RSL24D1 is highly expressed in multiple mouse pluripotent stem cell models and its expression profile is conserved in human ESCs. RSL24D1 is associated with nuclear pre-ribosomes and is required for the maturation and the synthesis of 60S subunits in mouse ESCs. Interestingly, RSL24D1 depletion significantly impairs global translation, particularly of key pluripotency factors, including POU5F1 and NANOG, as well as components of the polycomb repressive complex 2 (PRC2). Consistently, RSL24D1 is required for mouse ESC self-renewal and proliferation. Taken together, we show that RSL24D1-dependant ribosome biogenesis is required to both sustain the expression of pluripotent transcriptional programs and silence developmental programs, which concertedly dictate ESC homeostasis.
