## Supplementary material for "RSL24D1 sustains steady-state ribosome biogenesis and pluripotency translational programs in embryonic stem cells": Table 6

### Sheet: Table 6A
Table 6A - list of shRNA used for pLKO.1 cloning.
shRsl24d1-1	sens oligomer	CCGGCGCACGCAAACAGGAAAGTTTCTCGAGAAACTTTCCTGTTTGCGTGCGTTTTT
	reverse oligomer	AATTAAAAACGCACGCAAACAGGAAAGTTTCTCGAGAAACTTTCCTGTTTGCGTGCG
shRsl24d1-2	sens oligomer	CCGGCGTAGAAATGAACCTGTGAAACTCGAGTTTCACAGGTTCATTTCTACGTTTTT
	reverse oligomer	AATTAAAAACGTAGAAATGAACCTGTGAAACTCGAGTTTCACAGGTTCATTTCTACG
shOct4	sens oligomer	CCGGCAAGGGAGGTAGACAAGAGAACTCGAGTTCTCTTGTCTACCTCCCTTGTTTTTG
	reverse oligomer	AATTCAAAAACAAGGGAGGTAGACAAGAGAACTCGAGTTCTCTTGTCTACCTCCCTTG
shCOO5 (sh-CTL)	sens oligomer	CCGGTACAACAGCCACAACGTCTATCTCGAGATAGACGTTGTGGCTGTTGTATTTTT
	reverse oligomer	AATTAAAAATACAACAGCCACAACGTCTATCTCGAGATAGACGTTGTGGCTGTTGTA

### Sheet: Table 6B
Table 6B - list of antibodies used in this study.
Antibody	References	Western Blot dilutions	Immunofluorescence dilutions
Rabbit anti-RSL24D1	ProteinTech, 25190-1-AP	1:1000	1:100
Rabbit anti-RPL24	Invitrogen, PA5-30157	1:1000	n.a.
Rabbit anti-RPL8	Abcam, Ab169538	1:1000	n.a.
Rabbit anti-RPS6	Cell Signaling Technology, 22175	1:1000	n.a.
Rabbit anti-EIF6	Cell Signaling Technology, 3833	1:1000	1:1000
Rabbit anti-GAPDH	Sigma-Aldrich, G9545	1:5000	n.a.
Rabbit anti-HISTONE 3	Abcam, Ab1791	1:5000	n.a.
Mouse anti-FBL	Genetex, GTX101807	1:1000	1:200
Mouse anti-OCT3/4	BD Biosciences, 611203	1:250	1:300
Goat anti-NANOG	R&D System, AF2729	1:1000	n.a.
Rabbit anti-EED	Merck-Millipore, 05-1320	1:1000	n.a.
Rabbit anti-EZH2	Cell Signaling Technology, 5246	1:1000	n.a.
Rabbit anti-SUZ12	Cell Signaling Technology, 3737	1:1000	n.a.
Mouse anti-β-ACTIN HRP conjugated	Sigma-Aldrich, A3854	1:20000	n.a.
Rabbit anti-H3K27me3	Diagenode, C15410069	1:600	n.a.
Anti-rabbit StarBright Blue 700	BioRad, 12004161	1:5000	n.a.
Anti-mouse StarBright Blue 700	BioRad, 12004158	1:5000	n.a.
Anti-Rabbit DyLight 800	Invitrogen, 13437247	1:5000	n.a.
HRP conjugated anti-rabbit	Cell Signaling Technology, 7074	1:10000	n.a.
HRP conjugated anti-goat	Agilent/Dako, P0449	1:10000	n.a.
HRP-conjugated anti-mouse	Cell Signaling Technology, 7076	1:10000	n.a.
IgG (H+L) Cross-Adsorbed Goat anti-Mouse, Alexa Fluor 555	Invitrogen, A21422	n.a.	1:1250
IgG (H+L) Cross-Adsorbed goat anti-Rabbit, Alexa Fluor 488	Invitrogen, A11008	n.a.	1:1250
IgG (H+L) Cross-Adsorbed donkey anti-Rabbit, Alexa Fluor 647	Invitrogen, A-31573	n.a.	1:1250
Alexa Fluor 647 Mouse IgG2a	BD Biosciences, 557715	n.a.	1:500

### Sheet: Table 6C
Table 6C - list of primers used in this study.
Gene symbole	Forward	Reverse
6030460B20Rik	TCTGGTACACTCGACTCACT	TCCACAGCCTTTATCCTGTTAC
β-actin	GAAATCGTGCGTGACATCAAAG	TGTAGTTTCATGGATGCCACAG
Eed	ATGCTGTCAGTATTGAGAGTGGC	GAGGCTGTTCACACATTTGAAAG
Ezh2	AGTGACTTGGATTTTCCAGCAC	AATTCTGTTGTAAGGGCGACC
Fgf5	AGCGCGACGTTTTCTTCGTCTTC	ATGGAAACCGATGCCCACTCTGC
Foxa2	CATCCGACTGGAGCAGCTA	TGTGTTCATGCCATTCATCC
Gata4	TTCCTGCTCGGACTTGGGAC	TTCCCAGGCAGGTGGAGAATAAG
Gata6	CTCAGGGGTAGGGGCATCA	GAGGACAGACTGACACCTATGTA
Gsc	CACAGACAGTCGATGCTACTT	GTCCTGGGCCTGTACATTATT
Klf4	ACCTTTCACACTGTCTTCCCACGA	ACAAGCTGACTTGCTGGGAACTTG
Nanog	AAGCCAGGTTCCTTCCTTCTTCCA	AGGTCAGGAGTTCAAATCCCAGCA
Nestin	TTTCTTCTGTGGCTCACCTG	GAGGAGCAGCAATGATGAGT
Nodal	TTCAACCTGATTGGCTGGGG	TATCGTTTCAGCAGGCTCTGG
Oct4/Pou5f1	CCATGCATTCAAACTGAGGCACCA	ACAGCATCACTGAGCTTCTTTCCC
Pax6	GAGAGAACACCAACTCCATCAG	CCTCAATCTGCTCTTGGGTAAA
PDGFRa	TGGCCAAACCTGACCATGCCA	TTGTCCCGGCAACAGGTTCTC
Psmd9	CTCTCTGGGTTGAGGCATTATT	GAGAATTCCCAGACAGGCTATG
Rsl24d1_v1	GATGTCGGACACCCATCAAA	TGCAGAATCGGAACACATAAGA
Rsl24d1_v2	GTTCTGGCTGTCCTGAAACT	ACGCCTTTAATCCCGTAACTC
Sox2	AAATCTCCGCAGCGAAACGACA	CCTCCAGATCTATACATGGTCCGA
Sox17	CAGAACCCAGATCTGCACAA	GCTTCTCTGCCAAGGTCAAC
Suz12	CATCGAAGCATGAGCAGAGA	GTTAACCGAGAGGAAGGAACTT
TBra	TGAAGGCGCCTGTGTCTTTCAGC	TGGCTGGTGATCATGCGTTGC
Tbp	GGGATTCAGGAAGACCACATAG	CCTCACCAACTGTACCATCAG
Tcf3	TAGGCTCCCTAGCTGGTAAA	GCAAATTAAAGCCCAGGAGAAA
Wnt3	TGTTCCAACTATTGGGGGCG	GGCCAGGGACCACCAAAT
Zfp42	CCCTCGACAGACTGACCCTAA	TCGGGGCTAATCTCACTTTCAT
