## Supplementary material for "RSL24D1 sustains steady-state ribosome biogenesis and pluripotency translational programs in embryonic stem cells": Table 1

### Sheet: RPKMs_Mmu
Gene	Name	main functions	Ratio Pluri./diff. cells	log2 ratio pluri./diff. Cells	Pluripotent cell samples							Differentiated cell samples
					ESC_v65	ESC_D3	ESC_E14d	ESC_OS25	ESC_J1	iPSa	iPSb	MLF	MEF_1	MEF_2	CL_C2C12_1	C2C12_2	C2C12_3	NIH3T3	N2A	Neuron_DRG
ENSMUSG00000032215	Rsl24d1	Biogenesis	10560.9	13.3664	26.47	10.21	27.25	114.8	16.11	28.98	22.6	0	0	0	0	0	0	0.01	0	0.02
ENSMUSG00000090733	Rps27	RP	42.4407	5.40738	0	90.81	16.99	184.37	0	32.74	25.98	0	10.58	0	0	0	0	0	0.05	0
ENSMUSG00000023043	Krt18	Biogenesis	37.3912	5.22463	267.16	29.89	7.77	5.64	25.88	11.73	20.69	0	6.01	6.38	0.03	0	0	0.23	0	0.03
ENSMUSG00000062309	Rpp25	RP	27.0932	4.75986	48.6	93.38	38.57	48.69	32.22	30.04	16.79	0.07	0.46	0.28	0.17	0.32	0.37	0.01	12.26	0.69
ENSMUSG00000063171	Rps4y2	RP	22.4087	4.48599	388.97	369.56	240.45	472.02	258.9	352.43	306.84	0	49	49.83	0	0	0	0.01	0.03	38.21
ENSMUSG00000063316	Rpl27	RP	5.26166	2.39552	96.42	17.64	26.16	30.64	150.61	40.52	46.35	24.08	12.48	12.14	0.52	37.29	0.76	3.6	2	6.91
ENSMUSG00000090862	Rps13	RP	4.89783	2.29214	176.73	18.98	63.51	36.87	118.01	57.97	46.85	18.67	22.89	11.97	0.55	61.68	0.88	5.34	1.6	12.64
ENSMUSG00000031403	Dkc1	Biogenesis	4.34973	2.12093	155.63	125.6	119.06	150.62	121.61	109.28	91.96	14.69	10.64	10.64	54.31	25.31	40.3	79.92	18.44	4.02
ENSMUSG00000050244	Heatr1	SSUP	4.1476	2.05228	35.6	62.35	105.27	68.89	61.88	57.27	60.69	4.54	10.92	11.41	28.14	17.26	22.44	26.19	13.11	6.09
ENSMUSG00000042354	Gnl3	LSU	4.11495	2.04087	211.93	164.85	194.05	149.37	159.14	186.49	165.44	45.61	30.59	27.16	85.27	38.8	11.45	89.02	33.36	23.45
ENSMUSG00000028345	Tex10	LSU	4.05738	2.02055	64.85	53	85.29	57.73	66.54	64.6	61.88	9.84	19.08	18.42	23.85	14.48	14.43	21.43	9.54	12.76
ENSMUSG00000043535	Setx	SSUP	4.0208	2.00748	23.48	48.89	53.45	57.82	37.32	42.11	52.38	9.84	11.53	11.55	13.39	3.57	14.67	12.26	14.86	9.2
ENSMUSG00000048758	Rpl29	RP	3.98595	1.99492	153.3	109.77	84.75	138.82	108.45	207.24	168.71	90.28	53.75	53.67	0.32	92.46	0.52	5.99	1.3	14.93
ENSMUSG00000026516	Nvl	LSU	3.89639	1.96214	51.12	51.61	71.62	58.42	43.05	72.03	73.06	15.63	12.3	12.51	24.68	12.75	12.56	18.7	20.34	9.42
ENSMUSG00000047215	Rpl9	RP	3.88805	1.95905	265.81	54.17	56.38	78.78	93.49	92.27	87.38	10.35	31.25	21.77	0.21	150.12	0.29	1.44	0.87	24.53
ENSMUSG00000030521	Mphosph10	SSUP	3.69453	1.88539	71.45	64.08	89.27	51.26	46.99	56.99	55.27	13.65	13.95	12.54	22.81	7.95	20.1	37.1	14.29	9.1
ENSMUSG00000044533	Rps2	RP	3.63833	1.86328	1796.62	149.73	144.6	368.74	446.98	480.68	412.35	267.93	243.04	202.86	0.78	489.21	0.37	0.46	14.45	123.64
ENSMUSG00000041453	Rpl21	RP	3.61767	1.85506	19.01	7.75	6.16	15.57	7.42	5.81	6.26	4.37	2.99	2.02	2.38	4.67	2.09	1.53	1.67	2.44
ENSMUSG00000073702	Rpl31	RP	3.59759	1.84703	631.57	149.57	256.69	224.51	649.5	327.92	285.07	334.92	149.94	131.59	30.44	142.46	20.96	31.27	35.07	25.68
ENSMUSG00000053289	Ddx10	SSUP	3.58114	1.84042	50.27	47.79	68.69	35.44	36.79	41.71	45.11	9.49	9.89	8.88	19.49	5.55	17.15	22.87	10.49	13.16
ENSMUSG00000028495	Rps6	RP	3.57441	1.83771	3610.64	1422.28	1873.7	2860.62	2711.25	2344.23	2218.49	1497.48	1096.19	977.44	87.22	1827.12	58.96	76.47	129.05	379.78
ENSMUSG00000061286	Exosc5	Biogenesis	3.53345	1.82108	55.86	89.72	43.96	107.75	42.38	60.34	52.46	8.17	13.67	14.04	15.04	32.56	20.3	26.69	19.71	14.46
ENSMUSG00000005204	Senp3	LSU	3.52902	1.81927	147	265.34	158.66	161.71	102.13	120.21	171.66	36.54	45.03	44.35	58.69	70.43	37.27	62.61	29.14	26.43
ENSMUSG00000020460	Rps27a	RP	3.49158	1.80388	797.19	67.66	182.7	106.67	678.26	197.3	220.32	379.14	92.03	83.54	4.68	210.38	7.57	19.04	17.47	14.71
ENSMUSG00000026234	Ncl	Biogenesis	3.43638	1.78089	579.07	579.19	554.42	32.55	272.66	587.77	554.75	114.73	89.15	77.75	235.62	68.31	214.57	220.1	121.14	41.09
ENSMUSG00000020290	Xpo1	LSU	3.42163	1.77468	140	74.1	222.14	85.63	121.19	129	183.92	27.77	23.25	21.34	84.62	19.66	63.26	52.51	40.12	26.69
ENSMUSG00000033845	Mrpl15	Mito-RP	3.39993	1.76551	49.48	36.13	48.85	40.3	35.82	38	41.88	10.27	7.43	7.15	14.46	22.56	13.83	11.01	15.09	8.04
ENSMUSG00000047675	Rps8	RP	3.39444	1.76317	260.49	142.15	122.29	154.04	151.82	171.32	169.47	31.11	45.38	37.93	14.83	273.92	10.83	6.8	2.69	20.27
ENSMUSG00000031533	Mrps31	Mito-RP	3.33598	1.73811	72.57	42.76	52.61	32.46	33.52	31.66	30.47	13.78	7.24	7.09	17.3	13.55	15.76	9.9	16.62	12.86
ENSMUSG00000033166	Dis3	Biogenesis	3.29785	1.72153	43.95	61.3	95.47	52.8	46.53	63.46	63.69	11.12	12.18	10.83	35.5	17	32.95	35.05	7.28	4.64
ENSMUSG00000043716	Rpl7	RP	3.23935	1.6957	1195.55	417.49	691.74	554	717.21	1682.35	1551.15	586.57	569.71	511.03	73.68	671.71	69.36	34.64	68.26	117.76
ENSMUSG00000058546	Rpl23a	RP	3.23254	1.69267	456.67	48.95	26.55	91.03	346.61	40.93	43.84	256.9	31.07	21.38	10.33	57.48	16.42	2.47	1.9	21.5
ENSMUSG00000026019	Wdr12	LSU	3.16746	1.66333	62.01	43.5	53.31	42.48	31.19	62.46	61.85	9.68	9.9	8.25	22.17	21.29	16.18	27.67	16.41	13.28
ENSMUSG00000020914	Top2a	Biogenesis	3.16652	1.6629	191.59	246.49	286.11	203.39	215.95	229.84	340.11	33.36	19.75	20.13	156.47	51.93	144.13	188.33	81.12	0.51
ENSMUSG00000058006	Mdn1	LSU	3.16606	1.66269	8.22	35.59	44.07	19.09	22.96	40.1	43	2.72	6.4	8.58	12.56	6.86	13.27	12	18.83	5.29
ENSMUSG00000028081	Rps3a	RP	3.15878	1.65937	234.79	46.98	82.74	78.56	135.41	167.98	166.94	152.67	57.57	40.07	25.26	42.9	13.91	6.01	7.61	25.78
ENSMUSG00000025785	Exosc7	Biogenesis	3.11466	1.63907	90.48	106.14	73.85	106.03	46.46	57.14	54.96	12.36	5.96	6	34.96	47.97	30.67	29.6	34.49	18.86
ENSMUSG00000062328	Rpl17	RP	3.10496	1.63457	240.22	61.23	78.05	56.09	146.69	88.9	93.52	44.16	47.82	32.62	17.8	141.12	12.95	3.35	5.83	11
ENSMUSG00000060036	Rpl3	RP	3.09629	1.63054	1806.82	993.95	1173.57	1823.38	960.58	1864.61	1842.91	726.83	799.46	731.78	10.13	1803.24	8.59	20.09	36.43	209.31
ENSMUSG00000025362	Rps26	RP	3.09389	1.62942	7363.4	681.05	2318.71	1343.2	5264.93	1920.23	1659.6	3793.55	1019.09	854.68	42.14	2374.3	71.61	84.22	88.33	212.42
ENSMUSG00000058392	Rrp1b	Biogenesis	3.08147	1.62362	31.87	37.76	29.97	38.5	35.14	26.88	27.83	5.69	3.51	3.7	14.59	13.01	17.42	16.13	18.32	2.74
ENSMUSG00000005846	Rsl1d1	SSUP	3.07866	1.6223	262.9	174.11	222.56	145.74	162.27	191.17	196.09	31.52	57.03	51.1	106.18	57.61	74.9	105.25	50.36	31.86
ENSMUSG00000060636	Rpl35a	RP	3.05304	1.61025	2790.65	447.42	758.77	766.19	2143.19	627.49	472.56	474.47	430.03	370.15	4.6	1818.8	4.66	84.14	84.67	100.13
ENSMUSG00000031843	Mphosph6	Biogenesis	3.04033	1.60423	78.29	58.89	48.01	34.71	53.83	44.83	38.77	9.56	16.59	12.76	20.86	17.47	23.92	20.39	22.4	7.16
ENSMUSG00000019710	Mrpl24	Mito-RP	3.01566	1.59248	132.66	122.04	107.03	102.34	109.63	66.76	75.72	45.51	30.53	28.48	19.29	59.83	17.43	22.88	39.65	41.74
ENSMUSG00000003868	Ruvbl2	Biogenesis	2.97486	1.57282	154.84	158.34	138.7	202.34	176.32	147.1	137.07	22.58	25.88	28.83	58.5	132.56	42.01	84.47	61.36	25.58
ENSMUSG00000039756	Dnttip2	Biogenesis	2.95779	1.56452	97.93	133.8	101.93	78.27	63.62	80.52	76.27	35.8	15.42	15.85	52.73	16.25	39.37	62.19	21.38	15.88
ENSMUSG00000058600	Rpl30	RP	2.93442	1.55308	260.49	509.73	216.7	600.14	300.37	211.83	180.74	72.22	141.77	140.67	10.82	569.89	7.35	20.32	6.92	29.02
ENSMUSG00000063334	Krr1	SSUP	2.93154	1.55166	28.11	27.99	34.14	26.56	23.88	23.13	22.04	6.84	5.48	4.84	14.04	4.82	13.88	12.54	13.03	6.04
ENSMUSG00000026020	Nop58	SSUP	2.91656	1.54427	251.42	172.44	173.45	161.35	120.15	212.66	177.65	41.15	29.9	25.9	148.18	40.92	104.64	117.22	39.2	12.36
ENSMUSG00000001305	Rrp15	Biogenesis	2.83384	1.50276	78.81	94.16	81.37	72.24	42.93	85.41	88.5	17.44	11.96	11.8	37.16	28.72	33.63	45.79	55.37	4.68
ENSMUSG00000031917	Nip7	Biogenesis	2.82764	1.4996	67.36	68.71	61.82	51.41	42.17	36.65	31.88	7.3	12.58	11.94	16.67	47.41	12.39	29.91	17.09	8.4
ENSMUSG00000024081	Cebpz	Biogenesis	2.82022	1.49581	83.42	62.08	65.57	17.03	55.58	57.33	56.87	22.2	12.92	11.84	35.29	10.16	30.35	29.76	17.54	11.33
ENSMUSG00000063785	Utp14a	SSUP	2.80914	1.49013	37	55.38	64.28	60.26	55.39	41.75	37.86	35	10.83	9.73	25.61	12.89	22.65	24.65	11.7	8.01
ENSMUSG00000041438	Cirh1a	SSUP	2.77569	1.47285	125.35	100.29	149.15	114.64	115.98	94.73	90.05	13.93	26.84	25.14	45.3	57.47	32.68	76.03	70.03	18.6
ENSMUSG00000025995	Wdr75	SSUP	2.76886	1.46929	78.04	74.43	102.32	58.9	63.83	95.29	90.56	19.85	23.29	20.52	48.24	22.75	31.7	34.94	42.78	17.53
ENSMUSG00000027395	Polr1b	Biogenesis	2.75925	1.46427	38.49	36.24	35.77	49.66	39.28	36.14	45.02	5.14	5.95	6.73	16.41	17.27	16.44	29.96	27.61	5.24
ENSMUSG00000029614	Rpl6	RP	2.75426	1.46167	1155.28	396.02	450.23	795.83	702.39	702.45	660.24	497.98	339.5	325.34	101.83	610.46	83.54	106.28	95.82	109.08
ENSMUSG00000018921	Pelp1	LSU	2.75069	1.45979	63.82	60.01	43.41	65.3	64.47	57.01	96.5	16.17	12.11	13.66	30.93	33.26	34.41	33.26	24.71	12.07
ENSMUSG00000029415	Sdad1	Biogenesis	2.74644	1.45756	33.86	41.13	55.24	36.35	39.73	43.47	48.23	8.6	9.8	9.89	15.09	7.19	11.57	48.2	22.25	6.92
ENSMUSG00000027787	Nmd3	LSU	2.72913	1.44844	90.38	103.5	106.67	60.59	67.7	74.36	78.11	18.48	31.39	25.34	58.63	23.2	11.77	52.21	33.06	19.78
ENSMUSG00000041057	Wdr43	SSUP	2.72872	1.44823	98.99	104.44	116.63	29.91	94.44	119.47	120.32	19.34	21.25	21.05	66.44	21.56	48.33	74.09	39.24	11.08
ENSMUSG00000022682	Rrn3	Biogenesis	2.72212	1.44473	100.18	114.58	84.43	103.07	98.06	68.94	67.49	13.41	30.03	27.47	44.95	39.62	41.82	38.74	31.36	33.35
ENSMUSG00000001674	Ddx18	SSUP	2.70233	1.43421	152.41	107.52	139.11	108.31	103.26	157	155.36	39.77	28.21	26.6	71.89	53.82	59.47	103.1	41.77	14.5
ENSMUSG00000059291	Rpl11	RP	2.68496	1.4249	105.33	30.42	31.53	40.93	42.31	31.17	29.3	18.04	15.15	16.24	9.33	62.88	7.53	5.83	7.23	6.69
ENSMUSG00000016018	Skiv2l2	Biogenesis	2.67835	1.42135	80.27	70.55	93.76	45.57	66.71	67.26	60.57	19.15	11.97	11.01	43.98	16.83	36.75	26.32	38.48	28.18
ENSMUSG00000025580	Eif4a3	Biogenesis	2.67406	1.41903	258.37	197.36	116.51	219.36	119.55	178.41	290.01	89	74.18	72.15	13.76	331.03	11.12	17.65	15.49	38.93
ENSMUSG00000041506	Rrp9	SSUP	2.66594	1.41464	82.32	151.94	78.55	145.66	57.71	86.36	71.35	8.9	22.8	25.64	37.32	78.03	39.57	63.46	37.38	11.9
ENSMUSG00000060373	Hnrnpc	Biogenesis	2.65754	1.41009	413.11	248	278.57	215.87	210.06	261.7	246.84	78.35	77.62	71.54	149.86	152.12	137.51	87.54	87.16	65.01
ENSMUSG00000027185	Nat10	SSUP	2.65446	1.40842	40.61	47.66	44.16	56	47.94	46.42	41.39	7.82	8.82	9.48	23.45	23.34	26.26	22.99	28.38	6.48
ENSMUSG00000022247	Brix1	Biogenesis	2.64082	1.40098	94.06	83.56	71.78	51.31	57.61	60.2	57.59	15.27	17.49	14.06	47.5	20.48	41.17	52.43	14.74	8.66
ENSMUSG00000028187	Rpf1	Biogenesis	2.60957	1.38381	76.01	82.91	72.66	48.36	55.57	47.04	43.66	17.35	12.32	11.95	37.17	20.18	31.47	43.84	26.7	9.01
ENSMUSG00000029486	Mrpl1	Mito-RP	2.59428	1.37533	18.83	13.57	18.65	11.91	12.45	12.73	15.19	5.61	3.79	3.25	9.01	3.67	7.13	8.25	5.4	5.1
ENSMUSG00000027374	Mrps5	Mito-RP	2.59286	1.37454	25.23	30.41	34.21	36.35	24.05	24.91	23.28	8.25	5.22	4.8	12.2	14.38	14.83	10.94	16.49	11.29
ENSMUSG00000020561	Twistnb	Biogenesis	2.56445	1.35865	27.65	28.47	33.89	23.83	33.45	23.8	23.78	6.19	9.65	8.58	16.13	4.37	13.62	21.81	10.92	6.43
ENSMUSG00000058558	Rpl5	RP	2.56148	1.35698	2809.38	1887.45	1836.38	2348.64	1596.31	1455.7	1328.45	1140.1	676.19	590.74	730.47	1037.75	637.49	593.33	890.43	360.4
ENSMUSG00000042079	Hnrnpf	Biogenesis	2.55855	1.35533	540.82	654.74	627.67	720.94	455.44	437.73	445.76	212.62	178.17	170.05	356.88	236.12	232.33	296.84	179.94	88.37
ENSMUSG00000060938	Rpl26	RP	2.5353	1.34216	4846.95	1261.74	1647.31	1432.65	4578.78	2228.69	3005.6	2140.83	1162.7	1152.39	320.08	3859.88	272.99	157.62	215.18	354.57
ENSMUSG00000018433	Nol11	Biogenesis	2.51504	1.33058	65.2	43.95	73.75	45.56	59.58	40.96	62.58	18.39	12.45	11.94	36.84	20.24	27.97	39.17	23.16	10.02
ENSMUSG00000028691	Prdx1	Biogenesis	2.49172	1.31714	352.21	269.75	245.64	226.78	236.5	381.43	360.62	66.05	264.57	229.74	102.12	171.59	51.16	54.12	17.16	113.11
ENSMUSG00000031578	Mak16	Biogenesis	2.48522	1.31337	140.55	109.21	98.95	52.49	94.73	91.65	76.6	16.26	39.34	33.96	55.45	37.77	47.83	54.05	46.15	12.8
ENSMUSG00000028948	Nol9	LSU	2.47445	1.30711	45.63	47.88	45.53	59.07	75.97	55.89	54.54	4.65	18.26	18.86	23.84	31.09	19.94	41.48	35.5	6.17
ENSMUSG00000025364	Pa2g4	LSU	2.47088	1.30503	335.07	326.11	269.98	287.2	272.09	249.71	263.68	60.63	75.67	69.62	219.19	227.15	43.99	166.88	138.38	41.18
ENSMUSG00000021018	Polr2h	Biogenesis	2.46244	1.30009	82.44	82.11	77.58	113.94	61.18	74.42	58.71	8.06	17.16	17.37	43.06	81.48	31.28	43.34	23.55	22.07
ENSMUSG00000028729	Ebna1bp2	Biogenesis	2.46063	1.29903	83.72	78.91	56.85	70.4	40.87	54.07	55.57	9.41	15.86	15.05	40.02	40.05	36.16	42.03	18.13	13.4
ENSMUSG00000020706	Ftsj3	Biogenesis	2.45171	1.29379	122.38	153.37	123.84	116.56	64.38	103.53	145.93	24.18	31.69	29.38	66	46.59	63.21	109.63	47.09	17.49
ENSMUSG00000004667	Polr2e	Biogenesis	2.4516	1.29372	163.64	243.62	163.41	369.73	182.73	167.32	160.72	44.61	36.51	40.6	91.78	179.05	86.15	113.4	133.83	35.12
ENSMUSG00000061477	Rps7	RP	2.45011	1.29285	602.14	226.72	277.96	262.67	582.63	329.1	276.02	267.06	178.42	182.24	27.4	473.94	13.94	76.37	67.32	55.24
ENSMUSG00000021149	Gtpbp4	LSU, biogenesis	2.44778	1.29147	116.32	100.41	123.53	70.64	81.24	88.17	91.36	21.37	23.39	21.22	62.93	24.32	51.11	59.08	69.97	19.41
ENSMUSG00000035575	Utp6	Biogenesis	2.39579	1.2605	45.92	61.29	51.05	49.08	34.37	41.92	62.16	17.57	14.3	13.73	28.92	18.73	27.23	42.24	9.98	12.87
ENSMUSG00000019814	Ltv1	SSUP	2.38509	1.25404	77.64	64.16	75.74	54.91	56.92	54.81	53.56	17.8	18.23	16.9	42.11	20.31	38.3	20.48	47.83	14.01
ENSMUSG00000023846	Riok2	Biogenesis	2.37877	1.25021	34.71	43.96	49.22	29.72	27.14	27.53	31.57	8.8	9.01	7.56	25.7	10.8	17.93	26.26	14.17	11.57
ENSMUSG00000004356	Utp20	SSUP	2.36873	1.24411	23.35	40.34	51.94	34.2	31.4	40.44	39.74	8.25	14.88	15.87	23.83	13.14	22.92	23.08	12.71	7.21
ENSMUSG00000030079	Ruvbl1	Biogenesis	2.35233	1.23409	119.23	134.67	113.71	153.3	92.14	114.76	101.69	32.17	23.71	24.14	65.78	95.33	53.43	95.09	45.23	18.5
ENSMUSG00000041747	Utp15	SSUP	2.34137	1.22735	26.03	25.37	30.11	26.84	26.64	24.49	23.61	5.74	7.11	6.26	14.77	11.43	12.18	18.42	17.79	6.84
ENSMUSG00000054079	Utp18	SSUP	2.33645	1.22432	61.1	47.31	44.46	28.02	34.21	40.66	63.02	16.19	13.65	12.03	31.42	17.04	23.14	36.65	16.71	8.59
ENSMUSG00000074698	Csnk2a1	SSUP	2.33301	1.22219	123.6	90.95	115.91	101.81	112.42	101.34	94.22	44.33	37.36	35.17	62.8	32.16	46.85	45.27	53.77	50.24
ENSMUSG00000049517	Rps23	RP	2.32876	1.21956	726.61	78.06	179.44	125.5	313.15	207.94	168.64	223.33	105.02	83.23	15.49	510.47	10.02	6.38	10.35	29.13
ENSMUSG00000063888	Rpl7l1	RP	2.30909	1.20732	140.73	154.61	99.06	130.7	79.55	96.47	83.12	39.77	40.32	38.65	57.18	102.67	50.29	61.25	24.22	22.32
ENSMUSG00000026248	Mrpl44	Mito-RP	2.30031	1.20183	34.89	26.38	29.29	35.65	19.85	43.43	44.85	8.6	9.48	9.72	14.68	16.87	11.05	16.93	25.46	18.19
ENSMUSG00000063200	Nol7	Biogenesis	2.29578	1.19898	64.38	48.9	54.29	36.75	36.66	43.52	39.23	20.89	16.02	13.36	27.26	25.21	26.74	20.82	13.63	17.37
ENSMUSG00000009927	Rps25	RP	2.29304	1.19726	2434.36	1471.1	1579.48	1761.64	1289.94	1483.75	1184.95	800.38	921.28	856.36	337.98	2310.59	221.63	239.25	275.07	320.25
ENSMUSG00000024528	Srfbp1	Biogenesis	2.28087	1.18958	39.78	52.82	46.93	44.28	33.9	36.03	39.45	12.35	11.2	10.9	29.09	18.12	33.82	19.59	22.85	7.35
ENSMUSG00000028430	Nol6	SSUP	2.28007	1.18908	42.55	62.49	43.17	68.63	53.37	42.49	46.73	15.47	17.38	19.04	25.27	25.65	30.84	31.87	19.87	17.29
ENSMUSG00000045624	Esf1	SSUP	2.27672	1.18696	56.42	35.62	50.06	6.87	31.57	33.32	33.04	15.32	9.83	8.72	26.63	4.45	23.07	29.94	14.62	6.85
ENSMUSG00000061787	Rps17	RP	2.26742	1.18105	3158.24	2256.72	1474.01	3395.15	1502.09	1913.3	1615.32	1402.23	1152.2	1117.66	598.46	2517.3	417.78	653.32	481.59	343.56
ENSMUSG00000000740	Rpl13	RP	2.26608	1.1802	1816.54	507.47	1177.07	987.54	1637.41	959.98	724.53	651.06	542.49	564.21	140.53	1831.02	188.8	92.38	242.05	178.96
ENSMUSG00000033285	Wdr3	SSUP	2.26121	1.17709	43.38	45.58	71.23	47.19	35.3	42.43	44.79	12.28	12.69	13.09	31.96	18.15	23.61	48.04	19.7	8.06
ENSMUSG00000026377	Mki67ip	Biogenesis	2.26061	1.17671	80.23	93.08	86.01	57.41	44.33	86.27	84.12	25.54	21.91	19.02	52.94	34.6	48.36	59.32	24.3	16.27
ENSMUSG00000012405	Rpl15	RP	2.25374	1.17232	140.43	56.52	96.77	110.91	101.71	41.84	37.38	51.5	31.33	26.04	34.4	99.18	30.93	9.32	14.48	36.87
ENSMUSG00000022538	Lsg1	LSU	2.24869	1.16908	57.12	68.66	58.49	71.42	43.61	42.74	44.03	10.6	19.73	19.18	34.26	32.95	15.58	47.36	29.3	11.78
ENSMUSG00000040952	Rps19	RP	2.22392	1.1531	454.64	360.07	228.7	600.94	326.84	306.37	260.5	230.57	214.47	204.72	150.38	449.95	64.82	46.51	56.76	49.15
ENSMUSG00000057421	Las1l	LSU	2.22317	1.15262	88.42	79.49	73.08	6.91	60.87	59.1	64.88	18.3	22.88	22.74	45.58	23.98	37.29	34.54	11.77	33.19
ENSMUSG00000057788	Ddx49	SSUP	2.22223	1.15201	61.58	58.21	51.53	71.05	48.4	45.4	41.33	24.79	22.04	22.81	18.37	48.82	20.23	17.44	28.87	15.04
ENSMUSG00000018882	Mrpl45	Mito-RP	2.20945	1.14369	62.92	44.66	53.64	48.33	55.82	42.33	54.93	24.74	12.81	12.86	30	43.48	26.73	29.85	18.65	11.9
ENSMUSG00000004268	Emg1	SSUP	2.20872	1.14321	187.57	212.54	136.96	238.41	93.51	134.76	113.02	50.91	36.23	35.52	98.43	169.9	71.5	94.17	68.88	24.54
ENSMUSG00000042729	Wdr74	Biogenesis	2.20741	1.14236	84.85	101.09	82.74	122.85	63.11	79.95	75.33	20.68	25.31	24.9	22.52	94.55	21	67.02	52.63	26.64
ENSMUSG00000062981	Mrpl42	Mito-RP	2.20166	1.13859	204.87	206.26	143.41	180.07	155.18	143.92	133.05	59.38	34.46	31.64	117.18	122.03	96.11	88.31	62.11	70.14
ENSMUSG00000039221	Rpl22l1	RP	2.19911	1.13692	288.34	123.62	317.57	189.53	325.12	370.88	405.63	223.32	286.67	227.26	109.12	135.11	108.51	45.74	13.6	32.07
ENSMUSG00000022889	Mrpl39	Mito-RP	2.18267	1.1261	45.68	47.69	40.44	37.79	31.7	25.82	27.8	9.52	13.61	13.29	23.29	25.83	23.97	16.81	12.61	12.41
ENSMUSG00000020116	Pno1	Biogenesis	2.17043	1.11798	90.5	71.04	106.92	28.36	69.57	66.8	96.22	26.41	31.62	29.23	52.45	37.02	45.29	42.3	22.2	27.09
ENSMUSG00000057841	Rpl32	RP	2.16048	1.11135	4323.2	2981.82	2713.08	3683.52	2919.24	3677.03	3446.16	2892.39	2338.07	2257.78	245.97	5144.6	191.7	177.26	357.21	525.23
ENSMUSG00000038900	Rpl12	RP	2.15775	1.10953	269.37	58.95	88.29	125.27	268.36	88.49	71.77	137.53	56.8	48.87	69.39	122.64	59.11	35.08	36.85	12.01
ENSMUSG00000030138	Bms1	SSUP	2.14931	1.10387	51.65	79.6	78.37	24.96	46.7	58.76	72.08	24.76	19.73	19.76	39.38	19.51	44.17	39.79	27.82	11.61
ENSMUSG00000038299	Wdr36	SSUP	2.1431	1.0997	69.31	46.96	77.34	47.88	70.37	62.61	67.78	16.66	29.5	26.32	54.79	33.85	35.64	24.77	23.23	20.56
ENSMUSG00000027752	Exosc8	Biogenesis	2.13765	1.09603	87.7	59.07	63.26	72.57	52.29	52.35	43.76	11.9	9.25	9.3	52.15	48.56	36.69	63.48	19.16	8.74
ENSMUSG00000021243	Fcf1	SSUP	2.128	1.0895	164.52	126.91	106.44	156.64	95.78	97.87	98.76	46.15	44.54	41.67	84.17	100.73	66.08	58.07	33.01	37.28
ENSMUSG00000020430	Pes1	LSU	2.11131	1.07814	98.2	125.09	121.95	147.99	99.57	108.05	149.28	45.07	43.3	41.12	66.12	122.25	51.87	66.76	53.24	27.97
ENSMUSG00000061458	Nol10	Biogenesis	2.10858	1.07627	39.98	34.59	33.51	35.47	32.96	33.11	35.43	6.96	14.58	13.4	24.86	17.6	19.93	28.66	13.87	9.56
ENSMUSG00000032399	Rpl4	RP	2.10356	1.07284	3218.12	2047.94	2531.8	2308.74	2048.9	2175.05	1842	1606.4	959.09	847.38	1367.04	1127.07	1248.14	886.92	1486.23	356.52
ENSMUSG00000060679	Mrps9	Mito-RP	2.09622	1.06779	49.04	51.16	74.66	57.1	40.67	53.96	61.77	27.2	13.67	13.26	29.44	28.22	23.39	23.33	62.1	17.59
ENSMUSG00000034931	Dhx8	Biogenesis	2.08123	1.05743	29.43	49.09	42.88	42.88	28.82	29.05	45.41	16.62	14.49	15.59	15.8	15.91	19.16	27.12	27.14	13.46
ENSMUSG00000028869	Gnl2	LSU, biogenesis	2.07813	1.05529	76.07	78.95	84.7	56.32	48.85	50.17	60.63	18.09	21.99	19.57	45.17	20.26	40.2	54.23	29.86	32.56
ENSMUSG00000035443	Thyn1	Biogenesis	2.07461	1.05284	126.69	103.22	82.41	36.25	44.84	76.64	77.65	37.14	54.74	51.34	33.69	52.69	32.28	19.25	11.95	46.35
ENSMUSG00000040446	Rprd1a	RP	2.07032	1.04985	13.73	13.81	26.38	14.45	46.92	18.2	17.68	11.04	8.09	8.77	13.89	5.28	10.82	7.69	8.42	19.88
ENSMUSG00000035772	Mrps2	Mito-RP	2.0605	1.04299	61.37	44.54	32.59	60.93	50.72	38.5	36.76	18.47	15.19	14.94	26.53	24.17	27.03	34.87	30.37	11.48
ENSMUSG00000024608	Rps14	RP	2.05865	1.0417	2844.28	1097.24	1236.53	1751.53	2893.14	1571.38	1360.53	1026.93	1016.84	974.21	162.73	3878.61	113.69	161.61	359.72	271.45
ENSMUSG00000022706	Mrpl40	Mito-RP	2.05728	1.04074	79.65	60.94	50.18	40.62	37.46	48.44	50.99	18.99	14.28	12.87	33.12	53.76	29.03	20.7	21.28	26.13
ENSMUSG00000025047	Pdcd11	SSUP	2.05413	1.03853	28.96	55.58	51.43	44.44	32.17	43.04	45.89	11.53	13.1	14.37	26.26	20.46	30.32	33.43	31.98	7.27
ENSMUSG00000046865	Fbl	SSUP	2.05347	1.03807	331.34	415.02	239.46	602.04	212.07	248.04	224.37	62.66	81.07	85.29	169.78	331.81	168.41	257	234.24	32.49
ENSMUSG00000024829	Mrpl21	Mito-RP	2.05036	1.03587	60.35	54.72	43.73	62.5	27.99	38.23	37.58	21.52	16.66	16.22	28.06	35.13	30.94	26.63	13.7	15
ENSMUSG00000048039	Isg20l2	Biogenesis	2.04493	1.03205	46.6	38.24	34.28	41.22	47.06	40.42	34.43	17.6	16.02	14.82	23.49	25.07	21.25	36.32	16.82	6.07
ENSMUSG00000027405	Nop56	SSUP	2.02894	1.02072	406.15	261.24	265.25	252.74	226.07	235.54	219.73	55.73	58.8	57.97	222.85	181.08	196.81	246.95	123.11	39.62
ENSMUSG00000074129	Rpl13a	RP	2.0189	1.01357	1716.22	1684.37	1302.38	2209.65	959.8	1864.4	1699.49	755.19	1268.66	1222.97	354.56	2163.25	398.95	252.34	507.88	359.28
ENSMUSG00000008682	Rpl10	RP, LSU	2.00549	1.00396	264.68	126.3	44.03	157.88	312.96	66.41	50.13	332.28	46.48	23.13	17.24	180.76	8.18	6.73	5.24	35.41
ENSMUSG00000045128	Rpl18a	RP	1.96602	0.975277	1463.09	680.17	512.27	1237.42	1161.13	682.29	555.31	747.3	515.31	527.02	236.64	1068.98	230.03	211.49	432.72	145.07
ENSMUSG00000028936	Rpl22	RP	1.96059	0.971287	1724.22	1265.73	1088.43	1453.46	750.79	1029.72	810.18	467.17	480	449.1	741.73	1340.82	419.83	625.81	649.63	152.5
ENSMUSG00000003429	Rps11	RP	1.95755	0.969047	2570.71	1552.01	1182.38	2745.25	1454.93	1643.17	1557.41	1280.68	940.08	905.47	481.04	2998.57	379.71	483.88	503.12	372.64
ENSMUSG00000007892	Rplp1	RP	1.94538	0.960055	2824.21	5134.63	2595.2	8414.43	743.96	7800.17	6408.84	1918.98	7091.47	7635.27	120.42	4011.71	184.38	207.09	140.23	1109.31
ENSMUSG00000027655	Dhx35	Biogenesis	1.93504	0.95236	12.91	12.93	13.89	17.88	20.33	14.99	13.34	4.37	4.07	4.36	9.48	10.06	8.74	7.4	15.59	6.54
ENSMUSG00000079435	Rpl36a	RP	1.92941	0.94816	1655.35	1833.63	1225.39	2195.19	1167.79	980.1	811.56	1194.29	582.71	527.23	752.47	1441.7	658.78	725.45	421.11	272.74
ENSMUSG00000036693	Nop14	SSUP	1.92517	0.944987	67.14	73.87	75.78	57.24	50.95	57.82	58.92	28.55	23.33	22.53	38.43	21.68	32.43	62.35	34.71	30.99
ENSMUSG00000040688	Tbl3	SSUP	1.92065	0.941597	28.42	28.95	29.59	57.05	33.09	32.88	33.8	8.63	13.41	14.55	17.29	36.67	14.53	29.59	16.02	12.5
ENSMUSG00000038274	Fau	Biogenesis	1.91846	0.939946	106.71	69.7	90.62	118.71	130.16	90.76	76.11	24.77	43.42	42.42	0	313.91	0.15	6.13	3.48	23.3
ENSMUSG00000058267	Mrps14	Mito-RP	1.91403	0.936615	20.95	23.44	24.44	22.75	15.52	19.78	19.25	9.07	10.08	9.03	10.14	17.04	7.92	13.56	11.15	10.17
ENSMUSG00000040112	Mrps35	Mito-RP	1.90355	0.928696	55.94	55.77	45.65	55.17	33.04	38.2	38.47	33.59	8.42	7.83	28.88	40.7	25.62	26.44	30.24	15.93
ENSMUSG00000004100	Ppan	Biogenesis	1.89596	0.922925	69.89	93.72	64.48	110.84	62.85	75.75	63.66	8.65	20.96	22.06	36.85	52.46	38.93	101.81	77.59	7.69
ENSMUSG00000024785	Rcl1	SSUP	1.88831	0.917096	59.28	62.79	54.92	79.27	39.05	46.97	46.54	19.42	13.4	13.08	32.47	39.26	27.64	51.84	56.54	11.09
ENSMUSG00000021494	Ddx41	Biogenesis	1.87323	0.905524	43.97	36.98	45.38	59.48	65.24	42.25	37.88	15.87	14.61	15.51	34.54	51.64	26.29	33.79	28.29	6.77
ENSMUSG00000033294	Noc4l	SSUP	1.86716	0.900843	40.97	35	42.03	69.23	56.72	41.24	41.33	9.97	12.89	12.92	29.93	42.92	31.32	51.25	22.38	11.26
ENSMUSG00000027998	Plrg1	Biogenesis	1.86666	0.900459	82	85.48	75.98	102.49	55.21	60.51	55.71	29.85	20.58	19.04	60.99	53.45	46.24	59.49	32.65	34.07
ENSMUSG00000020923	Ubtf	Biogenesis	1.86091	0.896006	111.46	149.63	85.44	85	63.05	82.27	76.87	50.71	25.83	27.83	52.37	62.48	58.87	85.66	63.25	24.66
ENSMUSG00000022601	Rpl24	RP	1.85732	0.893221	7.86	12.27	12.94	14.1	13.64	11.48	10.34	3.09	5.05	5.2	6.66	3.08	6.75	7.52	9.41	10.44
ENSMUSG00000020850	Prpf8	Biogenesis	1.83969	0.879462	63.92	143.35	129.27	212.84	174.78	128.43	206.11	53.47	50.59	57.39	103.57	96.15	106.43	154.5	76.54	41.26
ENSMUSG00000041632	Mrps27	Mito-RP	1.83795	0.878099	43.63	41.91	40.76	45.77	40.01	34.03	36.62	11.13	10.95	10.62	25.59	40.85	26.35	22.17	34.14	15.98
ENSMUSG00000024902	Mrpl11	Mito-RP	1.83218	0.873563	93.08	87.72	86.32	78.29	47.81	66.33	67.74	32.65	24.52	21.92	51.32	96.88	57.63	32.12	24.42	28.56
ENSMUSG00000025794	Rpl14	RP	1.82492	0.86783	1729.77	1083.88	1224.01	1575	994.86	1145.45	940.5	768.11	529.07	486.15	892.06	1185.65	723.82	586.13	663.2	290.65
ENSMUSG00000020457	Drg1	LSU	1.82206	0.865572	161.47	111.87	117.29	112.47	83.29	94.92	128.37	62.28	42.89	38.03	91.9	112.1	37.71	58.6	68.39	59.44
ENSMUSG00000029169	Dhx15	Biogenesis	1.81424	0.859366	153.82	123.2	164.28	107.27	155.63	144.71	133.1	60.85	61.89	59.58	130.99	54.83	119.27	102.41	56.36	49.75
ENSMUSG00000037805	Rpl10a	RP	1.8035	0.850801	1479.27	1066.28	1038.29	2024.79	1331.5	1633.24	1484.61	1012.48	1016.56	990.72	421.69	2281.28	331.37	290.97	574.88	250.37
ENSMUSG00000036376	Abt1	SSUP	1.80232	0.849857	28.41	47.73	23.7	40.02	18.41	26.53	26.34	10.14	10.83	12.03	17.88	32.69	18.38	29.72	10.09	8.86
ENSMUSG00000040463	Mybbp1a	Biogenesis	1.80139	0.849112	197.72	251.73	173.86	265.26	216.31	193.34	285.62	54.31	70.91	74.29	143.83	208.52	131.77	280.19	137.05	29.57
ENSMUSG00000003848	Nob1	Biogenesis	1.7982	0.846557	76.41	85.15	79.85	108.58	65.17	49.57	43.97	20.05	20.21	21.6	43.74	73.11	35.49	63.25	75.49	10.78
ENSMUSG00000026127	Imp4	SSUP	1.79011	0.84005	32.46	50.31	38.06	47.53	25.8	66.69	64.31	14.27	17.23	18.34	29.05	40.49	24.7	39.18	39.57	10.71
ENSMUSG00000021958	Pinx1	SSUP	1.78774	0.838135	19.03	21.43	27.93	11.77	16.11	19.21	18.06	9.34	8.58	7.36	18.88	12.72	16.9	10.82	5.87	5.57
ENSMUSG00000041560	Gltscr2	Biogenesis	1.78657	0.83719	133.84	161.61	97.16	202.12	122.86	112.23	108.85	113.63	48.82	49.77	60.63	102.99	67.88	74.49	119.76	37.55
ENSMUSG00000046330	Rpl37a	RP	1.78617	0.836873	885.19	314.98	265.93	520.64	294.65	504.28	424.92	431.37	215.7	225.16	77.63	1113.39	76.44	36.32	49.13	85.89
ENSMUSG00000015672	Mrpl32	Mito-RP	1.77681	0.829291	58.72	35.39	51.9	36.4	39.9	51.52	57.8	38.92	49.8	43.52	16.62	38.07	14.17	11.18	3.7	23.99
ENSMUSG00000030744	Rps3	RP	1.73714	0.796715	1301.81	987.63	731.22	1537.36	703.84	798.74	657.59	452.43	490.95	475.8	503.88	1225.27	376.8	536.63	679.53	231.06
ENSMUSG00000090137	Uba52	Biogenesis	1.71568	0.778777	123.2	47.57	68.11	37.68	124.23	56.37	36.48	44.75	31.27	28.96	45.33	130.87	27.87	32.42	14.44	14.02
ENSMUSG00000002767	Mrpl2	Mito-RP	1.69791	0.763764	81.13	103.73	66.61	146.43	54.16	72.55	69.66	31.89	28.07	29.22	52.67	105.02	49.54	47.67	69.91	36.01
ENSMUSG00000025290	Rps24	RP	1.69651	0.762574	2390.91	1682.13	1511.94	2011.31	1521.19	1437.24	1198.5	1239.49	905.37	787.96	1406	1660.28	1278.72	536.88	781.65	310.9
ENSMUSG00000008683	Rps15a	RP	1.69561	0.761808	117.72	41.57	76.89	79.53	39.39	84.04	76.99	55.13	59.86	53.71	24.16	106.38	16.91	27.18	22.86	25.17
ENSMUSG00000024943	Smc5	Biogenesis	1.68488	0.752646	28.25	35.52	47.95	23.76	31.92	27.32	28.74	19.73	12.49	11.63	34.48	6.69	37.8	21.59	19.7	6.41
ENSMUSG00000030045	Mrpl19	Mito-RP	1.68235	0.750476	21.11	17.18	10.62	19.99	11.95	13.87	13.44	8.66	6.69	6.79	8.84	17.63	6.45	10.32	7.18	10.1
ENSMUSG00000027433	Xrn2	Biogenesis	1.68125	0.749537	70.82	61.46	83.9	54.31	66.04	68	52.19	30.48	36.11	32.67	68.49	27.45	53.3	47.16	35.53	18.08
ENSMUSG00000035049	Rrp12	Biogenesis	1.67622	0.745213	27.65	40.6	32.91	45.51	28.51	30.07	33.58	3.51	9.88	11.41	21.88	28.94	24.67	27.17	34.67	21.06
ENSMUSG00000005378	Wbscr22	Biogenesis	1.64713	0.719958	31.16	46.58	36.24	54.29	31.25	39.18	33.65	14.5	19.45	19.49	23.49	44.95	23.65	28.27	31.17	7.62
ENSMUSG00000014551	Mrps25	Mito-RP	1.63653	0.710642	20.04	19.9	13.65	19.95	12.25	13.54	15.38	9.43	9.12	9.3	7.2	25.84	5.5	8.97	3.89	10.87
ENSMUSG00000022204	Ngdn	SSUP	1.63416	0.708552	55.59	86.58	47.17	39.96	33.37	44.17	40.16	24.44	18.23	17.23	43.98	47.95	40.01	25.09	31.23	24.85
ENSMUSG00000012848	Rps5	RP	1.63399	0.708401	1974.82	2288.87	1520.56	3460.51	1596.9	1397.61	1210.47	1119	946.34	986.76	1050.1	2148.52	828.06	1079.58	2003.21	421.42
ENSMUSG00000032834	Pwp2	SSUP	1.62915	0.704116	28.38	30.84	30.14	40.46	25.08	27.26	27.75	4.82	10.55	11.24	17.86	28.87	13.63	39.73	29.08	9.88
ENSMUSG00000062006	Rpl34	RP	1.62668	0.701932	75.65	99.03	34.45	132.7	45.49	121.96	110.11	45.02	70.45	70.52	10.23	195.99	13.81	31.38	21.37	30.79
ENSMUSG00000020677	Ddx52	SSUP	1.62042	0.69637	26.53	28.37	31.09	22.96	19.41	26.74	35.26	23	12.01	9.99	24.31	11.13	21.56	30.79	9.1	9.15
ENSMUSG00000067274	Rplp0	LSU	1.61785	0.694077	924.61	774.01	708.37	1033.93	426.39	549.42	561.15	471.57	321.04	277.9	127.27	2428	110.98	40.54	107.61	71.04
ENSMUSG00000024800	Rpp30	RP	1.61712	0.693431	45.67	25.55	24.58	19.85	32.54	20.96	20.81	11.63	8.76	7.3	36.18	24.3	24.26	19.09	8.12	11.39
ENSMUSG00000021428	Riok1	Biogenesis	1.61242	0.689225	23.53	30.63	27.94	24.94	16.17	17.15	17.08	15.9	11.04	10.23	20.71	10.93	18.98	22.4	9.07	6.28
ENSMUSG00000028907	Utp11l	SSUP	1.60565	0.683162	48.76	54.01	42.33	42.46	34.55	29.65	31.49	20.86	22.29	20.6	34.87	27.28	29.88	29.08	27.41	14.54
ENSMUSG00000037149	Ddx1	Biogenesis	1.60281	0.680602	128.4	130.39	153.36	132.97	123.9	116.61	127.75	53.68	51.64	47.21	121.69	79.72	109.81	105.57	88.14	75.22
ENSMUSG00000061024	Rrs1	Biogenesis	1.59905	0.677213	38.15	54.61	45.78	60.84	31.45	63.75	46.17	15.23	20.36	20.05	32.32	45.93	26.8	54.88	44.32	14.09
ENSMUSG00000035754	Wdr18	LSU	1.59584	0.674317	37.19	41.86	32.11	58.48	39.69	38.84	37.06	13.96	17.9	19.38	29.28	42.17	10.09	25.68	52.18	19.16
ENSMUSG00000023156	Rpp14	RP	1.59577	0.67425	26.8	22	15.28	15.21	12.18	24.08	20.17	8.88	10.24	9.75	15.22	16.34	13.28	10.39	10.46	14.79
ENSMUSG00000071415	Rpl23	RP	1.59406	0.67271	2135.36	1400.44	968.68	1804.56	1053.78	968.23	1127.91	1527.52	626.24	551.26	1004.57	1159.57	830.6	829.99	815.25	284.25
ENSMUSG00000070544	Top1	Biogenesis	1.58454	0.664062	73.38	56.2	53.22	24.71	54.65	59.98	56.73	39.26	29.5	27.22	53.38	16.55	54.56	51.68	19.92	15.35
ENSMUSG00000061983	Rps12	RP	1.58226	0.661984	492.06	63.56	56.07	125.37	587.63	176.81	148.08	277.82	69.81	36.49	11.15	911.36	5.37	1.59	3.7	23.13
ENSMUSG00000021731	Mrps30	Mito-RP	1.5751	0.655439	52.66	41.01	46.2	51.08	45.09	43.68	51.54	26.94	19.99	17.58	31.38	34.24	31.71	39.11	54.2	15.25
ENSMUSG00000001569	Nom1	SSUP	1.57016	0.650911	18.23	17.23	20.27	14.19	11.35	15.16	16.29	7.24	9.58	8.89	12.25	7.68	11.72	18.74	10.03	6.17
ENSMUSG00000063480	Nhp2l1	SSUP	1.55045	0.632685	218.32	196.92	171.54	187.46	135.27	135.13	122.94	65.5	56.21	51.22	125.99	266.37	82.51	171.65	62.84	85.93
ENSMUSG00000020477	Mrps24	Mito-RP	1.5339	0.617201	46.71	52.95	40.47	94.25	37.49	61.39	90.91	35.25	23.31	22.43	44.79	82.92	41.54	36.51	40.75	28.04
ENSMUSG00000063457	Rps15	RP	1.52087	0.6049	3348.8	2377.42	1144.11	4190.18	1781.48	1458.97	1230.16	1686.94	872.21	876.43	1206.33	3372.99	1247.5	1223.61	1935.12	708.55
ENSMUSG00000020514	Mrpl22	Mito-RP	1.51156	0.59604	65.95	46.65	49.53	60.82	44.04	53.22	73.73	25.82	22.91	20.34	46.19	74.67	36.58	50.66	33.66	24.25
ENSMUSG00000017999	Ddx27	Biogenesis	1.48812	0.573487	64.65	86.64	61.35	60.43	58.43	57.95	58.82	15.81	17.7	18.93	73.2	60.08	70.23	77.4	40.83	13.12
ENSMUSG00000028234	Rps20	RP	1.48258	0.568112	302.53	352.25	276.51	486.25	193.92	263.74	225.91	284.37	189.8	182.46	241.65	335.9	276.54	100.67	147.34	63.38
ENSMUSG00000007338	Mrpl49	Mito-RP	1.48157	0.567129	50.24	58.53	35.89	47.32	28.75	39.47	38.22	22.69	12.71	12.5	39.13	49.89	33.19	45.15	22.82	20.89
ENSMUSG00000023971	Rrp36	Biogenesis	1.4814	0.56696	38.1	39.56	26.72	32.47	29.68	32.23	27.82	12.26	20.36	20.38	27.39	33.01	28.09	21.29	17.88	15.99
ENSMUSG00000040269	Mrps28	Mito-RP	1.45946	0.545434	42.38	45.93	34.03	58.38	24.47	30.51	30.16	18.71	21.96	21.57	24.51	51.89	26.58	20.07	35.96	12.96
ENSMUSG00000024436	Mrps18b	Mito-RP	1.45815	0.544143	83.42	116.88	86.05	136.91	61.2	80.99	76.11	35.72	34.28	36.11	81.45	119.08	68.52	74.19	68.89	47.45
ENSMUSG00000036781	Rps27l	RP	1.4571	0.543104	690.53	479.91	451.34	278.36	315.04	396.69	348	167.86	355.7	305.75	401.77	658.39	250.18	256.13	52.78	163.16
ENSMUSG00000030204	Ddx47	Biogenesis	1.45483	0.540852	65.79	81.46	65.23	71.63	52.57	44.14	42.94	46.67	25.3	25.32	47.63	73.35	43.49	49.64	38.78	24.32
ENSMUSG00000023988	Bysl	Biogenesis	1.44781	0.533871	28.96	39.11	19.72	41.94	23.66	21.78	25.44	7.39	12.4	13.37	20.99	39.78	22.49	24.56	26.95	10.22
ENSMUSG00000039001	Rps21	RP	1.44653	0.532595	1645.64	1615.56	1108.47	2559.24	1125.34	1295.26	964.09	751.54	746.98	732.41	1060.54	2882.15	798.99	986.25	740.93	467.22
ENSMUSG00000028741	Mrto4	LSU	1.4447	0.530768	132.33	111.03	89.18	146.24	79.75	86.52	102.18	16.18	43.89	42.1	99.5	170.54	44.98	113.51	111.98	22.32
ENSMUSG00000057863	Rpl36	RP	1.4414	0.527467	726.96	230.42	181.8	381.65	356.25	736.7	704.03	215.2	192.49	177.91	3.14	2244.95	2.82	6.18	14.19	102.58
ENSMUSG00000034880	Mrpl34	Mito-RP	1.4382	0.524266	63.31	49.59	51.37	88.29	53.24	52.08	39.19	37.63	30.24	31.61	34.78	78.63	43.17	19.13	56	23.78
ENSMUSG00000030335	Mrpl51	Mito-RP	1.41374	0.499514	33.87	44.87	30.53	37.37	16.9	23.12	22.16	18.73	12.94	13.14	23.31	45.01	23.39	22.18	12.77	18.44
ENSMUSG00000059070	Rpl18	RP	1.41254	0.498293	435.43	412.67	358.88	303.54	275.38	332.55	298.4	234.75	205.25	215.64	189.64	599.24	185.29	200.74	294.74	74.56
ENSMUSG00000028622	Mrpl37	Mito-RP	1.41157	0.497303	46.07	47.19	46.25	61.78	39.13	43.75	45.68	14.96	21.58	22.76	37.11	62.03	42.93	39.95	34.3	24.82
ENSMUSG00000006333	Rps9	RP	1.40244	0.487942	1927.3	1756.8	995.94	2702.98	989.81	1423.49	1281.92	1207.34	1022.6	1026.61	1060.09	2152.8	1172.67	829.49	1342.4	342.17
ENSMUSG00000020705	Ddx42	Biogenesis	1.39803	0.4834	41.09	52.87	51.02	29.14	29.29	37.01	59.3	34.77	23.9	23.65	33.08	16.78	34.38	38.12	47.07	23.89
ENSMUSG00000049553	Polr1a	Biogenesis	1.39451	0.479756	21.22	47.28	33.3	55.31	29.62	34.67	42.65	11.1	13.69	14.73	30.37	26.09	38.28	66.39	32.7	10.1
ENSMUSG00000031320	Rps4x	RP	1.39385	0.479074	3018.54	1750.79	1915.96	2391.19	1901.61	1561.07	1372.31	2216.35	935.09	841.29	1779.18	2286.02	1471.75	1741.66	1117.89	442.99
ENSMUSG00000030706	Mrpl48	Mito-RP	1.38821	0.473229	18.14	15.82	13.73	12.32	9.17	9.86	10.89	9.82	6.34	5.38	6.12	18.92	5.75	6.51	9.3	15.15
ENSMUSG00000003970	Rpl8	RP	1.38445	0.46931	2267.57	2446.99	1974.71	4540.39	1744.01	1795.62	1628.47	949	872.22	872.53	1741.8	3837.1	1686.71	2546.12	2380.72	342.14
ENSMUSG00000074182	Znhit6	Biogenesis	1.37128	0.455519	30.34	25.17	19.04	18.13	14.07	18.74	18.27	9.1	11.04	10	18.37	13.58	16.77	24.83	21.94	9.16
ENSMUSG00000029599	Ddx54	Biogenesis	1.37056	0.454761	38.01	52.69	35.86	78.71	47.11	49.01	48.35	21.97	33.46	36.01	31.01	42.16	33.05	44.4	63.16	22.87
ENSMUSG00000029594	Rbm19	SSUP	1.36814	0.452213	15.82	27.2	21.86	29.47	15.98	19.87	22.51	6.41	11	12.32	17.16	28.31	20.59	22.75	18.12	6.85
ENSMUSG00000000581	C1d	Biogenesis	1.36695	0.450957	19.38	13.74	17.99	9	9.72	10.99	16.78	13.62	11.72	9.26	11.9	4.96	8.18	9.49	5.33	17.34
ENSMUSG00000034729	Mrps10	Mito-RP	1.36429	0.448155	44.35	47.09	48.22	50.95	48.21	43.18	45.79	16	30.3	28.58	39.74	58.72	32.99	22.03	51.36	29.19
ENSMUSG00000030432	Rpl28	RP	1.3618	0.445517	1463.72	1813.65	998.06	2446.51	1067.49	1122.4	953.43	1265.05	816.71	817.15	673.6	2349.24	837.72	1031.12	1161.59	361.88
ENSMUSG00000037563	Rps16	RP	1.35868	0.442202	2470.39	1957.93	1433.03	3294.27	1652.72	1398.81	1197.16	1161.75	892.24	903.26	1300.16	3637.63	1276.87	1819.24	1303.42	389.92
ENSMUSG00000031683	Lsm6	Biogenesis	1.3548	0.438084	32.04	20.75	16.2	20.16	14.17	13.93	12.76	3.85	4.45	4.47	25.98	26.72	22.84	15.38	9.98	9.71
ENSMUSG00000025869	Nop16	Biogenesis	1.34878	0.431653	54.82	45.24	37.24	42.77	31.5	43.94	41.99	6.99	19.48	19.76	42.09	62.96	37.36	46.9	32.75	15.3
ENSMUSG00000017264	Exosc10	Biogenesis	1.34688	0.429617	45.39	66.51	59.59	39.46	43	34	37.97	16.57	19.39	18.79	46.51	45.45	42.83	56.99	46.72	17.87
ENSMUSG00000020719	Ddx5	Biogenesis	1.34025	0.422503	388.98	289.9	346	182.92	292.95	306.1	340.77	245.56	177.99	154.69	327.32	135.29	312.5	261.75	296.06	149.07
ENSMUSG00000030879	Mrpl17	Mito-RP	1.31645	0.396651	31.16	41.71	20.11	43.18	15.71	22.55	23.04	18.4	16.06	15.94	16.46	39.8	17.79	39.61	17.8	10.99
ENSMUSG00000046364	Rpl27a	RP	1.31171	0.391449	78.9	48.55	39.43	118.92	53.82	39.15	41.55	59.3	44.75	38.66	42.28	87.67	38.37	27.76	31.61	41.59
ENSMUSG00000032288	Imp3	SSUP	1.29779	0.376054	55.25	54.31	53.51	60.39	67.14	65.64	51.16	34.14	52.72	51.96	30.78	78.64	20.44	55.18	47.51	32.24
ENSMUSG00000020372	Gnb2l1	Biogenesis	1.2864	0.363335	1843.5	1357.79	1463.86	2056.01	1589.06	1245.88	1593.33	1411.36	892.37	890.77	1432.04	2170.59	1124.81	1003.26	1996.16	222.16
ENSMUSG00000029480	Dhx37	Biogenesis	1.28345	0.360022	12.69	18	12.41	27.98	14.78	17.81	20.8	5.8	8.33	9.11	16.75	18.75	18.51	22	18.21	7.23
ENSMUSG00000079641	Rpl39	RP	1.27029	0.345156	1259.34	917.01	894.19	1128.56	875.58	840.59	663.46	1080.4	735.7	627.24	674.77	1909.76	510.32	676.36	150.05	294.02
ENSMUSG00000024312	Wdr46	SSUP	1.24888	0.320636	36.46	52.12	38.25	52.25	31.69	36.24	42.21	16.88	18.08	19.17	38.28	50.71	46.86	53.7	45.52	8.55
ENSMUSG00000003299	Mrpl4	Mito-RP	1.24547	0.316691	45.61	42.1	42.42	70.96	52.65	42.33	38.17	35.61	22.45	23.88	41.7	70.15	46.95	41.93	34.93	27.44
ENSMUSG00000026806	Ddx31	Biogenesis	1.24275	0.313541	9.21	5.89	7.77	6.49	9.16	8.05	9.84	3.1	3.81	4.15	9.41	8.39	5.77	10.78	8.45	4.5
ENSMUSG00000017404	Rpl19	RP	1.23447	0.30389	1948.92	2276.59	1805.16	2000.17	1210.74	1592.33	2065.85	1779.82	1069.41	1046.24	1543.1	2548.4	1572.66	1529.66	1790.62	555.35
ENSMUSG00000057322	Rpl38	RP	1.22384	0.291409	1425	1152.21	858.5	1604.78	860.01	918.81	1130.01	1155.93	646.09	630.44	771.09	1840.35	776.38	973.24	965.9	591.83
ENSMUSG00000029504	Ddx51	Biogenesis	1.22258	0.289928	7.86	9.91	9.8	13.8	8.8	10.39	9.54	4.43	4.52	5	9.36	11.75	10.89	15.56	8.52	3.69
ENSMUSG00000052146	Rps10	RP	1.22153	0.288695	2023.02	1148.86	1149.82	1543.01	1149.59	1151.48	1038.24	1050.98	833.92	834.86	1071.05	2209.77	1216.97	801.01	1351.9	317.14
ENSMUSG00000024446	Rpp21	RP	1.20944	0.274339	23.3	29.9	18.91	43.01	15.07	22.22	18.84	15.2	15.06	15.37	23.74	37.08	24.74	7.19	22.08	21.59
ENSMUSG00000024181	Mrpl28	Mito-RP	1.1993	0.262191	91.51	65.7	56.33	102.56	67.98	66.8	72.61	42.79	32.76	33.88	71.55	130.61	73.32	65.52	73.11	37.67
ENSMUSG00000025208	Mrpl43	Mito-RP	1.19396	0.255758	50.3	60.61	28.67	75.69	31.8	34.68	37.33	36.16	30.49	29.43	35.07	56.23	37.4	41.6	42.97	34.25
ENSMUSG00000062997	Rpl35	RP	1.19193	0.253302	40.57	49.03	11.46	48.28	24.04	24.44	20.53	14.18	13.43	9.65	67.2	50.15	46.46	11.64	15.58	7.24
ENSMUSG00000024735	Prpf19	Biogenesis	1.18362	0.243206	149.8	144.06	143.43	215.46	108.14	135.03	125.46	94	62.39	64.34	155.37	239.47	132.96	158.79	98.05	104.11
ENSMUSG00000060739	Nsa2	LSU	1.18289	0.24232	118.51	77.9	73.54	71.69	79	70.67	59.52	115.49	47.59	40.44	72.2	52.73	69.22	64.09	99.36	37.59
ENSMUSG00000025264	Tsr2	Biogenesis	1.17303	0.230235	14.13	18.92	10.42	20.56	10.19	9.74	8.58	9.27	5.68	5.39	10.13	17.42	7.94	14.86	13.69	17.05
ENSMUSG00000028861	Mrps15	Mito-RP	1.16533	0.220734	58.31	56.34	48.22	27.01	44.01	41.74	46.9	36.59	28.9	29.74	46.63	54.19	49.28	41.1	35.38	34.04
ENSMUSG00000023723	Mrps23	Mito-RP	1.16077	0.215076	40.99	43	28.6	52.55	27.8	34.09	39.59	27.3	24.95	24.5	36.93	57.45	33.35	39.57	18.1	33.17
ENSMUSG00000030611	Mrps11	Mito-RP	1.14189	0.191429	18.17	23.45	22.27	26.88	14.81	24.06	25.9	9.07	16.34	18.3	14.11	46.87	14.68	29.41	16.39	9.96
ENSMUSG00000024404	Riok3	Biogenesis	1.14136	0.190752	36.8	47.23	39.11	42.11	27.65	33.97	34.6	44.61	40.02	35.56	33.57	12.41	34.59	18.2	18.83	56.75
ENSMUSG00000025508	Rplp2	RP	1.13018	0.176555	32.39	9.07	11.89	23.16	32.3	24.67	23.55	9.27	10.39	7.07	3.54	121.34	3.41	5.53	14.21	3.88
ENSMUSG00000018697	Aatf	Biogenesis	1.12964	0.175857	65.39	40.04	42.68	10.97	29.29	30.86	40.31	40.59	14.5	14.44	44.31	38.28	42.48	51.43	34.19	15.18
ENSMUSG00000024740	Ddb1	Biogenesis	1.11144	0.152427	308.74	288.07	297.8	325.78	386.16	334.61	348.79	290.29	316.2	322.33	336.2	479.92	296.6	273.02	180.63	153.83
ENSMUSG00000067288	Rps28	RP	1.10682	0.146415	565.57	235.66	263.76	615.16	387.09	694.34	524.12	425.44	357.59	356.26	81.23	2226.97	74.92	163.12	48.42	82.83
ENSMUSG00000032518	Rpsa	Biogenesis	1.10012	0.137662	105.39	28.98	28.54	50.54	33.01	74.47	67.09	27.87	30.5	28.49	38.67	259.79	36.83	7.48	13.95	9.9
ENSMUSG00000022370	Mrpl13	Mito-RP	1.09835	0.135344	103.6	85.22	82.28	74.06	48.28	59.38	59.66	50.46	40.69	35.21	81.84	143.31	76.42	88.85	38.71	44.41
ENSMUSG00000034892	Rps29	RP	1.09605	0.132319	997.51	1157.95	1184.77	2257.31	965.59	1393.98	1100.85	745.76	960.2	1025.84	880.55	4443.99	672.5	635.38	797.1	464.02
ENSMUSG00000032563	Mrpl3	Mito-RP	1.09283	0.128064	48.51	36.08	39.02	15.83	35.08	35.87	37.31	26.62	25.86	24.44	39.65	54.48	35.26	41.2	18.94	24.97
ENSMUSG00000026887	Mrrf	Biogenesis	1.0711	0.0990935	14.55	11.91	11.21	14.06	10.79	9.69	9.34	11.25	9.62	8.84	13.45	13.48	10.42	7.93	8.76	14.14
ENSMUSG00000040620	Dhx33	Biogenesis	1.06638	0.0927244	11.6	11.46	15.51	12.63	10.6	14.36	20.69	8.95	9.42	10.1	17.65	13.19	17.69	22.53	10.94	6.3
ENSMUSG00000024414	Mrpl27	Mito-RP	1.06179	0.0864925	48.5	68.73	30.15	69.86	20.29	30.26	42.17	37.99	31.71	29.09	40.41	67.52	32.19	57.11	22.71	56.6
ENSMUSG00000028140	Mrpl9	Mito-RP	1.05855	0.0820844	35.01	50.93	29.69	60.09	22.91	33.12	31.06	20.6	18.39	18.69	40.67	60.34	31.54	51.47	44.93	32.58
ENSMUSG00000041645	Ddx24	Biogenesis	1.04894	0.0689378	55.46	56.19	48.31	57.06	53.26	58.5	70.56	42.36	57.77	56.9	51.95	55.17	53.58	55.18	55.21	61.36
ENSMUSG00000041841	Rpl37	RP	1.04836	0.0681396	676.49	455.72	416.74	768.73	374.88	517.63	453.49	447.95	334.19	337.16	375.36	1406.02	245.61	647.55	527	172.3
ENSMUSG00000061032	Rrp1	Biogenesis	1.03931	0.0556306	118.2	160.97	107.25	196.71	89.52	110.95	120.27	107.5	68.74	69.67	115.21	126.91	123.64	136.97	218.27	151.25
ENSMUSG00000027613	Eif6	LSU	1.02759	0.0392612	86.96	140.06	94.57	166.43	62.82	101.95	109.56	54.74	74.89	77.84	123.8	185.98	20.66	238.31	79.13	98.5
ENSMUSG00000022433	Csnk1e	Biogenesis	1.01753	0.0250756	55.82	36.81	30.52	58.55	53.23	24.84	17.51	30.04	28.37	30.39	42.02	36.27	38.59	40.83	74.24	29.61
ENSMUSG00000034211	Mrps17	Mito-RP	1.01581	0.0226336	46.64	32.08	42.96	46.46	41.55	35.08	35.47	24.18	23.56	21.58	49.96	72.09	48.69	48.63	35.56	30.45
ENSMUSG00000020775	Mrpl38	Mito-RP	1.00762	0.0109543	35.96	45	32.71	22.57	43.14	41.83	66.99	34.28	15.36	16.91	37.83	73.39	40.96	43.46	81.05	24.5
ENSMUSG00000021621	Zcchc9	Biogenesis	0.948028	-0.0769986	21.88	15.48	15.36	18.87	22.44	15.76	13.54	16.4	14.62	14.36	25.12	14.02	21.63	20.21	31.24	9.66
ENSMUSG00000036850	Mrpl41	Mito-RP	0.937632	-0.0929068	22.02	23.55	21.26	14.19	10.76	22.69	19.03	7.94	22.92	20.37	12.83	55.12	13.42	8.58	8.23	33.65
ENSMUSG00000018040	Rrp7a	SSUP	0.931754	-0.101979	3.29	3.94	2.07	5.29	2.13	4.39	5.24	2.5	3.98	3.76	1.46	14.46	1.48	3.01	2.57	3.14
ENSMUSG00000046756	Mrps7	Mito-RP	0.924757	-0.112853	32.05	46.37	25.83	38.66	17.92	26.59	37.93	22.11	25.91	24.53	34.65	70.68	34.28	47.98	31.67	21.5
ENSMUSG00000062647	Rpl7a	RP	0.863384	-0.211927	237.99	60.06	95.57	98.72	123.95	196.45	241.93	65	61.7	50.37	1.62	1365.64	1.46	1.4	4.11	19.27
ENSMUSG00000022557	Bop1	LSU	0.851266	-0.232319	50.22	62.49	57.43	106.07	56.87	70.18	69.88	25.33	31.39	35.88	82.99	169.89	88.15	158.13	102.96	19.89
ENSMUSG00000054312	Mrps21	Mito-RP	0.849811	-0.234786	90.57	115.94	46.44	115.45	44.51	61.31	45.8	54.31	62.01	65.99	81.2	209.98	93.97	101.77	44.7	72.83
ENSMUSG00000030888	Rrp8	Biogenesis	0.843308	-0.245868	22.1	21.08	19.15	14.54	11.56	17.09	17.41	9.49	18.04	18.8	24.03	35.54	20	38.75	14.01	8.76
ENSMUSG00000051518	Rps19bp1	RP	0.797433	-0.326565	40.49	50.32	38.38	50.52	30.94	39.41	35.56	20.61	23.02	20.09	54.22	143.83	49.92	86.85	45.66	16.31
ENSMUSG00000023967	Mrps18a	Mito-RP	0.781941	-0.354868	41.31	51.68	27.27	47.56	32.55	36.78	36.28	32.94	26.27	25.51	49.1	104.49	52.22	54.35	56.92	47.79
ENSMUSG00000029142	Mrpl33	Mito-RP	0.731175	-0.451711	125.71	65.25	52.28	87.16	37.24	64.11	58.07	115.24	79.78	70.4	101.28	157.18	94.46	106.7	39.9	96.37
ENSMUSG00000030002	Dusp11	Biogenesis	0.715676	-0.482622	13.42	12.91	20.41	10.25	16.47	12.76	11.03	28.59	16.53	15.36	23.68	10.7	17.04	25.49	24.95	12.37
ENSMUSG00000040356	Skiv2l	Biogenesis	0.680586	-0.555151	8.31	13.05	15.73	24.31	10.39	13.32	12.12	25.61	14.47	16.93	20.67	22.43	26.18	15.69	18.75	22.95
ENSMUSG00000025162	Csnk1d	Biogenesis	0.602425	-0.731148	36.48	45.57	28.86	50.98	34.15	43.85	60.26	72.1	60.55	61.14	56.42	60.53	47.68	81.44	114.58	86.15
ENSMUSG00000023939	Mrpl14	Mito-RP	0.593509	-0.752658	25.39	38.89	27.65	45.57	17.56	28.46	26.11	26.02	24.99	24.03	59.32	148.28	44.16	55.31	43.46	28.55
ENSMUSG00000021892	Sh3bp5	LSU	0.152329	-2.71473	2.25	1.49	0.98	0.83	2.48	2.98	3.66	21.63	9.19	10.34	11.7	6.55	9.81	22.82	14.21	17.57
