## Supplementary material for "RSL24D1 sustains steady-state ribosome biogenesis and pluripotency translational programs in embryonic stem cells": Table 3

### Sheet: T3A_Down genes_Bio Processes
Table 3A. Enriched biological processes GO annotations in genes down-regulated in Rsl24d1 depleted cells
GO ID	GO description	p-val	corrected p-val	cluster frequency	total frequency	Genes associated to GO annotations
6955	immune response	4.6160E-8	7.1594E-5	19/239 7.9%	224/12671 1.7%	IGHM RSAD2 UNC93B1 MX2 OAS1A MR1 C2 VEGFA CXCL11 VNN1 C8G H2-DMB1 CCL5 DHX58 IRF7 MAL LTB H2-AB1 OASL2
6096	glycolysis	1.7514E-6	9.8296E-4	7/239 2.9%	32/12671 0.2%	PFKL TPI1 PGK1 ALDOC ALDOA PFKP HK1
6006	glucose metabolic process	2.0519E-6	9.8296E-4	12/239 5.0%	117/12671 0.9%	EPM2A PFKL TPI1 PPP1R3C PGK1 ALDOC PYGL ALDOA PGM1 PFKP GNMT HK1
16052	carbohydrate catabolic process	2.5350E-6	9.8296E-4	9/239 3.7%	63/12671 0.4%	PFKL TPI1 GM2A PGK1 ALDOC PYGL ALDOA PFKP HK1
19318	hexose metabolic process	3.5229E-6	1.0928E-3	13/239 5.4%	145/12671 1.1%	EPM2A TPI1 PFKFB3 PYGL GNMT HK1 PFKL PPP1R3C PGK1 ALDOC ALDOA PGM1 PFKP
44275	cellular carbohydrate catabolic process	5.2401E-6	1.3546E-3	8/239 3.3%	52/12671 0.4%	PFKL TPI1 PGK1 ALDOC PYGL ALDOA PFKP HK1
2376	immune system process	1.6078E-5	2.4869E-3	24/239 10.0%	486/12671 3.8%	IGHM RSAD2 UNC93B1 MX2 OAS1A MR1 NDRG1 CFC1 C2 VEGFA CXCL11 HSH2D VNN1 C8G MB H2-DMB1 CCL5 DHX58 KIT IRF7 MAL LTB H2-AB1 OASL2
9615	response to virus	1.6444E-5	2.4869E-3	7/239 2.9%	44/12671 0.3%	RSAD2 IFI27 UNC93B1 MX2 IRF7 ISG15 IFI27L2A
6007	glucose catabolic process	1.6444E-5	2.4869E-3	7/239 2.9%	44/12671 0.3%	PFKL TPI1 PGK1 ALDOC ALDOA PFKP HK1
50896	response to stimulus	1.7128E-5	2.4869E-3	56/239 23.4%	1705/12671 13.4%	IGHM HEXA HSPB2 PCSK9 GUCA1A HIF3A IFIT1 ERO1L C8G GM2A MB DHX58 SCD1 PTGDS OASL2 EPM2A ENTPD2 RSAD2 SLC30A3 VWF MR1 NEIL2 IFI27 RGS9BP CDHR1 KIT DMC1 MSH5 IRF7 TXNIP MAL LTB ASAH2 PDE1B UNC93B1 INSIG1 OAS1A C2 H2-DMB1 CCL5 EGLN3 MCOLN3 NOS3 MX2 PYCR1 IFI47 ISG15 HCRTR2 VEGFA GRIN1 CXCL11 PFKL VNN1 TRPV4 IFI27L2A H2-AB1
19320	hexose catabolic process	1.9164E-5	2.4869E-3	7/239 2.9%	45/12671 0.3%	PFKL TPI1 PGK1 ALDOC ALDOA PFKP HK1
44282	small molecule catabolic process	1.9241E-5	2.4869E-3	18/239 7.5%	305/12671 2.4%	ENTPD2 TPI1 PDE1B MX2 IRGM2 ATP1B2 HK1 PFKL GNG2 KYNU IGTP PGK1 ATP6V0A4 ALDOC UPP1 ALDOA AASS PFKP
46365	monosaccharide catabolic process	2.2244E-5	2.5061E-3	7/239 2.9%	46/12671 0.3%	PFKL TPI1 PGK1 ALDOC ALDOA PFKP HK1
5996	monosaccharide metabolic process	2.2622E-5	2.5061E-3	13/239 5.4%	172/12671 1.3%	EPM2A TPI1 PFKFB3 PYGL GNMT HK1 PFKL PPP1R3C PGK1 ALDOC ALDOA PGM1 PFKP
46164	alcohol catabolic process	3.8933E-5	4.0257E-3	7/239 2.9%	50/12671 0.3%	PFKL TPI1 PGK1 ALDOC ALDOA PFKP HK1
50873	brown fat cell differentiation	7.2585E-5	7.0362E-3	5/239 2.0%	24/12671 0.1%	SELENBP1 MB BNIP3 SCD1 ERO1L
6091	generation of precursor metabolites and energy	1.0816E-4	9.8681E-3	14/239 5.8%	228/12671 1.7%	EPM2A TPI1 PYGL GNMT ERO1L HK1 PFKL PPP1R3C PGK1 ATP6V0A4 ALDOC ALDOA AASS PFKP

### Sheet: T3B_Down genes_Mol Functions
Table 3B. Enriched Molecular functions GO annotations in genes down-regulated in Rsl24d1 depleted cells
GO ID	GO description	p-val	corrected p-val	cluster frequency	total frequency	Genes associated to GO annotations
5215	transporter activity	1.0596E-6	4.9377E-4	32/232 13.7%	688/12666 5.4%	CLIC5 SLC2A3 ATP10A CLCN1 CACNG6 PANX2 C8G GM2A MB ATP6V0A4 SLC39A8 SLC16A9 PTGDS SLC13A5 TRPM6 SLC16A3 KCNJ3 GABRP KCNJ5 MCOLN3 SLC30A3 SLC6A14 SLC2A12 SLC16A11 ATP1B2 AP3B2 GRIN1 TMCO6 SLC9A5 KCNS2 TRPV4 SLC25A30
22892	substrate-specific transporter activity	2.0586E-5	3.2551E-3	26/232 11.2%	577/12666 4.5%	CLIC5 SLC2A3 ATP10A CLCN1 CACNG6 GM2A MB ATP6V0A4 SLC39A8 SLC13A5 TRPM6 SLC16A3 KCNJ3 GABRP KCNJ5 MCOLN3 SLC30A3 SLC6A14 SLC2A12 ATP1B2 AP3B2 GRIN1 TMCO6 SLC9A5 KCNS2 TRPV4
22857	transmembrane transporter activity	2.0956E-5	3.2551E-3	25/232 10.7%	543/12666 4.2%	CLIC5 SLC2A3 ATP10A CLCN1 CACNG6 PANX2 ATP6V0A4 SLC39A8 SLC16A9 SLC13A5 TRPM6 SLC16A3 KCNJ3 GABRP KCNJ5 MCOLN3 SLC30A3 SLC6A14 SLC2A12 SLC16A11 ATP1B2 GRIN1 SLC9A5 KCNS2 TRPV4

### Sheet: T3C_Up genes_Bio processes
Table 3C. Enriched biological processes GO annotations in genes up-regulated in Rsl24d1 depleted cells
GO ID	GO description	p-val	corrected p-val	cluster frequency	total frequency	Genes associated to GO annotations
9653	anatomical structure morphogenesis	1.6091E-14	1.5014E-11	52/211 24.6%	967/12661 7.6%	NRP1 DRAXIN WNT2B SERPINE2 ONECUT2 TGFB1I1 TNC HOXC13 ALCAM CHL1 TUBB3 KDR CAPN3 NRCAM NKX2-9 MBNL1 EDN1 DSCAM FST TRP73 SHROOM1 ACTA2 COL2A1 HOXB3 HOXB2 HOXB1 ENG GCM1 TSHZ1 SHOX2 ADRB2 NTS TTN RAB23 ALX4 APOB WNT3 WNT10B NGFR WNT10A FOXF2 CDX2 VEGFC TBX4 POU4F3 TBX15 ACTC1 PPP2R2B FGF18 FAS TEK MIXL1
48856	anatomical structure development	1.7297E-14	1.5014E-11	76/211 36.0%	1887/12661 14.9%	NRP1 DRAXIN WNT2B SERPINE2 ONECUT2 TGFB1I1 TNC HOXC13 SPN ALCAM CHL1 SALL3 TUBB3 KDR CAPN3 NRCAM RGS6 NKX2-9 MBNL1 EDN1 IGFBP5 DSCAM FST EN2 TRP73 SHROOM1 RUNX1 ITPKB ACTA2 ANO1 VCAN HOXB9 COL2A1 LOX TAL1 FEZ1 HOXB3 HOXB2 HOXB1 ENG GCM1 ZFP423 TSHZ1 SHOX2 ILDR2 LTBP2 SLC5A1 ADRB2 PTGS2 NTS TTN NEUROD1 RAB23 ALX4 APOB WNT3 WNT10B NGFR WNT10A EGR3 FOXF2 CDX2 VEGFC GRHL3 FOXN4 TBX4 TSHR GADD45G POU4…
48731	system development	2.3616E-13	1.3666E-10	70/211 33.1%	1728/12661 13.6%	NRP1 DRAXIN WNT2B SERPINE2 ONECUT2 TGFB1I1 TNC HOXC13 SPN ALCAM CHL1 SALL3 TUBB3 KDR NRCAM RGS6 NKX2-9 MBNL1 EDN1 IGFBP5 DSCAM FST EN2 TRP73 RUNX1 ITPKB ANO1 VCAN HOXB9 COL2A1 LOX TAL1 FEZ1 HOXB3 HOXB2 HOXB1 ENG GCM1 ZFP423 TSHZ1 SHOX2 ILDR2 LTBP2 SLC5A1 PTGS2 TTN NEUROD1 RAB23 ALX4 APOB WNT3 WNT10B NGFR WNT10A EGR3 FOXF2 CDX2 VEGFC GRHL3 FOXN4 TBX4 TSHR GADD45G POU4F3 TBX15 ACTC1 FGF18 FAS TEK M…
32502	developmental process	5.9161E-13	2.5676E-10	82/211 38.8%	2282/12661 18.0%	NRP1 DRAXIN WNT2B SERPINE2 ONECUT2 TGFB1I1 TNC HOXC13 SPN ALCAM CHL1 SALL3 TUBB3 DMRTB1 NKX1-2 KDR CAPN3 NRCAM RGS6 NKX2-9 MBNL1 EDN1 IGFBP5 DSCAM NANOS3 FST EN2 TRP73 EBF2 SHROOM1 HIC1 RUNX1 ITPKB ACTA2 ANO1 VCAN HOXB9 COL2A1 LOX TAL1 FEZ1 HOXB3 HOXB2 HOXB1 ENG GCM1 ZFP423 TSHZ1 SHOX2 ILDR2 LTBP2 SLC5A1 ADRB2 PTGS2 NTS TTN NEUROD1 RAB23 ALX4 APOB WNT3 WNT10B NGFR WNT10A EGR3 FOXF2 CDX2 VEGFC GRH…
7275	multicellular organismal development	1.1425E-12	3.9667E-10	78/211 36.9%	2130/12661 16.8%	NRP1 DRAXIN WNT2B SERPINE2 ONECUT2 TGFB1I1 TNC HOXC13 SPN ALCAM CHL1 SALL3 TUBB3 NKX1-2 KDR NRCAM RGS6 NKX2-9 MBNL1 EDN1 IGFBP5 DSCAM NANOS3 FST EN2 TRP73 EBF2 HIC1 RUNX1 ITPKB ACTA2 ANO1 VCAN HOXB9 COL2A1 LOX TAL1 FEZ1 HOXB3 HOXB2 HOXB1 ENG GCM1 ZFP423 TSHZ1 SHOX2 ILDR2 LTBP2 SLC5A1 ADRB2 PTGS2 NTS TTN NEUROD1 RAB23 ALX4 APOB WNT3 WNT10B NGFR WNT10A EGR3 FOXF2 CDX2 VEGFC GRHL3 FOXN4 TBX4 TSHR GA…
48513	organ development	2.6241E-12	7.5924E-10	58/211 27.4%	1327/12661 10.4%	NRP1 DRAXIN WNT2B SERPINE2 ONECUT2 TGFB1I1 TNC HOXC13 SPN SALL3 KDR NKX2-9 MBNL1 EDN1 DSCAM FST EN2 TRP73 RUNX1 ITPKB ANO1 VCAN HOXB9 COL2A1 LOX TAL1 HOXB3 HOXB2 HOXB1 ENG GCM1 TSHZ1 SHOX2 ILDR2 SLC5A1 PTGS2 TTN NEUROD1 ALX4 APOB WNT3 WNT10B NGFR WNT10A FOXF2 CDX2 VEGFC GRHL3 TBX4 TSHR GADD45G POU4F3 TBX15 ACTC1 FGF18 FAS TEK MIXL1
32501	multicellular organismal process	5.2891E-12	1.3117E-9	89/211 42.1%	2703/12661 21.3%	NRP1 CHRM3 DRAXIN WNT2B SERPINE2 ONECUT2 TGFB1I1 TNC PLAT HOXC13 RYR3 SPN ALCAM CHL1 SALL3 TUBB3 NKX1-2 KDR NRCAM RGS6 NKX2-9 MBNL1 EDN1 IGFBP5 DSCAM NANOS3 FST EN2 TRP73 EBF2 HIC1 RUNX1 ITPKB ACTA2 ANO1 VCAN HOXB9 COL2A1 LOX TAL1 FEZ1 ADAM1A HOXB3 HOXB2 HOXB1 ENG GCM1 ZFP423 TSHZ1 SHOX2 IL20RB ILDR2 LTBP2 SLC5A1 ADRB2 PTGS2 NTS TTN NEUROD1 ALOX5 RAB23 ALX4 TAS1R1 APOB WNT3 WNT10B NGFR WNT10A EGR…
48869	cellular developmental process	2.5443E-9	5.5211E-7	54/211 25.5%	1409/12661 11.1%	NRP1 DRAXIN WNT2B SERPINE2 ONECUT2 TGFB1I1 TNC SPN ALCAM CHL1 SALL3 TUBB3 KDR CAPN3 NRCAM RGS6 NKX2-9 MBNL1 EDN1 IGFBP5 DSCAM NANOS3 EN2 TRP73 SHROOM1 RUNX1 ITPKB COL2A1 TAL1 FEZ1 ENG GCM1 ZFP423 SHOX2 ILDR2 ADRB2 PTGS2 TTN NEUROD1 WNT3 WNT10B NGFR WNT10A CDX2 VEGFC FOXN4 TSHR GADD45G POU4F3 ACTC1 PPP2R2B FGF18 FAS MIXL1
30154	cell differentiation	7.7003E-9	1.4853E-6	52/211 24.6%	1370/12661 10.8%	NRP1 DRAXIN WNT2B SERPINE2 ONECUT2 TGFB1I1 TNC SPN ALCAM CHL1 SALL3 TUBB3 KDR CAPN3 NRCAM RGS6 NKX2-9 MBNL1 EDN1 IGFBP5 DSCAM NANOS3 EN2 TRP73 RUNX1 ITPKB COL2A1 TAL1 FEZ1 ENG GCM1 ZFP423 SHOX2 ILDR2 ADRB2 PTGS2 TTN NEUROD1 WNT3 WNT10B NGFR WNT10A CDX2 VEGFC FOXN4 TSHR GADD45G POU4F3 ACTC1 FGF18 FAS MIXL1
9887	organ morphogenesis	3.8220E-8	6.6349E-6	28/211 13.2%	519/12661 4.0%	NRP1 GCM1 WNT2B TSHZ1 TGFB1I1 SHOX2 TNC HOXC13 TTN ALX4 WNT3 WNT10B NGFR WNT10A EDN1 DSCAM FST VEGFC TBX4 POU4F3 TBX15 COL2A1 ACTC1 FGF18 HOXB3 HOXB2 HOXB1 ENG
51240	positive regulation of multicellular organismal process	2.6124E-7	4.1228E-5	15/211 7.1%	177/12661 1.3%	WNT10B CHRM3 EDN1 WNT2B SERPINE2 FST IL20RB DIO3 ADRB2 PTGS2 TSHR SYTL2 APLN ALOX5 KDR
9888	tissue development	3.7062E-7	5.3617E-5	28/211 13.2%	579/12661 4.5%	NRP1 GCM1 SERPINE2 ONECUT2 TGFB1I1 SHOX2 TNC HOXC13 PTGS2 TTN KDR WNT3 WNT10B NGFR MBNL1 WNT10A EDN1 FST VEGFC GRHL3 TBX4 COL2A1 ACTC1 FGF18 HOXB3 HOXB2 MIXL1 ENG
1501	skeletal system development	6.7922E-7	9.0494E-5	17/211 8.0%	244/12661 1.9%	WNT10B EDN1 IGFBP5 SHOX2 LTBP2 PTGS2 TBX4 RUNX1 TBX15 HOXB9 COL2A1 CHL1 FGF18 HOXB3 ALX4 HOXB2 HOXB1
51239	regulation of multicellular organismal process	7.2979E-7	9.0494E-5	34/211 16.1%	822/12661 6.4%	NRP1 CHRM3 WNT2B SERPINE2 SHOX2 TNC IL20RB ADRB2 PTGS2 NEUROD1 SPN ALOX5 KDR RGS6 WNT10B NGFR WNT10A EDN1 DSCAM FST TRP73 VEGFC DIO3 HTR1B TSHR SYTL2 RUNX1 APLN ITPKB TAL1 FEZ1 FGF18 FAS TEK
21675	nerve development	8.7867E-7	1.0169E-4	6/211 2.8%	21/12661 0.1%	NGFR SERPINE2 HOXB3 HOXB2 HOXB1 POU4F3
48598	embryonic morphogenesis	1.0434E-6	1.1246E-4	19/211 9.0%	310/12661 2.4%	GCM1 MBNL1 EDN1 TSHZ1 TGFB1I1 SHOX2 VEGFC TBX4 POU4F3 TBX15 COL2A1 RAB23 HOXB3 ALX4 HOXB2 HOXB1 MIXL1 WNT3 ENG
7399	nervous system development	1.1012E-6	1.1246E-4	34/211 16.1%	837/12661 6.6%	NRP1 GCM1 DRAXIN ZFP423 SERPINE2 ONECUT2 NEUROD1 SPN ALCAM CHL1 SALL3 TUBB3 RAB23 KDR NRCAM APOB RGS6 NKX2-9 NGFR MBNL1 EGR3 DSCAM EN2 TRP73 VEGFC FOXN4 RUNX1 POU4F3 FEZ1 FGF18 HOXB3 FAS HOXB2 HOXB1
48468	cell development	1.2783E-6	1.2329E-4	27/211 12.7%	580/12661 4.5%	NRP1 DRAXIN ONECUT2 SHOX2 TNC TTN SPN ALCAM CHL1 SALL3 TUBB3 KDR CAPN3 NRCAM NKX2-9 WNT10B NGFR EDN1 CDX2 DSCAM EN2 TRP73 RUNX1 POU4F3 ACTC1 FGF18 FAS
51094	positive regulation of developmental process	1.4614E-6	1.3353E-4	18/211 8.5%	287/12661 2.2%	WNT10B NGFR WNT2B CDX2 DSCAM FST TRP73 VEGFC ADRB2 PTGS2 RUNX1 ITPKB NEUROD1 TAL1 FGF18 KDR TEK RGS6
7389	pattern specification process	2.3359E-6	1.9915E-4	16/211 7.5%	238/12661 1.8%	NRP1 EDN1 CDX2 TSHZ1 FST GRHL3 HOXC13 NEUROD1 HOXB9 RAB23 HOXB3 ALX4 HOXB2 HOXB1 WNT3 ENG
48518	positive regulation of biological process	2.4091E-6	1.9915E-4	49/211 23.2%	1503/12661 11.8%	CHRM3 WNT2B SERPINE2 ONECUT2 CD80 TNC SPN CCND2 KDR RGS6 EDN1 DSCAM FST EN2 TRP73 EBF2 DIO3 SYTL2 RUNX1 ITPKB HOXB9 TAL1 FEZ1 HOXB1 ATF3 SHOX2 GLIS3 IL20RB ADRB2 PTGS2 NEUROD1 ALOX5 ALX4 WNT3 WNT10B NGFR WNT10A FOXF2 CDX2 VEGFC GRHL3 TSHR APLN FOSL1 PPP2R2B FGF18 MDM2 FAS TEK
48666	neuron development	2.6197E-6	2.0672E-4	18/211 8.5%	299/12661 2.3%	NKX2-9 NGFR NRP1 DRAXIN DSCAM ONECUT2 EN2 TRP73 RUNX1 POU4F3 SPN ALCAM CHL1 SALL3 TUBB3 KDR FAS NRCAM
9790	embryonic development	6.6596E-6	5.0266E-4	26/211 12.3%	596/12661 4.7%	GCM1 TSHZ1 TGFB1I1 SHOX2 TTN RAB23 ALX4 APOB WNT3 MBNL1 EDN1 FOXF2 CDX2 VEGFC TBX4 RUNX1 POU4F3 TBX15 HOXB9 COL2A1 HOXB3 HOXB2 HOXB1 APBA2 MIXL1 ENG
22008	neurogenesis	7.7195E-6	5.5838E-4	25/211 11.8%	564/12661 4.4%	NRP1 GCM1 DRAXIN SERPINE2 ONECUT2 NEUROD1 SPN ALCAM CHL1 SALL3 TUBB3 KDR NRCAM RGS6 NKX2-9 NGFR DSCAM EN2 TRP73 VEGFC FOXN4 RUNX1 POU4F3 FEZ1 FAS
32989	cellular component morphogenesis	8.7342E-6	5.7774E-4	18/211 8.5%	326/12661 2.5%	NKX2-9 NGFR NRP1 DRAXIN DSCAM ONECUT2 SHROOM1 POU4F3 TTN ALCAM ACTC1 CHL1 TUBB3 PPP2R2B KDR FAS CAPN3 NRCAM
48699	generation of neurons	8.8716E-6	5.7774E-4	24/211 11.3%	532/12661 4.2%	NKX2-9 NGFR NRP1 DRAXIN SERPINE2 DSCAM ONECUT2 EN2 TRP73 VEGFC FOXN4 RUNX1 POU4F3 NEUROD1 SPN ALCAM CHL1 SALL3 TUBB3 FEZ1 KDR FAS NRCAM RGS6
48568	embryonic organ development	8.9856E-6	5.7774E-4	14/211 6.6%	206/12661 1.6%	GCM1 EDN1 FOXF2 CDX2 TSHZ1 SHOX2 RUNX1 POU4F3 TBX15 COL2A1 HOXB3 ALX4 HOXB2 HOXB1
42127	regulation of cell proliferation	1.3669E-5	8.4745E-4	24/211 11.3%	546/12661 4.3%	NKX2-9 WNT10B NGFR EDN1 SERPINE2 CDX2 CD80 SHOX2 TNC IL20RB VEGFC ADRB2 PTGS2 APLN FOSL1 SPN CCND2 HYAL1 FGF18 KDR BTLA FAS TEK ATF3
65007	biological regulation	1.4592E-5	8.7348E-4	110/211 52.1%	4791/12661 37.8%	CHRM3 SERPINE2 FAM13B CD80 TNC DOCK10 CCND2 SALL3 SESN2 NKX1-2 KDR RGS6 NKX2-9 MBNL1 IGFBP5 DSCAM NANOS3 FST TRP73 EBF2 DIO3 HIC1 SYTL2 RUNX1 TIAM2 RAB30 HOXB9 LTB4R2 FEZ1 LTB4R1 HOXB3 HOXB2 KCNQ5 HOXB1 ATF3 GCM1 TSHZ1 SHOX2 GLIS3 PIK3R3 IL20RB ILDR2 ADRB2 NTS NEUROD1 BTLA ALX4 APOB WNT3 WNT10B NGFR WNT10A EGR3 FOXF2 HTR1D HTR1B FOXN4 GADD45G FOSL1 FGF18 MDM2 SLC26A9 CPEB2 NRP1 GABRB2 DRAXIN WNT2…
30182	neuron differentiation	1.7157E-5	9.9281E-4	19/211 9.0%	376/12661 2.9%	NKX2-9 NGFR NRP1 DRAXIN DSCAM ONECUT2 EN2 TRP73 FOXN4 RUNX1 POU4F3 SPN ALCAM CHL1 SALL3 TUBB3 KDR FAS NRCAM
32990	cell part morphogenesis	2.4332E-5	1.3626E-3	14/211 6.6%	225/12661 1.7%	NKX2-9 NGFR NRP1 DRAXIN DSCAM ONECUT2 POU4F3 ALCAM CHL1 TUBB3 PPP2R2B KDR FAS NRCAM
48705	skeletal system morphogenesis	2.7182E-5	1.4522E-3	10/211 4.7%	118/12661 0.9%	WNT10B TBX15 COL2A1 SHOX2 FGF18 HOXB3 ALX4 HOXB2 HOXB1 TBX4
7166	cell surface receptor linked signaling pathway	2.7606E-5	1.4522E-3	36/211 17.0%	1057/12661 8.3%	NRP1 CHRM3 DRAXIN WNT2B ITGB4 TGFB1I1 PIK3R3 PLAT LTBP2 ADRB2 CPZ SPN KDR BTLA TAS1R1 RGS6 WNT3 WNT10B GABRA1 WNT10A EDN1 GABRA5 FST HTR1D VEGFC HTR1B TSHR APLN ITPKB LTB4R2 LTB4R1 FGF18 FAS TEK KCNK2 ENG
22610	biological adhesion	2.9477E-5	1.4573E-3	19/211 9.0%	391/12661 3.0%	NRP1 DSCAM TNFAIP6 ITGB4 MCAM TNC PCDH19 PCDHB22 HAPLN1 SPN VCAN ALCAM COL2A1 CHL1 COL6A4 NRCAM FAT4 TEK ENG
7155	cell adhesion	2.9477E-5	1.4573E-3	19/211 9.0%	391/12661 3.0%	NRP1 DSCAM TNFAIP6 ITGB4 MCAM TNC PCDH19 PCDHB22 HAPLN1 SPN VCAN ALCAM COL2A1 CHL1 COL6A4 NRCAM FAT4 TEK ENG
50793	regulation of developmental process	3.0221E-5	1.4573E-3	26/211 12.3%	650/12661 5.1%	NRP1 WNT2B SERPINE2 TGFB1I1 SHOX2 ADRB2 PTGS2 NEUROD1 KDR RGS6 WNT10B NGFR WNT10A CDX2 DSCAM FST TRP73 VEGFC RUNX1 ITPKB TAL1 PPP2R2B FEZ1 FGF18 FAS TEK
3008	system process	3.4125E-5	1.6011E-3	27/211 12.7%	694/12661 5.4%	CHRM3 SERPINE2 TNC PLAT SLC5A1 ADRB2 PTGS2 NTS RYR3 TTN CHL1 ALOX5 NRCAM TAS1R1 WNT10B EDN1 EGR3 GABRA5 VEGFC HTR1B POU4F3 APLN ACTA2 ACTC1 FAS MAN2B1 APBA2
50789	regulation of biological process	4.7070E-5	2.0777E-3	103/211 48.8%	4504/12661 35.5%	CHRM3 SERPINE2 FAM13B CD80 TNC CCND2 SALL3 SESN2 NKX1-2 KDR RGS6 NKX2-9 MBNL1 IGFBP5 DSCAM NANOS3 FST TRP73 EBF2 DIO3 HIC1 SYTL2 RUNX1 TIAM2 RAB30 HOXB9 LTB4R2 FEZ1 LTB4R1 HOXB3 HOXB2 KCNQ5 HOXB1 ATF3 GCM1 TSHZ1 SHOX2 GLIS3 PIK3R3 IL20RB ADRB2 NEUROD1 BTLA ALX4 APOB WNT3 WNT10B NGFR WNT10A EGR3 FOXF2 HTR1D HTR1B FOXN4 GADD45G FOSL1 FGF18 MDM2 CPEB2 NRP1 GABRB2 DRAXIN WNT2B ONECUT2 TGFB1I1 HOXC13 …
21545	cranial nerve development	4.7640E-5	2.0777E-3	4/211 1.8%	13/12661 0.1%	HOXB3 HOXB2 HOXB1 POU4F3
48562	embryonic organ morphogenesis	4.7873E-5	2.0777E-3	10/211 4.7%	126/12661 0.9%	TBX15 EDN1 COL2A1 TSHZ1 SHOX2 HOXB3 ALX4 HOXB2 HOXB1 POU4F3
19229	regulation of vasoconstriction	4.9634E-5	2.1016E-3	5/211 2.3%	25/12661 0.1%	CHRM3 EDN1 ALOX5 PTGS2 APLN
8284	positive regulation of cell proliferation	5.6156E-5	2.3211E-3	16/211 7.5%	307/12661 2.4%	WNT10B NGFR EDN1 CDX2 CD80 SHOX2 TNC VEGFC ADRB2 PTGS2 APLN SPN CCND2 FGF18 KDR ATF3
48858	cell projection morphogenesis	6.1030E-5	2.4639E-3	13/211 6.1%	214/12661 1.6%	NKX2-9 NGFR NRP1 DRAXIN DSCAM ONECUT2 POU4F3 ALCAM CHL1 TUBB3 KDR FAS NRCAM
48812	neuron projection morphogenesis	6.9446E-5	2.7400E-3	12/211 5.6%	187/12661 1.4%	NKX2-9 NGFR NRP1 DRAXIN ALCAM DSCAM CHL1 TUBB3 KDR FAS NRCAM POU4F3
3002	regionalization	8.0941E-5	3.1225E-3	12/211 5.6%	190/12661 1.5%	NEUROD1 EDN1 HOXB9 CDX2 TSHZ1 RAB23 HOXB3 ALX4 HOXB2 HOXB1 HOXC13 WNT3
42634	regulation of hair cycle	8.7949E-5	3.1746E-3	3/211 1.4%	6/12661 0.0%	WNT10B NGFR FST
51797	regulation of hair follicle development	8.7949E-5	3.1746E-3	3/211 1.4%	6/12661 0.0%	WNT10B NGFR FST
3013	circulatory system process	9.0625E-5	3.1746E-3	9/211 4.2%	110/12661 0.8%	ACTA2 EDN1 ACTC1 TNC VEGFC ADRB2 PTGS2 NTS APLN
8015	blood circulation	9.0625E-5	3.1746E-3	9/211 4.2%	110/12661 0.8%	ACTA2 EDN1 ACTC1 TNC VEGFC ADRB2 PTGS2 NTS APLN
9952	anterior/posterior pattern formation	9.1434E-5	3.1746E-3	10/211 4.7%	136/12661 1.0%	NEUROD1 HOXB9 CDX2 TSHZ1 HOXB3 ALX4 HOXB2 HOXB1 HOXC13 WNT3
51252	regulation of RNA metabolic process	1.1711E-4	3.9330E-3	33/211 15.6%	1001/12661 7.9%	GCM1 ONECUT2 TSHZ1 SHOX2 GLIS3 HOXC13 ADRB2 NEUROD1 DMRTB1 NKX1-2 ALX4 NKX2-9 WNT10B MBNL1 ZHX3 FOXF2 CDX2 EN2 TRP73 EBF2 FOXN4 TBX4 RUNX1 POU4F3 FOSL1 TBX15 HOXB9 TAL1 HOXB3 HOXB2 HOXB1 ATF3 MIXL1
23052	signaling	1.1781E-4	3.9330E-3	56/211 26.5%	2080/12661 16.4%	NRP1 GABRB2 CHRM3 DRAXIN WNT2B FAM13B ITGB4 TGFB1I1 TNC STMN4 PLAT CPZ SPN KDR NRCAM RGS6 EDN1 FST TRP73 TIAM2 ITPKB RAB30 LTB4R2 LTB4R1 PLCB1 FBP2 ENG TNFRSF22 PIK3R3 IL20RB ILDR2 LTBP2 ADRB2 RAB23 BTLA TAS1R1 WNT3 WNT10B NGFR GABRA1 WNT10A EGR3 GABRA5 HTR1D VEGFC HTR1B TSHR GADD45G APLN PPP2R2B FGF18 FAS TEK PLCD4 APBA2 KCNK2
45165	cell fate commitment	1.2776E-4	4.1847E-3	9/211 4.2%	115/12661 0.9%	NEUROD1 GCM1 WNT2B ONECUT2 TAL1 TGFB1I1 KDR FOXN4 WNT3
48706	embryonic skeletal system development	1.3239E-4	4.2560E-3	7/211 3.3%	68/12661 0.5%	TBX15 HOXB9 SHOX2 HOXB3 ALX4 HOXB2 HOXB1
45766	positive regulation of angiogenesis	1.5048E-4	4.7498E-3	4/211 1.8%	17/12661 0.1%	KDR TEK PTGS2 RUNX1
48667	cell morphogenesis involved in neuron differentiation	1.7594E-4	5.4541E-3	11/211 5.2%	176/12661 1.3%	NKX2-9 NGFR NRP1 DRAXIN ALCAM DSCAM CHL1 TUBB3 FAS NRCAM POU4F3
6355	regulation of transcription, DNA-dependent	1.8602E-4	5.6655E-3	32/211 15.1%	982/12661 7.7%	GCM1 ONECUT2 TSHZ1 SHOX2 GLIS3 HOXC13 ADRB2 NEUROD1 DMRTB1 NKX1-2 ALX4 NKX2-9 WNT10B ZHX3 FOXF2 CDX2 EN2 TRP73 EBF2 FOXN4 TBX4 RUNX1 POU4F3 FOSL1 TBX15 HOXB9 TAL1 HOXB3 HOXB2 HOXB1 ATF3 MIXL1
30030	cell projection organization	1.9073E-4	5.7088E-3	16/211 7.5%	341/12661 2.6%	NKX2-9 NGFR NRP1 DRAXIN DSCAM ONECUT2 ITGB4 POU4F3 FGD3 SPN ALCAM CHL1 TUBB3 KDR FAS NRCAM
7411	axon guidance	1.9667E-4	5.7868E-3	8/211 3.7%	96/12661 0.7%	NGFR NRP1 DRAXIN ALCAM CHL1 TUBB3 NRCAM POU4F3
31175	neuron projection development	2.3653E-4	6.7268E-3	13/211 6.1%	245/12661 1.9%	NKX2-9 NGFR NRP1 DRAXIN DSCAM POU4F3 SPN ALCAM CHL1 TUBB3 KDR FAS NRCAM
7223	Wnt receptor signaling pathway, calcium modulating pathway	2.3874E-4	6.7268E-3	4/211 1.8%	19/12661 0.1%	WNT10B WNT10A WNT2B WNT3
21602	cranial nerve morphogenesis	2.4024E-4	6.7268E-3	3/211 1.4%	8/12661 0.0%	HOXB3 HOXB2 HOXB1
50794	regulation of cellular process	2.5001E-4	6.8891E-3	96/211 45.4%	4279/12661 33.7%	NRP1 GABRB2 CHRM3 DRAXIN WNT2B SERPINE2 FAM13B ONECUT2 TGFB1I1 CD80 TNC HOXC13 SPN CCND2 HYAL1 SALL3 SESN2 DMRTB1 NKX1-2 KDR TIMP3 RGS6 NKX2-9 MBNL1 EDN1 ZHX3 IGFBP5 DSCAM NANOS3 FST EN2 TRP73 EBF2 HIC1 RUNX1 TIAM2 ITPKB RAB30 HOXB9 COL2A1 LTB4R2 TAL1 FEZ1 LTB4R1 HOXB3 HOXB2 KCNQ5 HOXB1 PLCB1 ATF3 FBP2 TNFRSF22 GCM1 ZFP423 TSHZ1 SHOX2 GLIS3 PIK3R3 IL20RB ADRB2 PTGS2 FGD3 NEUROD1 RAB23 BTLA ALX4 T…
48704	embryonic skeletal system morphogenesis	2.6454E-4	7.1627E-3	6/211 2.8%	54/12661 0.4%	TBX15 SHOX2 HOXB3 ALX4 HOXB2 HOXB1
23033	signaling pathway	2.8506E-4	7.1729E-3	45/211 21.3%	1608/12661 12.7%	NRP1 CHRM3 DRAXIN WNT2B ITGB4 TGFB1I1 PIK3R3 IL20RB STMN4 PLAT LTBP2 ADRB2 CPZ SPN RAB23 KDR BTLA TAS1R1 RGS6 WNT3 WNT10B GABRA1 WNT10A EDN1 GABRA5 FST HTR1D TRP73 VEGFC HTR1B TSHR GADD45G APLN TIAM2 ITPKB RAB30 LTB4R2 LTB4R1 FGF18 FAS TEK PLCB1 PLCD4 KCNK2 ENG
19222	regulation of metabolic process	2.8510E-4	7.1729E-3	63/211 29.8%	2507/12661 19.8%	SERPINE2 ONECUT2 TNC HOXC13 SPN SALL3 DMRTB1 NKX1-2 TIMP3 NKX2-9 MBNL1 EDN1 ZHX3 NANOS3 EN2 TRP73 EBF2 HIC1 RUNX1 HOXB9 COL2A1 TAL1 HOXB3 HOXB2 HOXB1 ATF3 FBP2 GCM1 ZFP423 TSHZ1 SHOX2 GLIS3 PIK3R3 ADRB2 PTGS2 NEUROD1 RAB23 ALX4 APOB WNT3 WNT10B NGFR WNT10A EGR3 FOXF2 CDX2 VEGFC HTR1B GRHL3 FOXN4 TBX4 TSHR GADD45G POU4F3 APLN FOSL1 TBX15 PPP2R2B MDM2 TEK CPEB2 APBA2 MIXL1
31032	actomyosin structure organization	3.5914E-4	8.9067E-3	4/211 1.8%	21/12661 0.1%	CNN1 ACTC1 CAPN3 TTN
902	cell morphogenesis	3.8703E-4	9.3520E-3	14/211 6.6%	292/12661 2.3%	NKX2-9 NGFR NRP1 DRAXIN DSCAM ONECUT2 SHROOM1 POU4F3 ALCAM CHL1 TUBB3 KDR FAS NRCAM
6936	muscle contraction	3.9230E-4	9.3520E-3	6/211 2.8%	58/12661 0.4%	ACTA2 CHRM3 ACTC1 TNC RYR3 TTN
6821	chloride transport	3.9326E-4	9.3520E-3	5/211 2.3%	38/12661 0.3%	ANO1 GABRA1 GABRA5 SLC4A2 SLC26A9

### Sheet: T3D_Up genes_Mol Functions
Table 3D. Enriched Molecular functions GO annotations in genes up-regulated in Rsl24d1 depleted cells
GO ID	GO description	p-val	corrected p-val	cluster frequency	total frequency	Genes associated to GO annotations
43565	sequence-specific DNA binding	2.0500E-8	8.2819E-6	25/208 12.0%	416/12657 3.2%	GCM1 ONECUT2 TSHZ1 SHOX2 HOXC13 NEUROD1 NKX1-2 ALX4 NKX2-9 ZHX3 FOXF2 CDX2 EN2 TRP73 FOXN4 POU4F3 FOSL1 HOXB9 TAL1 MDM2 HOXB3 HOXB2 HOXB1 ATF3 MIXL1
3700	transcription factor activity	4.7548E-8	9.6046E-6	28/208 13.4%	532/12657 4.2%	GCM1 ZFP423 ONECUT2 TSHZ1 SHOX2 GLIS3 HOXC13 DMRTB1 NKX1-2 ALX4 NKX2-9 ZHX3 FOXF2 CDX2 EN2 TRP73 FOXN4 TBX4 RUNX1 POU4F3 FOSL1 TBX15 HOXB9 HOXB3 HOXB2 HOXB1 ATF3 MIXL1
60089	molecular transducer activity	4.8916E-5	4.3213E-3	36/208 17.3%	1102/12657 8.7%	PTPRT NRP1 GABRB2 CHRM3 WNT2B ITGB4 CD80 ADRB2 RYR3 NIPAL4 KDR BTLA TAS1R1 MS4A10 RGS6 WNT3 WNT10B NGFR GABRA1 WNT10A ARG1 GABRA5 HTR1D HTR1B NETO2 PRSS12 TSHR TIAM2 LTB4R2 LTB4R1 FAS TEK PLCB1 PLCD4 FBP2 TNFRSF22
4871	signal transducer activity	4.8916E-5	4.3213E-3	36/208 17.3%	1102/12657 8.7%	PTPRT NRP1 GABRB2 CHRM3 WNT2B ITGB4 CD80 ADRB2 RYR3 NIPAL4 KDR BTLA TAS1R1 MS4A10 RGS6 WNT3 WNT10B NGFR GABRA1 WNT10A ARG1 GABRA5 HTR1D HTR1B NETO2 PRSS12 TSHR TIAM2 LTB4R2 LTB4R1 FAS TEK PLCB1 PLCD4 FBP2 TNFRSF22
8509	anion transmembrane transporter activity	5.3482E-5	4.3213E-3	8/208 3.8%	81/12657 0.6%	GABRB2 ANO1 GABRA1 GABRA5 SLC4A11 SLC4A2 SLC26A9 ANO3
30528	transcription regulator activity	7.2607E-5	4.8427E-3	31/208 14.9%	904/12657 7.1%	GCM1 ZFP423 ONECUT2 TSHZ1 SHOX2 GLIS3 HOXC13 NEUROD1 DMRTB1 NKX1-2 ALX4 NKX2-9 ZHX3 FOXF2 CDX2 EN2 TRP73 EBF2 FOXN4 TBX4 RUNX1 POU4F3 FOSL1 TBX15 HOXB9 TAL1 HOXB3 HOXB2 HOXB1 ATF3 MIXL1
8227	G-protein coupled amine receptor activity	8.3908E-5	4.8427E-3	4/208 1.9%	15/12657 0.1%	CHRM3 HTR1D HTR1B ADRB2
19838	growth factor binding	1.1037E-4	5.5737E-3	7/208 3.3%	67/12657 0.5%	NGFR COL2A1 IGFBP5 KDR LTBP2 TEK ENG
5216	ion channel activity	2.1778E-4	9.7758E-3	12/208 5.7%	214/12657 1.6%	GABRB2 ANO1 GABRA1 GABRA5 KCNMB1 KCNC3 KCNQ5 SCN3B SCN4B KCNK2 RYR3 ANO3
22838	substrate-specific channel activity	2.5836E-4	9.8718E-3	12/208 5.7%	218/12657 1.7%	GABRB2 ANO1 GABRA1 GABRA5 KCNMB1 KCNC3 KCNQ5 SCN3B SCN4B KCNK2 RYR3 ANO3
