## Supplementary material for "RSL24D1 sustains steady-state ribosome biogenesis and pluripotency translational programs in embryonic stem cells": Table 2

### Sheet: Table 5
Table 5 - Predicted binding site for chromatin associated factors located in the -1kb to +1kb region from know transcription start sites (TSS)
Data from mouse ESC ChIP-seq experiment available in the Chip_Atlas database
Factors	total number of predicted sites in the -/+ 1kb promoter regions	number of predicted sites in the -/+ 1kb to TSS for down-regulated genes	number of predicted sites in the -/+ 1kb to TSS for up-regulated genes
Pou5f1	3105	36	17
Nanog	3504	46	24
Sox2	2023	30	28
Smad4	2978	32	30
Ezh2	3272	62	122
Suz12	3958	76	141
Eed	2049	32	91
Rnf2	6416	107	146
Tcf3	6312	72	65
