## Supplementary material for "RSL24D1 sustains steady-state ribosome biogenesis and pluripotency translational programs in embryonic stem cells": Table 4

### Sheet: T4A. Down-regulated genes
Table 4B. Transcription and chromatin factors analysis by StemChecker for down-regulated genes upon Rsl24d1 knock-down
Stemchecker Set Name	Set Size	Overlapping Genes	Adjusted Pvalue	Z score	Gene Symbols
Mm_Oct4_Marson	4221	78	1.233e-08	7.90904	Matn3 Pfkl Slc2a3 Upp1 Msln 2310056P07Rik Scd1 Acot1 Cntd1 Dok2 Ifit1 Il12rb1 Kit 1190002H23Rik Cldn3 Hspb2 Mb Pipox Isg15 Asah2 BQ554113 Slc16a11 Msh5 Rhpn2 Ldhd Camk2n1 Lrriq4 Bst2 Lrrc34 Tmco6 Ttc25 Slc44a3 Tnfsfm13 Hexa Pde1b Clybl Egln3 Atp6v0a4 Gabrp Rsl24d1 Ap3b2 Atp1b2 Atp10a Cfc1 Dmc1 Gstm3 Hrc Kif21b Lag3 Lgals9 Lipg Mef2b Aurkc Oas1g Tjp3 Txnip Copz2 Pfkp Pdzk1 Cd274 Rtp4 Rpl22l1 Tmem1…
Mm_Nanog_Marson	3038	62	3.682e-08	7.43392	Matn3 Slc2a3 Upp1 Msln 2310056P07Rik Scd1 Acot1 Hk1 Ifit1 Kit Ltb S100a1 Slc30a3 Iigp2 Cldn3 Mb Pipox Isg15 Dhrs3 Oasl2 Rhpn2 Ldhd Lrriq4 Bst2 2810408A11Rik Lrrc34 Tmco6 Ttc25 Cdhr1 Thsd4 Slc44a3 Tnfsfm13 Dpp6 Hexa Pde1b Clybl Ankrd1 Egln3 Gabrp Ddx60 Ap3b2 Atp1b2 Atp10a Lag3 Lgals9 Aurkc Oas1g Tjp3 Copz2 Pfkp Pdzk1 Rtp4 Tmem140 Slc44a4 Lemd1 Pik3ip1 Ackr4 Sh3rf2 Unc13a Vill Hsh2d Oas1a
Mm_Pu1_Wilson	10614	142	3.483e-07	6.45805	Bnip3 Pgk1 Slc2a3 Upp1 Cacng6 2310056P07Rik Gstt1 Cd93 Pgm1 Cntd1 Car4 Dok2 Hk1 Il12rb1 Kit Ltb Ndrg1 P4ha1 S100a1 Vegfa Slc30a3 Irf7 Iigp2 1190002H23Rik Pdzk1ip1 Cldn3 Gng2 Hpn Scel Ccng2 Ltbp3 Lgals3bp Ccl5 Vwf Gm2a Rsad2 Csf1r Trim30 Emp2 Tns4 BQ554113 ALDOA 1190002A17Rik Msh5 Dhrs3 Rhpn2 Ldhd Camk2n1 2610528J11Rik Bst2 2810408A11Rik Ttc25 Thsd4 Slc44a3 Tnfsfm13 Ankrd37 Hexa Tpi1 Slc16a9 Clybl…
Mm_Smad4_Fei	2513	49	1.418e-05	4.84832	Matn3 Pgk1 Msln Acot1 Aldoc Dok2 Guca1a Ifi47 Vegfa Cldn3 Gng2 Lgals3bp Ccl5 Isg15 Slc39a8 Csf1r Tns4 Dhrs3 Lrriq4 Dpp6 Aldh1b1 Egln3 Clic5 Hcrtr2 Hrc Pdzk1 Ackr4 Lrrc18 Mal Clmn Sptb Adssl1 Ppp1r3c Trim14 Ero1l Insig1 Pycr1 Slc25a30 Tmie Trpv4 Entpd2 Fgf11 Pcsk9 Nos3 Angpt4 Clcn1 Gulo Ifi27l2a Sept4
Mm_Fli1_Wilson	8990	118	7.663e-05	4.1156	Pgk1 Slc2a3 Upp1 Cacng6 Gstt1 Cd93 Scd1 Pgm1 Dok2 Hk1 Il12rb1 Kit Ltb Ndrg1 P4ha1 Vegfa Iigp2 1190002H23Rik Pdzk1ip1 Cldn3 Gng2 Hpn Ccng2 Mb Ltbp3 Ccl5 Vwf Asah2 Cyp2j9 Gm2a Rsad2 Csf1r Efhc1 Trim30 Tns4 BQ554113 1190002A17Rik Msh5 Dhrs3 Camk2n1 Lrriq4 Bst2 Tmco6 Thsd4 Slc44a3 Wdr86 Hexa Slc16a9 Gpr39 Pygl Egln3 Clic5 Rsl24d1 Oas3 Atp10a Cfc1 Kif21b Lgals9 Lipg Txnip Pdzk1 Cd274 Rtp4 Tmem140 Slc1…
Mm_Gfi1b_Wilson	6107	87	0.0001921	3.71647	Matn3 Pgk1 2310056P07Rik Cd93 Scd1 Pgm1 Dok2 H2-T10 Ifit1 Il12rb1 Kit Ltb Ndrg1 P4ha1 Vegfa Slc30a3 Pdzk1ip1 Gng2 Hpn Ccng2 Mb Asah2 Cyp2j9 Gm2a Csf1r Tns4 BQ554113 Msh5 Dhrs3 Rhpn2 Camk2n1 2610528J11Rik Ankrd37 Slc16a9 Clybl Gpr39 Egln3 Clic5 Rsl24d1 Oas3 Atp10a Cfc1 Kif21b Lag3 Lgals9 Lipg Txnip Copz2 Cd274 Rtp4 Slc44a4 Arrdc2 Zc3h6 Sil1 Gsap Lemd1 Pik3ip1 Unc13a Ndufa4l2 Parp14 Sspo Pfkfb3 Krt…
Mm_Ezh2_Ku	2436	45	0.0002076	3.68277	Car4 Kit Ltb Ndrg1 Slc30a3 1190002H23Rik Cldn3 Hspb2 Ltbp3 Slc39a8 Emp2 Slc16a11 Dhrs3 Camk2n1 Tmco6 Wdr86 Dpp6 Pde1b Slc16a9 Egln3 Hcrtr2 Atp1b2 Atp10a Lipg Gsap Lemd1 Mal Pfkfb3 Krt7 Kcnj5 Prr5l Gdf6 Adamts15 Lrp8 Slc13a5 Trim14 Rgs9bp Neurl1b Kcns2 Trpv4 H2-Ab1 Kcnj3 Panx2 Entpd2 Pcsk9
Mm_Erg_Wilson	13145	155	0.0003218	3.49241	Bnip3 Pfkl Pgk1 Slc2a3 Upp1 Cacng6 2310056P07Rik Gstt1 Cd93 Scd1 Pgm1 Dok2 Hk1 Ifi47 Il12rb1 Kit Ltb Ndrg1 P4ha1 S100a1 Selenbp1 Vegfa Slc30a3 Ndrg2 Irf7 Iigp2 1190002H23Rik Pdzk1ip1 Cldn3 Gng2 Hpn Ccng2 Mb Pipox Ltbp3 Ccl5 Vwf Asah2 Cyp2j9 Gm2a Rsad2 Csf1r Efhc1 Trim30 Tns4 BQ554113 ALDOA Slc16a11 1190002A17Rik Msh5 Dhrs3 Oasl2 Ldhd Camk2n1 2610528J11Rik Bst2 Tmco6 Ttc25 Slc44a3 Wdr86 Tnfsfm13 A…
Mm_Nanog_Mathur	1040	24	0.002	2.69897	Slc2a3 Upp1 Msln 2310056P07Rik Scd1 Acot1 Kit Ccng2 Pipox Cer1 Dhrs3 Oasl2 Rhpn2 Lrriq4 Lrrc34 Cdhr1 Slc44a3 Dpp6 Aurkc Copz2 Pdzk1 Slc44a4 Vill A2m
Mm_Oct4_Cole	2107	38	0.002	2.69897	Matn3 Pgk1 Upp1 Msln 2310056P07Rik Scd1 Acot1 Kit Cldn3 Pipox BQ554113 Dhrs3 Rhpn2 Camk2n1 Lrriq4 Lrrc34 Slc44a3 Dpp6 Egln3 Atp6v0a4 Gabrp Atp1b2 Dmc1 Lipg Rtp4 Rpl22l1 Tmem140 Slc44a4 Zc3h6 Lemd1 Ackr4 Ndufa4l2 Parp14 Myh7b Amer3 Lrp8 Slc6a14 Vgll1
Mm_Sox2_Marson	3309	52	0.003	2.52288	Matn3 Slc2a3 Upp1 Msln 2310056P07Rik Scd1 Acot1 Dok2 Kit S100a1 Pipox Asah2 Emp2 Slc16a11 Msh5 Rhpn2 Ldhd Camk2n1 Lrriq4 Bst2 2810408A11Rik Lrrc34 Tmco6 Ttc25 Tnfsfm13 Dpp6 Hexa Pde1b Tpi1 Ankrd1 Egln3 Gabrp Ddx60 Gstm3 Lgals9 Mef2b Aurkc Oas1g Txnip Copz2 Pdzk1 Rtp4 Tmem140 Sil1 Gsap Lemd1 Pik3ip1 Ackr4 Parp14 Krt7 Wdr93 Kcnj5
Mm_Nanog_Cole	1904	34	0.008	2.09691	Upp1 Msln 2310056P07Rik Acot1 Hk1 Kit S100a1 Slc30a3 Cldn3 Pipox Vwf BQ554113 Dhrs3 Oasl2 Rhpn2 Camk2n1 Lrriq4 2810408A11Rik Lrrc34 Cdhr1 Slc44a3 Dpp6 Hexa Egln3 Gabrp Mef2b Pfkp Pdzk1 Rtp4 Tmem140 Slc44a4 Ackr4 Hsh2d Lrrc18
Mm_Suz12_Ku	1926	32	0.043	1.36653	Pgk1 Car4 Ndrg1 Slc30a3 Cldn3 Hspb2 Slc39a8 Slc16a11 Dhrs3 Wdr86 Dpp6 Slc16a9 Cyp2j13 Hcrtr2 Atp10a Lipg Rpl22l1 Gsap Mal Prr5l Gdf6 Adamts15 Mgarp Lrp8 Slc9a5 Rgs9bp H2-Ab1 Kcnj3 Entpd2 Pcsk9 Pcsk1 Trpm6
Mm_Nanog_Kim1	1230	23	0.056	1.25181	Upp1 Msln 2310056P07Rik Scd1 Cntd1 Kit Mb Pipox BQ554113 Dhrs3 Lrrc34 Cdhr1 Ankrd1 Cfc1 Oas1g Cd274 Rtp4 Slc44a4 A2m Mal Sspo Oas1a Neil2
Mm_Tcf3_Cole	2217	34	0.114	0.943095	Slc2a3 Upp1 Acot1 Hk1 Kit Cldn3 Gng2 Pipox Slc39a8 BQ554113 Dhrs3 Rhpn2 Camk2n1 2610528J11Rik Thsd4 Slc44a3 Dpp6 Hexa Slc16a9 Ankrd1 Egln3 Gabrp Ap3b2 Dmc1 Pfkp Rtp4 Tmem140 Ackr4 Sspo Kcnj5 Pycr1 Slc2a12 Cib2 Ifi27
Mm_Klf4_Liu	1424	16	1	0	Slc2a3 Pipox ALDOA Bst2 Lrrc34 Kif21b Txnip Zc3h6 Lemd1 Blvrb Insig1 Nudt16 H2-Ab1 Kcnj3 Ablim2 Panx2
Mm_Suz12_Chen	1055	15	1	0	Slc30a3 Slc39a8 Slc16a11 Dhrs3 Dpp6 Slc16a9 Egln3 Lipg Prr5l Gdf6 Adamts15 Trpv4 Kcnj3 Panx2 Pcsk9
Mm_Suz12_Marson	1908	26	1	0	Car4 Ndrg1 Slc30a3 H2-Q7 BQ554113 Camk2n1 Dpp6 Slc16a9 Hcrtr2 Atp10a Lipg Lemd1 Mal Pfkfb3 Prr5l Gdf6 Grin1 Adamts15 Mgarp Amer3 Slc13a5 Neurl1b Trpv4 Kcnj3 Pcsk9 Pcsk1
Mm_Suz12_Boyer2	1260	15	1	0	Scd1 Car4 Slc30a3 H2-Q7 Slc16a11 Slc16a9 Prr5l Gdf6 Lrp8 Slc13a5 Kcns2 Trpv4 Fgf11 Pcsk9 Pcsk1
Mm_Eed_Boyer2	825	11	1	0	Car4 Slc30a3 Cldn3 H2-Q7 Prr5l Gdf6 Lrp8 H2-Ab1 Entpd2 Pcsk9 Pcsk1
Mm_Phc1_Boyer2	912	7	1	0	Slc30a3 Cldn3 H2-Q7 Lipg Gdf6 Lrp8 Trpv4
Mm_Rnf2_Boyer2	1200	14	1	0	Scd1 Cntd1 Car4 Slc30a3 H2-Q7 Slc16a9 Prr5l Gdf6 Lrp8 Sycp3 Trpv4 H2-Ab1 Entpd2 Pcsk1
Mm_Ring1B_Ku	1294	17	1	0	Slc30a3 Cldn3 Slc39a8 Dhrs3 Camk2n1 Wdr86 Slc16a9 Egln3 Kif21b Lipg Gdf6 Cers1 Adamts15 Slc9a5 Rgs9bp H2-Ab1 Panx2

### Sheet: T4B. Up-regulated genes
Table 4A. Transcription and chromatin factors analysis by StemChecker for up-regulated genes upon Rsl24d1 knock-down
Stemchecker Set Name	Set Size	Overlapping Genes	Adjusted Pvalue	Z score	Gene Symbols
Mm_Suz12_Chen	1055	53	7.3e-15	14.1367	En2 Hoxb3 Lox Tbx15 Serpine2 Atf3 Nkx2-9 Edn1 Igfbp5 Nrp1 Kcnk2 Ltbp2 Nrcam Hoxb1 Ptprt Slc5a1 Chl1 Gabra1 Ppp2r2b Adamts18 Glis3 Egr3 Hoxc13 Nkx1-2 Wscd1 Onecut2 Gabrb2 Apba2 Synm Hic1 Rgs6 Gabra5 Itpkb Fst Ltb4r2 Slc5a8 Gxylt2 Foxf2 Wnt10a Cpeb2 Flrt2 Alx4 Col2a1 Pou4f3 Eva1c Tshz1 Apln Wnt2b Chrm3 Chst2 Fat4 Kcnq5 Podn
Mm_Suz12_Marson	1908	87	7.3e-15	14.1367	En2 Hoxb3 Lox Ptgs2 Tbx15 Fgf18 Sall3 Atf3 Dusp2 Nkx2-9 Slc4a2 Tal1 Edn1 Wnt3 Vcan Igfbp5 Nrp1 Gadd45g Alcam Kcnk2 Ltbp2 Dusp8 Nrcam Cdx2 Dscam Hoxb1 Ptprt Slc5a1 Hoxb2 Gabra1 Shox2 Tiam2 Ppp2r2b Adamts18 Glis3 Ebf2 Egr3 Hoxc13 Ngfr Nkx1-2 Tbx4 Trp73 Trim36 Onecut2 Sh3rf3 Apba2 Ccnd2 Synm Htr1b Dio3 Fosl1 Hic1 Hsd17b1 Rgs6 Htr1d Gabra5 Itpkb Fst Runx1 Tshr Gxylt2 Foxf2 Nefh Wnt10a Scn4b Flrt2 Alx…
Mm_Suz12_Boyer2	1260	60	7.3e-15	14.1367	En2 Hoxb3 Tbx15 Fgf18 Serpine2 Atf3 Dusp2 Nkx2-9 Tal1 Edn1 Wnt3 Igfbp5 Nrp1 Gadd45g Kcnk2 Ltbp2 Cdx2 Hoxb1 Ptprt Hoxb2 Gabra1 Shox2 Tiam2 Adamts18 Ccser1 Ebf2 Egr3 Nkx1-2 Tbx4 Trp73 Esrp2 Onecut2 Sh3rf3 Gabrb2 Apba2 Ccnd2 Htr1b Dio3 Btn1a1 Hic1 Hsd17b1 Gabra5 Nipal4 Fst Ltb4r2 Gxylt2 Foxf2 Wnt10a Flrt2 Alx4 Col2a1 Pou4f3 Tshz1 Wnt2b Chst2 Cbln2 Matn4 Prss12 Mixl1 Galnt6
Mm_Suz12_Ku	1926	87	7.3e-15	14.1367	En2 Hoxb3 Lox Tbx15 Fgf18 Sall3 Serpine2 Atf3 Dusp2 Nkx2-9 Tal1 Vegfc Edn1 Ltb4r1 Wnt3 Vcan Igfbp5 Nrp1 Gadd45g Alcam Kcnk2 Ltbp2 Nrcam Cdx2 Dscam Hoxb1 Ptprt Slc5a1 Hoxb2 Gabra1 Plcb1 Shox2 Ppp2r2b Adamts18 Glis3 Ebf2 Egr3 Hoxc13 Nkx1-2 Tbx4 Trp73 Wscd1 Onecut2 Sh3rf3 Apba2 Ccnd2 Synm Htr1b Dio3 Fosl1 Hic1 Hsd17b1 Rgs6 Rai2 Gabra5 Itpkb Fst Runx1 Shroom1 Slc5a8 Foxf2 Wnt10a Cpeb2 Scn4b Flrt2 Alx…
Mm_Eed_Boyer2	825	45	7.3e-15	14.1367	En2 Hoxb3 Tbx15 Serpine2 Atf3 Nkx2-9 Tal1 Wnt3 Igfbp5 Nrp1 Gadd45g Ltbp2 Cdx2 Hoxb1 Ptprt Hoxb2 Gabra1 Shox2 Tiam2 Ebf2 Egr3 Tbx4 Trp73 Esrp2 Onecut2 Sh3rf3 Ccnd2 Htr1b Dio3 Hic1 Hsd17b1 Gabra5 Foxf2 Nefh Flrt2 Alx4 Col2a1 Pou4f3 Tshz1 Wnt2b Chst2 Cbln2 Matn4 Prss12 Mixl1
Mm_Phc1_Boyer2	912	43	7.3e-15	14.1367	En2 Hoxb3 Tbx15 Serpine2 Atf3 Nkx2-9 Tal1 Wnt3 Igfbp5 Nrp1 Gadd45g Alcam Cdx2 Hoxb1 Ptprt Hoxb2 Gabra1 Shox2 Tiam2 Ebf2 Egr3 Hoxc13 Nkx1-2 Tbx4 Trp73 Esrp2 Onecut2 Ccnd2 Htr1b Dio3 Hsd17b1 Rai2 Fst Foxf2 Flrt2 Alx4 Col2a1 Pou4f3 Tshz1 Wnt2b Chst2 Cbln2 Matn4
Mm_Rnf2_Boyer2	1200	47	7.3e-15	14.1367	En2 Hoxb3 Tbx15 Serpine2 Atf3 Dusp2 Nkx2-9 Tal1 Edn1 Wnt3 Igfbp5 Nrp1 Gadd45g Alcam Cdx2 Hoxb1 Ptprt Hoxb2 Gabra1 Shox2 Tiam2 Ebf2 Egr3 Hoxc13 Neurod1 Nkx1-2 Tbx4 Trp73 Esrp2 Onecut2 Sh3rf3 Ccnd2 Htr1b Dio3 Fst Foxf2 Nefh Flrt2 Col2a1 Pou4f3 Tshz1 Wnt2b Chst2 Cbln2 Prss12 Lancl3 Galnt6
Mm_Ring1B_Ku	1294	68	7.3e-15	14.1367	En2 Hoxb3 Lox Tbx15 Sall3 Dusp2 Nkx2-9 Edn1 Wnt3 Vcan Igfbp5 Nrp1 Gadd45g Kcnk2 Ltbp2 Nrcam Cdx2 Hoxb1 Ptprt Slc5a1 Hoxb2 Gabra1 Shox2 Ano1 Glis3 Ebf2 Egr3 Hoxc13 Nkx1-2 Tbx4 Trp73 Mcam Onecut2 Sh3rf3 Ccnd2 Synm Htr1b Dio3 Hic1 Rgs6 Gabra5 Itpkb Nipal4 Fst Runx1 Shroom1 Gxylt2 Foxf2 Wnt10a Cpeb2 Scn4b Flrt2 Alx4 Col2a1 Pou4f3 Eva1c Tshz1 Apln Hoxb9 Wnt2b Chrm3 Chst2 Fat4 Kdr Prss12 Wnt10b Mixl1 G…
Mm_Ezh2_Ku	2436	108	7.3e-15	14.1367	En2 Hoxb3 Lox Ptgs2 Tbx15 Sall3 Serpine2 Atf3 Dusp2 Nkx2-9 Tal1 Timp3 Adrb2 Ltb4r1 Wnt3 Vcan Igfbp5 Nrp1 Gadd45g Alcam Kcnk2 Ltbp2 Pcdhb22 Nrcam Cdx2 Dscam Hoxb1 Ptprt Slc5a1 Hoxb2 Chl1 Gabra1 Shox2 Ppp2r2b Zfp423 Adamts18 Cyyr1 Glis3 Ebf2 Egr3 Hoxc13 Neurod1 Nkx1-2 Tbx4 Trp73 Trim36 Mcam Wscd1 Onecut2 Sh3rf3 Cpz Apba2 Ccnd2 Synm Htr1b Dio3 Btn1a1 Fosl1 Hic1 Hsd17b1 Rgs6 Rai2 Gabra5 Itpkb Nipal4 …
Mm_Tcf3_Cole	2217	49	9.042e-10	9.04374	Actc1 Hoxb3 Sall3 Tnfaip6 Atf3 Nkx2-9 Tal1 Vegfc Edn1 Wnt3 Vcan Gadd45g Alcam Krt23 Cdx2 Hoxb1 Ptprt Slc5a1 Ttn Ms4a10 Rab30 Hoxb2 Grhl3 Ppp2r2b Ebf2 Hyal1 Neurod1 Nkx1-2 Tbx4 Trim36 Esrp2 Mcam Tas1r1 Sh3rf3 Cpz Nanos3 Slc4a11 Zfp750 Gabrb2 Btla Ccnd2 Synm Htr1b Adam1a Runx1 Draxin Chst2 Hecw1 Tmtc3
Mm_Klf4_Liu	1424	37	5.302e-09	8.27556	En2 Hoxb3 Tbx15 Kcnc3 Serpine2 Nkx2-9 Tal1 Vegfc Wnt3 Igfbp5 Gadd45g Slc5a1 Shox2 Adamts18 Ebf2 Egr3 Hoxc13 Neurod1 Nkx1-2 Tbx4 Trp73 Tubb3 Esrp2 Onecut2 Nanos3 Ccnd2 Dio3 Itpkb Runx1 Foxf2 Flrt2 Alx4 Col2a1 Pou4f3 Eva1c Sytl2 Tshz1
Mm_Nanog_Marson	3038	44	0.002	2.69897	Actc1 Hoxb3 Mdm2 Sall3 Atf3 Nkx2-9 Slc4a2 Vegfc Edn1 Vcan Gadd45g FBP2 Cdx2 Dscam Hoxb1 Ptprt Slc5a1 Ttn Ms4a10 Hoxb2 Sesn2 Grhl3 Ppp2r2b Ebf2 Hoxc13 Hyal1 Neurod1 Nkx1-2 Tbx4 Trp73 Tubb3 Trim36 Esrp2 Mcam Tas1r1 Wscd1 Nanos3 Apba2 Synm Ttll6 Rgs6 Htr1d Pou4f3 Gm5662
Mm_Pu1_Wilson	10614	111	0.003	2.52288	En2 Ptgs2 Ccl7 Tbx15 Actg2 Fgf18 Kcnc3 Plat Sall3 Sh3bgr Dmrtb1 Atf3 Cd80 Dusp2 Eng Itm2a Slc4a2 Spn Tal1 Vegfc Adrb2 Ltb4r1 Nrp1 Gadd45g Kcnk2 Dusp8 Pcdhb22 FBP2 Cdx2 Dscam Ptprt Slc5a1 Rab30 Sesn2 Chl1 Shox2 Tiam2 Col6a4 Anks1b Zfp423 Foxn4 Adamts18 Cyyr1 Glis3 Ebf2 Egr3 Gcm1 Hyal1 Ngfr Trp73 Trim36 Esrp2 Mcam Tas1r1 Onecut2 Sh3rf3 Cpz Slc4a11 Sytl1 Slc26a9 Ccnd2 Synm Fbp2 Calhm2 Fam13b Ttll6 F…
Mm_Nanog_Kim1	1230	23	0.006	2.22185	Plat Sall3 Tnfaip6 Vegfc Adrb2 Edn1 Gadd45g Alcam Krt23 FBP2 Hoxb1 Slc5a1 Ms4a10 Grhl3 Ppp2r2b Hyal1 Neurod1 Tubb3 Htr1b Calhm2 Dio3 Fam13b Ttll6
Mm_Nanog_Cole	1904	30	0.01	2	Actc1 Nkx2-9 Vegfc Edn1 Wnt3 Vcan Gadd45g FBP2 Hoxb1 Ptprt Slc5a1 Ttn Ms4a10 Hoxb2 Sesn2 Grhl3 Ppp2r2b Foxn4 Hyal1 Neurod1 Nkx1-2 Tbx4 Tubb3 Trim36 Mcam Apba2 Ccnd2 Synm Fbp2 Htr1b
Mm_Oct4_Cole	2107	31	0.026	1.58503	Actc1 En2 Rab23 Sall3 Tnfaip6 Atf3 Nkx2-9 Tal1 Vegfc Vcan Gadd45g Cdx2 Hoxb1 Ptprt Slc5a1 Ttn Ms4a10 Gabra1 Neurod1 Nkx1-2 Tbx4 Trp73 Trim36 Tas1r1 Onecut2 Slc4a11 Sytl1 Zfp750 Htr1b Rai2 Fst
Mm_Fli1_Wilson	8990	93	0.031	1.50864	Ptgs2 Rab23 Ccl7 Tbx15 Plat Sall3 Sh3bgr Dmrtb1 Atf3 Cd80 Dusp2 Eng Spn Tal1 Vegfc Mcm3ap Adrb2 Wnt3 Gadd45g Ltbp2 Dusp8 FBP2 Dscam Hoxb1 Slc5a1 Ttn Sesn2 Chl1 Plcb1 Shox2 Tiam2 Ppp2r2b Anks1b Ano1 Foxn4 Ccser1 Ebf2 Egr3 Gcm1 Tbx4 Trp73 Trim36 Esrp2 Sh3rf3 Cpz Sytl1 Slc26a9 Apba2 Ccnd2 Fbp2 Calhm2 Fam13b Btn1a1 Pik3r3 Adam1a Gpatch3 Rgs6 Htr1d Itpkb Iffo1 Ccdc96 Runx1 Smim3 Mbnl1 Nefh Pak6 Flrt2 …
Mm_Nanog_Mathur	1040	19	0.032	1.49485	Sall3 Nkx2-9 Slc4a2 Vegfc Edn1 Gadd45g Alcam FBP2 Cdx2 Hoxb1 Ptprt Slc5a1 Ms4a10 Ppp2r2b Neurod1 Ngfr Trim36 Gabrb2 Btla
Mm_Lyl1_Wilson	3117	40	0.056	1.25181	Rab23 Ccl7 Tbx15 Plat Sall3 Sh3bgr Dusp2 Adrb2 Dscam Hoxb1 Grhl3 Chl1 Plcb1 Shox2 Anks1b Zfp423 Cyyr1 Ccser1 Ebf2 Ngfr Trp73 Sh3rf3 Slc26a9 Apba2 Rgs6 Htr1d Itpkb Runx1 Smim3 Mbnl1 Nefh Zfp365 Kcnq5 Kdr Prss12 Galnt6 Arg1 Filip1l Dock10 Zfp703
Mm_Nanog_Loh	2177	30	0.092	1.03621	En2 Mdm2 Fgf18 Sall3 Cd80 Vegfc Edn1 Wnt3 Igfbp5 Nrcam Hoxb1 Ptprt Ms4a10 Chl1 Gabra1 Plcb1 Shox2 Tiam2 Aoah Col6a4 Vwa3b Ppp2r2b Anks1b Zfp423 Ano1 Foxn4 Adamts18 Cyyr1 Glis3 Ccser1
Mm_Erg_Wilson	13145	123	0.137	0.863279	En2 Mdm2 Ptgs2 Rab23 Ccl7 Tbx15 Fgf18 Kcnc3 Plat Sall3 Tnfaip6 Sh3bgr Dmrtb1 Atf3 Cd80 Dusp2 Eng Itm2a Slc4a2 Spn Tal1 Vegfc Mcm3ap Adrb2 Wnt3 Ckm Gadd45g Ltbp2 Dusp8 BG067229 FBP2 Cdx2 Dscam Hoxb1 Slc5a1 Ttn Sesn2 Grhl3 Chl1 Shox2 Tiam2 Col6a4 Anks1b Ano1 Foxn4 Glis3 Ccser1 Ebf2 Egr3 Gcm1 Neurod1 Ngfr Tbx4 Trp73 Tubb3 Trim36 Esrp2 Mcam Wscd1 Onecut2 Cpz Slc4a11 Sytl1 Slc26a9 Ccnd2 Fbp2 Calhm2 Di…
Mm_Oct4_Marson	4221	47	0.348	0.458421	Actc1 Hoxb3 Rab23 Tbx15 Kcnc3 Sall3 Vegfc Mcm3ap Gadd45g FBP2 Cdx2 Dscam Hoxb1 Ptprt Slc5a1 Ttn Ms4a10 Rab30 Hoxb2 Sesn2 Grhl3 Ppp2r2b Ebf2 Egr3 Gcm1 Hoxc13 Hyal1 Neurod1 Ngfr Nkx1-2 Tbx4 Trp73 Tubb3 Trim36 1700007K13Rik Esrp2 Mcam Tas1r1 Wscd1 Onecut2 Sh3rf3 Cpz Nanos3 Slc4a11 Sytl1 Zfp750 Slc26a9
Mm_Sox2_Marson	3309	35	1	0	Actc1 Tbx15 Sall3 Slc4a2 Tek Vegfc Gadd45g Hoxb1 Slc5a1 Ttn Ms4a10 Rab30 Sesn2 Ebf2 Egr3 Gcm1 Hoxc13 Hyal1 Neurod1 Tbx4 Trp73 Tubb3 Trim36 Tas1r1 Wscd1 Nanos3 Slc4a11 Slc26a9 Apba2 Plcd4 Ccdc116 Gpatch3 Hsd17b1 Rgs6 Htr1d
Mm_Smad4_Fei	2513	29	1	0	Tbx15 Fgf18 Atf3 Itm2a Tal1 Timp3 Mcm3ap Adrb2 Edn1 Stmn4 Slc5a1 Rab30 Sesn2 Grhl3 Ppp2r2b Gcm1 Synm Htr1b Ttll6 Htr1d Ccdc96 Ltb4r2 Mmrn2 Scn4b Apln Galnt6 Tgfb1i1 Mical2 Fgd3
Mm_Gfi1b_Wilson	6107	54	1	0	Ptgs2 Rab23 Ccl7 Plat Sall3 Atf3 Hapln1 Dusp2 Eng Tal1 Mcm3ap Adrb2 Gadd45g Kcnk2 Ltbp2 Pcdhb22 FBP2 Cdx2 Dscam Hoxb1 Chl1 Plcb1 Tiam2 Ppp2r2b Zfp423 Ccser1 Egr3 Gcm1 Tbx4 Slc26a9 Ccnd2 Calhm2 Ttll6 Pik3r3 Itpkb Ccdc96 Runx1 Smim3 Mbnl1 Nefh Pak6 Eva1c Apln Wnt2b Itgb4 Lancl3 Galnt6 Zhx3 Filip1l Fgd3 Ildr2 Dock10 Pcdh19 Zfp703
