## Supplementary material for "RSL24D1 sustains steady-state ribosome biogenesis and pluripotency translational programs in embryonic stem cells": Table 2

### Sheet: RNA-seq analysis
gene Symbol	NCBI gene ID	baseMean	log2FoldChange	fold change	lfcSE	pvalue	padj
Zscan4-ps3	100043042	23.1843	3.6548	12.5951	0.62745	6.7085e-10	1.49141e-08
Mlana	77836	16.883	3.4485	10.9169	0.750007	3.77031e-07	4.91405e-06
Hoxb9	15417	31.8586	3.36487	10.3021	0.503551	2.29477e-12	7.22898e-11
Krt23	94179	9.87923	3.23611	9.4225	0.999369	9.19839e-05	0.00066123
Gm5039	266459	50.5839	3.1958	9.1629	0.419859	1.98757e-15	9.68156e-14
Chrm3	12671	46.7842	3.14118	8.82243	0.425646	1.15912e-14	4.99065e-13
Ces2e	234673	15.0623	3.10594	8.60959	0.749262	2.66823e-06	2.91434e-05
Gm8300	666806	49.4123	3.09591	8.5499	0.410256	3.15267e-15	1.50425e-13
Gm6763	627488	47.6307	3.02476	8.13847	0.421945	5.1786e-14	2.06612e-12
Zscan4d	545913	42.5161	3.02384	8.13331	0.44526	8.10517e-13	2.74969e-11
Ms4a10	69826	52.6673	2.98652	7.92562	0.374258	7.03172e-17	4.01202e-15
Gm5662	435337	94.7477	2.97273	7.85022	0.295868	6.4493e-25	8.48707e-23
Gm4027	100042776	55.2363	2.90273	7.47843	0.391008	8.86942e-15	3.8595e-13
Actg2	11468	7.08902	2.86302	7.27539	1.22748	0.00125433	0.00629596
Gm2016	100039042	60.4571	2.79503	6.94047	0.388295	3.77307e-14	1.52776e-12
Zscan4c	245109	80.5971	2.78385	6.88689	0.314353	5.43719e-20	4.52673e-18
Gm8332	666862	24.7879	2.7632	6.789	0.554376	3.83785e-08	6.2129e-07
Gm8994	668137	24.6136	2.65851	6.31383	0.524857	2.68449e-08	4.51602e-07
Zscan4e	665848	18.4124	2.50174	5.6637	0.627068	3.78374e-06	3.99373e-05
Zscan4-ps2	665913	73.2911	2.45547	5.48491	0.318631	7.94531e-16	4.08995e-14
Chl1	12661	43.1859	2.40792	5.3071	0.386715	2.59468e-11	7.10402e-10
Pou4f3	18998	10.2224	2.36913	5.1663	0.930522	0.000482156	0.002791
Gm21761	106029237	156.719	2.34488	5.08018	0.226951	3.04547e-26	4.69342e-24
Tshr	22095	50.0681	2.31147	4.96388	0.400079	3.66901e-10	8.57748e-09
Nkx2-9	18094	77.8944	2.30209	4.93171	0.28001	1.2842e-17	8.09096e-16
Eif4a3l2	434080	11.5027	2.25668	4.77892	0.831214	0.000304872	0.00189448
Gm5795	544990	14.648	2.22914	4.68853	0.86507	0.000329028	0.00201845
Scn4b	399548	58.7537	2.21953	4.65743	0.324617	5.01385e-13	1.76708e-11
Kcnk2	16526	24.2091	2.20769	4.61934	0.520293	1.11871e-06	1.32765e-05
Gm20767	639910	25.8147	2.20151	4.59961	0.56011	3.36685e-06	3.59792e-05
Hapln1	12950	64.3608	2.18872	4.55901	0.328181	1.53168e-12	5.00879e-11
Zscan4f	665902	81.8191	2.17464	4.51474	0.339184	7.02901e-12	2.0915e-10
Gm4340	100043292	135.755	2.1661	4.48809	0.267098	2.80862e-17	1.67321e-15
Tbx4	21387	65.3087	2.14804	4.43226	0.296511	2.6835e-14	1.10579e-12
Hs3st4	628779	30.0075	2.13008	4.37742	0.460763	2.06276e-07	2.87939e-06
Slc5a1	20537	47.927	2.11821	4.34156	0.363974	3.34946e-10	7.89835e-09
Tmem92	544806	30.0865	2.09813	4.28153	0.457853	2.49488e-07	3.39829e-06
Nkx1-2	20231	267.288	2.09139	4.2616	0.16043	4.84066e-40	2.633e-37
Ltb4r2	57260	84.7644	2.06882	4.19544	0.2619	1.74588e-16	9.65737e-15
Fosl1	14283	29.1958	2.06251	4.17712	0.474431	7.34156e-07	9.02785e-06
Nts	67405	91.0418	2.05058	4.14272	0.251533	2.1739e-17	1.3286e-15
Rai2	24004	12.6433	1.96287	3.89838	0.744703	0.000367624	0.00221775
Col6a4	68553	97.5613	1.95311	3.87209	0.256365	1.28476e-15	6.33375e-14
Gm9803	66449	68.7846	1.91374	3.76784	0.465839	1.89562e-06	2.1496e-05
Apol8	239552	33.4318	1.85243	3.61109	0.453412	1.87532e-06	2.12805e-05
Egr3	13655	21.0148	1.81327	3.51438	0.543096	4.02727e-05	0.000322458
Cpz	242939	235.372	1.8128	3.51323	0.170189	9.9476e-28	1.7644e-25
Ltb4r1	16995	18.3182	1.81053	3.5077	0.627178	0.00016981	0.00113844
Fam196a	627214	57.2314	1.81018	3.50686	0.305791	1.88847e-10	4.655e-09
Htr1b	15551	56.6321	1.7815	3.43784	0.328667	3.37281e-09	6.7119e-08
Gm21818	102640804	29.9083	1.77997	3.43418	0.463398	6.15336e-06	6.15638e-05
Filip1l	78749	368.537	1.77409	3.42023	0.135224	1.57729e-40	8.87522e-38
Hic1	15248	57.8193	1.75491	3.37504	0.311545	1.01503e-09	2.18513e-08
Plcd4	18802	94.7134	1.75345	3.37164	0.264448	1.93769e-12	6.23654e-11
Pik3r3	18710	619.687	1.74301	3.34734	0.112274	1.44489e-55	2.14342e-52
Matn4	17183	60.9652	1.727	3.31038	0.2995	4.65204e-10	1.06768e-08
Art3	109979	11.3685	1.72004	3.29447	0.77081	0.000851592	0.00456664
9530053A07Rik	319482	72.0856	1.71805	3.28992	0.301301	6.70703e-10	1.49141e-08
Dio3	107585	34.1963	1.71481	3.28253	0.403431	1.14225e-06	1.35263e-05
Ildr2	100039795	167.821	1.7074	3.26573	0.216896	1.88273e-16	1.03443e-14
Ckm	12715	14.3563	1.66573	3.17275	0.697424	0.000697168	0.00382915
Trp73	22062	91.4381	1.66028	3.16078	0.250074	1.77828e-12	5.769e-11
Hoxc13	15422	19.1901	1.63929	3.11512	0.620736	0.000343128	0.00209471
Ano1	101772	66.7914	1.62755	3.08988	0.318257	1.66609e-08	2.89227e-07
Shox2	20429	14.0843	1.62475	3.08388	0.706828	0.000829705	0.00446394
Ltbp2	16997	137.867	1.62158	3.07711	0.196939	1.0862e-17	6.95085e-16
Pramel19	332923	11.9365	1.6028	3.03733	0.832789	0.00179528	0.00854344
Cyyr1	224405	350.222	1.59847	3.02821	0.224787	6.60859e-14	2.6048e-12
Fat4	329628	231.503	1.58857	3.00751	0.191166	5.70922e-18	3.77178e-16
Kcnmb1	16533	20.2474	1.57297	2.97517	0.550097	0.000190651	0.00125902
Sall3	20689	55.1553	1.57109	2.9713	0.396842	3.72541e-06	3.94567e-05
Dusp8	18218	113.797	1.56816	2.96526	0.211064	6.55242e-15	2.92938e-13
Onecut2	225631	57.6445	1.5657	2.9602	0.391057	3.11289e-06	3.35393e-05
Fam124a	629059	132.196	1.56082	2.95022	0.214625	2.15797e-14	8.98308e-13
Fbp2	14120	43.939	1.55912	2.94674	0.373217	1.546e-06	1.7854e-05
Anks1b	77531	366.998	1.54766	2.92342	0.179327	3.53032e-19	2.69195e-17
Eva1c	70967	81.659	1.54764	2.92338	0.265457	3.16076e-10	7.50762e-09
Neurod1	18012	179.052	1.53819	2.9043	0.170379	1.098e-20	9.95401e-19
Foxf2	14238	11.7109	1.53577	2.89943	0.830534	0.0020938	0.0097424
Tnfaip6	21930	94.9251	1.52756	2.88298	0.243566	2.13142e-11	5.89499e-10
Ptgs2	19225	296.702	1.5267	2.88126	0.155995	8.05645e-24	9.95948e-22
Capn3	12335	36.2265	1.52463	2.87713	0.452477	3.5268e-05	0.000285893
Btla	208154	65.0586	1.52265	2.87319	0.312191	6.04425e-08	9.4023e-07
Prss12	19142	16.7425	1.51638	2.86073	0.646056	0.000739335	0.00404034
Sh3rf3	237353	73.68	1.51184	2.85174	0.318876	1.06835e-07	1.58197e-06
Slc5a8	216225	35.8634	1.50292	2.83416	0.437386	2.84299e-05	0.000238029
Cdx2	12591	112.157	1.50163	2.83163	0.216889	2.7088e-13	9.88865e-12
Ccl7	20306	19.8729	1.47276	2.77553	0.60081	0.000570401	0.00323187
Dglucy	217830	69.7161	1.46227	2.75542	0.291103	2.79585e-08	4.68406e-07
Apba2	11784	242.6	1.46214	2.75517	0.15876	1.99137e-21	1.91148e-19
Pak6	214230	118.37	1.45219	2.73623	0.216841	1.30417e-12	4.31672e-11
Ebf2	13592	30.6931	1.4477	2.72773	0.440708	5.07192e-05	0.000393737
Hoxb3	15410	36.0671	1.41832	2.67275	0.409403	2.58799e-05	0.000219267
Slc26a9	320718	47.0839	1.40458	2.6474	0.333231	1.39395e-06	1.62359e-05
Nrp1	18186	577.1	1.38989	2.62059	0.111213	4.98476e-37	2.19842e-34
Adam1a	280668	93.9501	1.38907	2.61909	0.321998	8.59588e-07	1.03748e-05
Hoxb1	15407	84.341	1.38171	2.60577	0.279756	4.50869e-08	7.22719e-07
Hoxb2	103889	65.6397	1.37455	2.59287	0.293105	1.57947e-07	2.25689e-06
Edn1	13614	412.253	1.36867	2.58233	0.137233	1.30082e-24	1.67139e-22
Ptprt	19281	579.139	1.36254	2.57138	0.130115	7.52574e-27	1.25311e-24
Atf3	11910	717.428	1.34863	2.5467	0.114059	1.93912e-33	5.75319e-31
Slc4a11	269356	967.678	1.33263	2.51861	0.0999983	1.06181e-41	7.53334e-39
1700007K13Rik	69327	399.973	1.33007	2.51415	0.11924	4.54515e-30	1.00227e-27
Scn3b	235281	397.685	1.32645	2.50785	0.13868	6.97314e-23	7.63676e-21
Dock10	210293	33.2597	1.31699	2.49146	0.444746	0.000138138	0.000948314
Lox	16948	70.9907	1.30633	2.47311	0.286065	2.89945e-07	3.8973e-06
Ppp2r2b	72930	18.521	1.30504	2.4709	0.654273	0.00165611	0.00797414
Cnn1	12797	1671.74	1.30272	2.46693	0.10805	1.17464e-34	3.99327e-32
Acta2	11475	3704.99	1.30156	2.46495	0.098583	4.03124e-41	2.53007e-38
Kcnc3	16504	82.4314	1.29791	2.45872	0.326634	3.72624e-06	3.94567e-05
Hsd17b1	15485	35.4954	1.29345	2.45113	0.402715	6.62046e-05	0.000497388
Tgfb1i1	21804	367.4	1.29232	2.44921	0.151113	7.7988e-19	5.65604e-17
Gxylt2	232313	97.1159	1.27975	2.42797	0.240659	6.4485e-09	1.22073e-07
Inka2	109050	607.108	1.27612	2.42186	0.109705	1.93007e-32	5.24915e-30
Tmtc3	237500	3935.12	1.27011	2.41181	0.0744346	1.86061e-66	1.01205e-62
Ccnd2	12444	1196.07	1.26046	2.39572	0.120664	9.87851e-27	1.58037e-24
Slc25a34	384071	19.5125	1.2501	2.37858	0.609989	0.00150695	0.00734479
Shroom1	71774	90.6413	1.2409	2.36347	0.263782	1.52145e-07	2.1778e-06
Nipal4	214112	282.802	1.23876	2.35996	0.164065	2.86646e-15	1.37573e-13
Fgd3	30938	39.9659	1.22449	2.33673	0.38163	6.89057e-05	0.00051366
Foxn4	116810	143.998	1.22362	2.33532	0.194449	2.03453e-11	5.64617e-10
Gadd45g	23882	166.048	1.22001	2.32948	0.194508	2.29429e-11	6.32403e-10
Rgs6	50779	43.2296	1.21501	2.32142	0.475655	0.000444648	0.00260624
Dmrtb1	56296	44.4984	1.21496	2.32135	0.409569	0.00014214	0.000971694
Draxin	70433	41.0751	1.20517	2.30564	0.358419	4.15397e-05	0.000330979
Cd80	12519	94.509	1.20311	2.30236	0.256387	1.59976e-07	2.28389e-06
Adamts18	208936	27.7847	1.19575	2.29064	0.455857	0.000405629	0.00241516
Tbx15	21384	30.6156	1.19264	2.2857	0.49805	0.000712322	0.00390449
Vwa3b	70853	170.668	1.18995	2.28145	0.186645	1.18368e-11	3.38865e-10
Fas	14102	160.544	1.18773	2.27795	0.183648	6.62106e-12	1.9788e-10
Actc1	11464	327.898	1.18579	2.27487	0.161322	1.32585e-14	5.60499e-13
Podn	242608	48.7974	1.18495	2.27355	0.352034	4.13131e-05	0.000329937
Spink1	20730	92.5434	1.18469	2.27314	0.239572	4.75495e-08	7.58169e-07
En2	13799	60.3643	1.17526	2.25834	0.312619	9.80467e-06	9.2926e-05
Galnt6	207839	186.64	1.17265	2.25425	0.175255	1.46671e-12	4.81564e-11
Tnc	21923	1117.48	1.1713	2.25214	0.0943835	1.62519e-36	6.97889e-34
Zfp703	353310	196.109	1.17076	2.2513	0.245996	1.16171e-07	1.70321e-06
Serpine2	20720	1658.42	1.1697	2.24965	0.0745457	1.25883e-56	2.05416e-53
Zfp365	216049	1707.55	1.16444	2.24146	0.0876105	1.86425e-41	1.21683e-38
Ttn	22138	2593.21	1.16165	2.23713	0.299736	5.94386e-06	5.97241e-05
Htr1d	15552	42.775	1.15667	2.22942	0.349441	5.06027e-05	0.000393207
Neto2	74513	359.415	1.15625	2.22877	0.139943	9.89825e-18	6.35904e-16
Alox5	11689	126.599	1.15457	2.22617	0.22115	1.14146e-08	2.04238e-07
Gcm1	14531	52.6537	1.15037	2.2197	0.331792	2.93192e-05	0.000244347
Col2a1	12824	282.83	1.14881	2.21731	0.144617	1.37494e-16	7.71007e-15
Sytl2	83671	80.7208	1.14721	2.21485	0.296502	6.21324e-06	6.21248e-05
Pcnx2	270109	67.1762	1.14514	2.21167	0.305195	9.85949e-06	9.33762e-05
Wnt2b	22414	57.8365	1.14457	2.2108	0.32691	2.60373e-05	0.000220257
Dusp2	13537	60.0579	1.14255	2.2077	0.292636	5.6242e-06	5.69329e-05
Eng	13805	428.596	1.13747	2.19995	0.141255	5.65232e-17	3.27073e-15
Apob	238055	112.915	1.1366	2.19862	0.219627	1.48147e-08	2.59943e-07
Grhl3	230824	847.255	1.13535	2.19671	0.0957917	1.51136e-33	4.56709e-31
Igfbp5	16011	349.951	1.13501	2.1962	0.195286	4.01527e-10	9.33351e-09
Mixl1	27217	416.118	1.13202	2.19165	0.131388	4.92992e-19	3.67335e-17
Flrt2	399558	210.4	1.1226	2.17739	0.168556	1.88197e-12	6.06917e-11
Fgf18	14172	29.9771	1.11622	2.16779	0.479307	0.000883392	0.00470162
Cbln2	12405	78.9273	1.11362	2.16388	0.294831	9.0952e-06	8.69962e-05
Tas1r1	110326	44.2901	1.11249	2.16218	0.365815	0.000124852	0.00086843
Gabra5	110886	89.1445	1.11238	2.16202	0.277914	3.77836e-06	3.99064e-05
Ccdc116	76872	56.1675	1.10729	2.1544	0.398922	0.000256166	0.00162968
Trim36	28105	269.756	1.10021	2.14386	0.160844	5.51119e-13	1.90937e-11
Sytl1	269589	288.325	1.08941	2.12788	0.140195	5.63778e-16	2.93921e-14
Lancl3	236285	48.731	1.08437	2.12045	0.336907	7.22372e-05	0.00053483
Gabrb2	14401	41.1924	1.08431	2.12036	0.371218	0.000182178	0.00120992
Sh3bgr	50795	84.5739	1.07541	2.10732	0.292001	1.27209e-05	0.000117542
Synm	233335	734.552	1.06402	2.09075	0.0945472	1.6901e-30	3.83043e-28
Chst2	54371	119.95	1.0614	2.08696	0.206026	1.75374e-08	3.03473e-07
Tubb3	22152	1096.09	1.0548	2.07743	0.0968049	8.69669e-29	1.73064e-26
Ano3	228432	1625.28	1.05199	2.07339	0.0857247	9.66831e-36	3.75637e-33
Itgb4	192897	716.142	1.04989	2.07037	0.127145	1.12519e-17	7.1443e-16
Hecw1	94253	45.2559	1.04374	2.06156	0.428729	0.000634406	0.00353681
Mbnl1	56758	830.47	1.03319	2.04655	0.101458	1.77854e-25	2.52368e-23
Nanos3	244551	152.513	1.03033	2.04249	0.204042	3.0085e-08	5.00436e-07
Mdm2	17246	9633.66	1.02773	2.03882	0.0608096	3.50533e-65	1.144e-61
Mmrn2	105450	317.299	1.02716	2.03801	0.133031	8.58377e-16	4.36355e-14
Runx1	12394	303.208	1.0255	2.03567	0.201025	2.24067e-08	3.81265e-07
Il20rb	213208	46.4878	1.02506	2.03505	0.383591	0.000390846	0.00234221
Zfp750	319530	220.198	1.02199	2.03072	0.171823	1.94496e-10	4.77247e-09
Rab30	75985	277.661	1.02098	2.0293	0.169514	1.1984e-10	3.02715e-09
Gpatch3	242691	276.132	1.02091	2.0292	0.1397	2.00944e-14	8.40769e-13
Gm21992	102902673	214.714	1.0183	2.02553	0.186563	3.27941e-09	6.56606e-08
Gabra1	14394	28.5588	1.0093	2.01293	0.466818	0.00137059	0.00677528
Aoah	27052	49.5047	1.00586	2.00814	0.328353	0.00012673	0.00087999
Dscam	13508	48.1241	1.00529	2.00735	0.381997	0.000438303	0.00257645
Kdr	16542	160.373	1.00128	2.00178	0.191352	1.18173e-08	2.10518e-07
Tek	21687	406.081	0.999976	1.99997	0.12106	1.1199e-17	7.13846e-16
D630023F18Rik	98303	203.584	0.998866	1.99843	0.164959	1.03355e-10	2.62702e-09
Tal1	21349	24.6575	0.989176	1.98505	0.502643	0.00210345	0.00977721
Itpkb	320404	1073.76	0.980767	1.97351	0.0937013	9.75949e-27	1.57679e-24
Fez1	235180	128.405	0.979445	1.97171	0.204534	1.19089e-07	1.73045e-06
Ccdc148	227933	53.6365	0.973751	1.96394	0.328644	0.000177688	0.00118347
Man2b1	17159	3122.7	0.972136	1.96174	0.0725063	4.38109e-42	3.24957e-39
Vgll3	73569	1049.63	0.968686	1.95706	0.102312	2.19381e-22	2.37077e-20
Fst	14313	1453.68	0.965941	1.95334	0.10619	7.42549e-21	6.84571e-19
Hyal1	15586	1072.37	0.963508	1.95005	0.086997	1.33011e-29	2.89396e-27
Plcb1	18795	75.7623	0.960597	1.94611	0.261857	1.59768e-05	0.000143641
Tshz1	110796	213.543	0.958347	1.94308	0.164122	3.95045e-10	9.20907e-09
Nefh	380684	684.289	0.954879	1.93842	0.107075	3.81104e-20	3.2222e-18
Alx4	11695	38.8258	0.952811	1.93564	0.403546	0.00091086	0.00481577
Tmem35a	67564	41.1896	0.946825	1.92763	0.398666	0.000900288	0.00477313
Sec14l5	665119	153.041	0.944316	1.92428	0.189651	4.69612e-08	7.5122e-07
Glis3	226075	419.073	0.941178	1.9201	0.184701	2.53051e-08	4.27463e-07
Pcdhb22	93893	138.124	0.939824	1.91829	0.214623	8.05654e-07	9.82561e-06
Gm7102	633057	214.623	0.938545	1.91659	0.208022	4.59926e-07	5.86333e-06
Zfp423	94187	824.48	0.938255	1.91621	0.139984	1.57609e-12	5.14372e-11
Stmn4	56471	143.194	0.935575	1.91265	0.203067	2.95799e-07	3.9693e-06
Wnt10b	22410	158.191	0.928621	1.90346	0.209365	6.5332e-07	8.10097e-06
Nexmif	245555	1342.38	0.927587	1.90209	0.0792067	9.38749e-33	2.64112e-30
Plat	18791	363.481	0.925381	1.89919	0.124291	7.82391e-15	3.45055e-13
Smim3	106878	641.361	0.923279	1.89642	0.106431	3.39988e-19	2.60466e-17
Ccdc96	66717	46.3084	0.922036	1.89479	0.36516	0.000635236	0.00353868
Ism1	319909	59.3323	0.921593	1.89421	0.33398	0.000336603	0.00206104
Wnt10a	22409	44.6808	0.920285	1.89249	0.3779	0.000805402	0.00435184
Vcan	13003	5736.33	0.918735	1.89046	0.0754073	3.20504e-35	1.16222e-32
Shisal1	72301	155.747	0.911287	1.88072	0.223658	3.10819e-06	3.35224e-05
Tnfrsf22	79202	1654.09	0.910458	1.87964	0.139431	5.24307e-12	1.58732e-10
Vegfc	22341	219.91	0.90836	1.87691	0.18167	4.37204e-08	7.01505e-07
Zhx3	320799	173.179	0.908311	1.87685	0.180649	3.76304e-08	6.12216e-07
Tchh	99681	67.1514	0.906515	1.87451	0.305529	0.000186211	0.001233
Adrb2	11555	212.008	0.905748	1.87352	0.156391	5.54879e-10	1.2594e-08
Esrp2	77411	654.621	0.904246	1.87157	0.105868	1.08735e-18	7.78216e-17
Apln	30878	428.921	0.903255	1.87028	0.117539	1.2781e-15	6.32002e-14
Acer2	230379	207.858	0.901724	1.8683	0.158574	1.03009e-09	2.21333e-08
Spn	20737	509.663	0.898948	1.86471	0.106851	3.35225e-18	2.26041e-16
Pcdh19	279653	58.087	0.897408	1.86272	0.346971	0.000557498	0.0031753
Wscd1	216881	286.965	0.894521	1.85899	0.141525	2.11111e-11	5.84874e-10
Ngfr	18053	678.107	0.893531	1.85772	0.103207	4.09732e-19	3.10977e-17
Ryr3	20192	88.6738	0.892094	1.85587	0.260324	4.14027e-05	0.00033021
H2bc1	319177	295.132	0.888771	1.8516	0.136669	6.43033e-12	1.92532e-10
Tiam2	24001	227	0.887031	1.84937	0.157225	1.34765e-09	2.83389e-08
Mcam	84004	2000.48	0.885777	1.84776	0.0886039	1.3683e-24	1.74437e-22
Calhm2	72691	102.364	0.884599	1.84625	0.236668	1.31531e-05	0.000121193
Iffo1	320678	255.338	0.882902	1.84408	0.152509	5.78738e-10	1.30801e-08
Alcam	11658	220.978	0.882737	1.84387	0.200319	7.61499e-07	9.34296e-06
Arg1	11846	45.0646	0.882233	1.84323	0.392938	0.0013023	0.00649084
Wnt3	22415	830.243	0.869476	1.827	0.0944712	3.02879e-21	2.85687e-19
Kcnq5	226922	196.898	0.868057	1.8252	0.183649	1.77478e-07	2.50527e-06
Mcm3ap	54387	4428.82	0.867709	1.82476	0.0821612	3.99324e-27	6.93209e-25
Slc4a2	20535	978.16	0.867595	1.82462	0.0935602	1.54249e-21	1.52547e-19
Fam13b	225358	1021.78	0.864813	1.8211	0.105592	2.27066e-17	1.37742e-15
Rab23	19335	1025.3	0.8643	1.82046	0.0833518	3.0488e-26	4.69342e-24
Ccser1	232035	143.886	0.86412	1.82023	0.190657	4.5632e-07	5.82192e-06
Itm2a	16431	1023.01	0.86284	1.81862	0.0953292	1.23564e-20	1.10181e-18
Ttll6	237930	211.153	0.855232	1.80905	0.162993	1.25911e-08	2.22602e-07
Cpeb2	231207	560.355	0.854139	1.80768	0.177377	1.17215e-07	1.71391e-06
Nrcam	319504	682.434	0.85169	1.80461	0.102569	8.73997e-18	5.68202e-16
Sesn2	230784	1576.93	0.851609	1.80451	0.0713063	6.39956e-34	2.04761e-31
Timp3	21859	1153.31	0.85037	1.80296	0.0853626	2.00559e-24	2.537e-22
Mical2	320878	321.874	0.8488	1.801	0.137397	5.50123e-11	1.44092e-09
Btn1a1	12231	46.9548	0.848406	1.80051	0.350693	0.00091707	0.00484453
Pfkp	56421	3739.23	-0.814723	0.568518	0.0898633	1.11357e-20	1.00394e-18
Kit	16590	1648.91	-0.815478	0.56822	0.0951106	8.96405e-19	6.47236e-17
Kcnj3	16519	1378.77	-0.816632	0.567766	0.07466	6.83859e-29	1.3949e-26
Hk1	15275	1261.21	-0.818578	0.567	0.0846843	3.80197e-23	4.3385e-21
Naip6	17952	142.033	-0.822792	0.565347	0.203865	4.21692e-06	4.40254e-05
Irgm2	54396	1421.93	-0.824519	0.56467	0.0734871	2.98278e-30	6.66754e-28
Cers1	93898	81.7342	-0.825866	0.564143	0.269462	0.000147869	0.00100749
Aldh1b1	72535	279.887	-0.82631	0.56397	0.15387	6.48976e-09	1.22711e-07
Kcns2	16539	70.9948	-0.826601	0.563856	0.286497	0.000258668	0.00164495
Pycr1	209027	301.103	-0.827907	0.563346	0.135427	8.32773e-11	2.14679e-09
Neurl1b	240055	74.8001	-0.829361	0.562779	0.304581	0.000407691	0.00242534
Arrdc2	70807	374.472	-0.830983	0.562146	0.130123	1.4368e-11	4.08342e-10
Ccng2	12452	1457.37	-0.831765	0.561841	0.0811473	1.05292e-25	1.56195e-23
Gbp7	229900	2856.8	-0.832298	0.561634	0.0619583	3.60418e-42	2.80062e-39
Lrp8	16975	673.271	-0.835764	0.560286	0.108115	9.20548e-16	4.63627e-14
Hspb2	69253	303.821	-0.836385	0.560045	0.141759	3.05412e-10	7.2649e-09
Ankrd1	107765	172.584	-0.836539	0.559985	0.17441	1.30116e-07	1.87897e-06
Hif3a	53417	358.221	-0.837353	0.559669	0.231048	2.07258e-05	0.000180665
Oas1a	246730	787.202	-0.843338	0.557353	0.116035	3.13205e-14	1.28414e-12
Pipox	19193	1034.52	-0.844993	0.556713	0.0899631	5.10701e-22	5.34206e-20
H2-Q7	15018	190.991	-0.845697	0.556442	0.175609	1.15038e-07	1.68964e-06
Shfl	319278	415.042	-0.847953	0.555573	0.124154	7.18276e-13	2.4572e-11
Tmco6	71983	697.215	-0.848681	0.555292	0.100993	3.76537e-18	2.52853e-16
2610528J11Rik	66451	131.514	-0.849701	0.5549	0.195281	1.04849e-06	1.24794e-05
Parp14	547253	2711.01	-0.850475	0.554602	0.0655674	1.58576e-39	8.34724e-37
Kif21b	16565	913.512	-0.850918	0.554432	0.119113	7.58267e-14	2.94605e-12
Sh3rf2	269016	356.383	-0.851236	0.55431	0.12376	5.13069e-13	1.80048e-11
Angptl6	70726	83.1472	-0.851334	0.554272	0.295682	0.000249071	0.00159012
Cd274	60533	369.537	-0.85334	0.553502	0.125869	1.01834e-12	3.41217e-11
Trim34b	434218	209.03	-0.854993	0.552868	0.17518	8.35222e-08	1.26196e-06
Pik3ip1	216505	766.209	-0.855785	0.552565	0.0910025	4.54814e-22	4.81925e-20
Tmem35b	100039968	93.8706	-0.856172	0.552416	0.245428	3.40995e-05	0.00027794
Wdr93	626359	61.6142	-0.856183	0.552412	0.370701	0.00112735	0.00573803
Kynu	70789	84.3423	-0.857004	0.552098	0.25432	5.20869e-05	0.000403587
Vwf	22371	85.6404	-0.857263	0.551999	0.252001	4.60467e-05	0.000362115
H2-DMb1	14999	46.5113	-0.863561	0.549594	0.401575	0.00160076	0.00773961
Mx2	17858	231.948	-0.865239	0.548955	0.162699	8.3198e-09	1.53577e-07
Gm128	229588	43.2566	-0.866623	0.548429	0.419861	0.00189312	0.0089283
Fam162a	70186	2593.93	-0.86781	0.547978	0.0833712	1.93394e-26	3.03443e-24
Hexa	15211	1498	-0.869675	0.54727	0.0855146	2.29621e-25	3.17539e-23
Tmem45a	56277	162.715	-0.870315	0.547028	0.205034	1.53633e-06	1.77674e-05
Acot1	26897	431.335	-0.870318	0.547026	0.149467	4.46216e-10	1.0299e-08
Gnmt	14711	66.6779	-0.874328	0.545508	0.293716	0.000186257	0.001233
Clmn	94040	242.886	-0.876965	0.544512	0.245604	2.38564e-05	0.000204192
Aldoa	11674	48327.5	-0.877368	0.54436	0.0771629	5.04548e-31	1.17617e-28
Ankrd37	654824	233.302	-0.877578	0.54428	0.172681	2.83433e-08	4.73879e-07
Ldhd	52815	43.1672	-0.878755	0.543836	0.373072	0.000999611	0.0051981
Cib2	56506	123.76	-0.878898	0.543783	0.242016	1.94441e-05	0.000171137
Gng2	14702	2377.67	-0.881537	0.542789	0.100158	1.10385e-19	8.87324e-18
Vill	22351	385.872	-0.881621	0.542757	0.132127	2.0137e-12	6.41787e-11
Rsl24d1	225215	2554.32	-0.883864	0.541914	0.0655443	1.64206e-42	1.41027e-39
Igtp	16145	1619.69	-0.884519	0.541668	0.0756695	1.23356e-32	3.41172e-30
Insig1	231070	4146.75	-0.885157	0.541428	0.0664964	1.71815e-41	1.1682e-38
Slc16a9	66859	91.5329	-0.885819	0.54118	0.233572	1.0546e-05	9.91298e-05
Tnfsfm13	619441	92.8705	-0.886287	0.541005	0.260546	4.43546e-05	0.000350498
AW011738	100382	65.641	-0.886885	0.540781	0.305711	0.000226316	0.00146143
Guca1a	14913	73.2808	-0.893243	0.538402	0.313822	0.000264923	0.00168145
Mgam	232714	49.3479	-0.893869	0.538169	0.362123	0.000737512	0.00403173
Gm11992	626870	35.3425	-0.89541	0.537595	0.427625	0.00175956	0.00839055
Emp2	13731	463.706	-0.895704	0.537485	0.110415	4.11822e-17	2.43482e-15
Ap3b2	11775	660.075	-0.897471	0.536827	0.111097	5.43371e-17	3.15542e-15
Krt7	110310	1016.45	-0.89749	0.53682	0.0879608	1.5823e-25	2.30535e-23
Oas1g	23960	236.15	-0.900256	0.535792	0.149153	1.23259e-10	3.10871e-09
Atp10a	11982	1798.7	-0.902613	0.534917	0.0670069	1.95648e-42	1.59629e-39
Sil1	81500	574.246	-0.904084	0.534372	0.117528	1.15337e-15	5.72058e-14
Ndrg1	17988	811.587	-0.906789	0.533371	0.152168	1.89522e-10	4.6646e-09
Epm2a	13853	148.155	-0.907757	0.533013	0.196136	2.72963e-07	3.69644e-06
Selenbp1	20341	48.7407	-0.90861	0.532698	0.364777	0.000691255	0.00380179
Oasl2	23962	1486.78	-0.909959	0.5322	0.0865533	6.03685e-27	1.01556e-24
Pfkfb3	170768	1744.05	-0.917767	0.529328	0.0902011	2.0719e-25	2.91459e-23
Tpi1	21991	19687.1	-0.917933	0.529267	0.0795393	5.86937e-32	1.49651e-29
Slc25a30	67554	1841.03	-0.918705	0.528984	0.078979	2.26927e-32	6.07048e-30
Il12rb1	16161	171.778	-0.919328	0.528755	0.173687	8.98334e-09	1.64523e-07
Ero1l	50527	3026.53	-0.920598	0.52829	0.0777785	2.00317e-33	5.83711e-31
Naglu	27419	382.166	-0.920972	0.528153	0.127224	3.51895e-14	1.43385e-12
Oas3	246727	293.005	-0.922478	0.527602	0.159882	5.93314e-10	1.33541e-08
Paqr6	68957	33.6374	-0.924348	0.526919	0.422717	0.00139472	0.00688416
Rhpn2	52428	1281.27	-0.92812	0.525543	0.0774435	3.51065e-34	1.16912e-31
Trpv4	63873	51.3123	-0.92872	0.525324	0.353501	0.000468941	0.00272728
Hcrtr2	387285	51.1991	-0.932497	0.523951	0.331859	0.000286819	0.00179666
Zfp773	76373	746.086	-0.934693	0.523154	0.0968781	3.99351e-23	4.52542e-21
Cpm	70574	437.2	-0.935718	0.522782	0.117733	1.50769e-16	8.39677e-15
Cfc1	12627	136.004	-0.936822	0.522382	0.203238	2.84876e-07	3.83549e-06
Vegfa	22339	636.06	-0.937403	0.522172	0.11058	1.80564e-18	1.25381e-16
Ltb	16994	383.901	-0.93791	0.521988	0.121222	7.98916e-16	4.0996e-14
Dmc1	13404	209.264	-0.940869	0.520919	0.16599	1.05684e-09	2.26616e-08
Nudt16	75686	140.004	-0.941744	0.520603	0.187677	3.78374e-08	6.14971e-07
Slc44a4	70129	160.903	-0.942669	0.52027	0.187025	3.34197e-08	5.48084e-07
Inca1	103844	56.4273	-0.942809	0.520219	0.344698	0.000344408	0.00210017
Blvrb	233016	743.087	-0.944046	0.519773	0.10549	2.79588e-20	2.38865e-18
Gstt1	14871	116.631	-0.945	0.51943	0.220939	1.29107e-06	1.51675e-05
Cd93	17064	56.7251	-0.946787	0.518787	0.339289	0.000295657	0.00184426
Catsperd	106757	80.6314	-0.946836	0.518769	0.268226	2.66434e-05	0.000224686
Pfkl	18641	10016.4	-0.947454	0.518547	0.0717093	5.91737e-41	3.57628e-38
Dpp6	13483	62.4168	-0.948988	0.517996	0.360362	0.000429013	0.00253096
Rgs9bp	243923	147.951	-0.95033	0.517514	0.19743	1.05109e-07	1.55868e-06
Oas1c	114643	234.22	-0.950767	0.517357	0.171275	2.04944e-09	4.22257e-08
Pcsk1	18548	1084.93	-0.952183	0.51685	0.0820891	3.30057e-32	8.54899e-30
Ablim2	231148	39.275	-0.952632	0.516689	0.420555	0.00112573	0.00573334
Unc93b1	54445	304.275	-0.955711	0.515587	0.136204	1.72533e-13	6.42783e-12
Tmie	20776	34.7591	-0.957481	0.514955	0.421846	0.00112697	0.00573787
Asah2	54447	122.027	-0.958898	0.51445	0.203903	1.80358e-07	2.54372e-06
Lrrc18	67580	34.7653	-0.963861	0.512683	0.431416	0.00119338	0.00603086
Thsd7a	330267	587.638	-0.965657	0.512045	0.142843	1.01737e-12	3.41217e-11
Cer1	12622	138.903	-0.972395	0.509659	0.214008	3.76011e-07	4.90467e-06
Rbm44	329207	214.167	-0.982409	0.506134	0.203017	8.49301e-08	1.28086e-06
Sptb	20741	532.996	-0.983097	0.505893	0.120689	2.80953e-17	1.67321e-15
Hopx	74318	123.167	-0.985617	0.50501	0.224515	7.67466e-07	9.40909e-06
Rpl22l1	68028	6343.41	-0.986789	0.504599	0.0781276	1.1031e-37	5.14296e-35
Lrriq4	68307	72.3946	-0.990341	0.503359	0.300545	5.76983e-05	0.000441407
Clybl	69634	591.503	-0.992288	0.50268	0.115281	5.56194e-19	4.08827e-17
Sycp3	20962	475.234	-0.996164	0.501331	0.111108	2.34364e-20	2.02347e-18
Slc2a3	20527	61294.9	-1.00041	0.499858	0.0588018	4.58694e-66	1.87124e-62
Myh7b	668940	164.526	-1.00176	0.499391	0.184516	3.97461e-09	7.8307e-08
Cacng6	54378	305.954	-1.0028	0.499032	0.133335	4.07396e-15	1.91031e-13
Gulo	268756	218.642	-1.00567	0.498037	0.164325	6.65488e-11	1.73197e-09
Slc13a5	237831	43.4273	-1.00586	0.497974	0.362186	0.00028663	0.00179617
Lrrc34	71827	636.869	-1.00662	0.497711	0.120118	3.88371e-18	2.59731e-16
Unc13a	382018	162.283	-1.00678	0.497656	0.182321	2.33594e-09	4.75878e-08
Gsap	212167	674.958	-1.00762	0.497365	0.114813	1.22658e-19	9.81141e-18
Slc30a3	22784	142.138	-1.00883	0.496949	0.188023	5.64731e-09	1.08543e-07
Scd1	20249	3876.91	-1.0102	0.496477	0.0914382	1.6296e-29	3.49892e-27
Prr5l	72446	1035.16	-1.01173	0.495953	0.0828058	1.9218e-35	7.29303e-33
Slc6a14	56774	91.4164	-1.01319	0.49545	0.258412	5.58522e-06	5.66436e-05
Ltbp3	16998	69.665	-1.01451	0.494997	0.291067	2.92123e-05	0.00024358
Gm2a	14667	1044.2	-1.01476	0.494909	0.0847434	3.66595e-34	1.19642e-31
Mef2b	17259	69.6578	-1.01775	0.493887	0.267697	8.94862e-06	8.59467e-05
Neil2	382913	298.984	-1.02596	0.491085	0.139999	1.65539e-14	6.96202e-13
2810408A11Rik	70419	375.631	-1.02793	0.490413	0.118305	2.71704e-19	2.10127e-17
Ifi44	99899	48.7923	-1.02802	0.490382	0.335439	0.000122081	0.000852423
Prelid2	77619	509.25	-1.02947	0.489891	0.144315	6.85826e-14	2.6967e-12
Matn3	17182	171.897	-1.03273	0.488783	0.17343	1.82872e-10	4.52824e-09
Thsd4	207596	189.551	-1.03464	0.488136	0.311413	4.55148e-05	0.000358624
Txnip	56338	14097.9	-1.03572	0.487773	0.0753587	3.98495e-44	3.82509e-41
Fbxo43	78803	50.1915	-1.03667	0.487452	0.332176	0.000100423	0.000716843
Mal	17153	253.117	-1.03747	0.487182	0.149271	2.61942e-13	9.58378e-12
Echdc3	67856	46.4293	-1.03806	0.48698	0.344357	0.000141896	0.000970432
Slc9a5	277973	319.56	-1.03881	0.48673	0.13831	4.1616e-15	1.94025e-13
Aspg	104816	202.993	-1.04844	0.483491	0.163698	1.03775e-11	3.01213e-10
Hpn	15451	293.143	-1.04997	0.482979	0.140243	5.08612e-15	2.30542e-13
Magec2	74437	301.506	-1.05108	0.482608	0.151663	2.96314e-13	1.06975e-11
Misp	78906	166.307	-1.05211	0.482264	0.201635	1.13849e-08	2.04152e-07
Dhx58	80861	122.05	-1.05211	0.482261	0.201686	1.23259e-08	2.18862e-07
Ttc25	74407	148.767	-1.05853	0.480121	0.196059	4.4793e-09	8.75367e-08
Gbp10	626578	162.971	-1.06074	0.479386	0.193157	2.6872e-09	5.43366e-08
Kcnj5	16521	69.8684	-1.06189	0.479005	0.28959	1.43684e-05	0.000130985
Trpm6	225997	93.2039	-1.06315	0.478587	0.240734	6.38041e-07	7.93563e-06
Fam241b	69894	242.919	-1.06815	0.476929	0.169485	1.96875e-11	5.48227e-10
Camk2n1	66259	90.2109	-1.06838	0.476854	0.247457	9.86069e-07	1.18053e-05
Upp1	22271	5533.22	-1.07037	0.476196	0.0785062	1.76935e-43	1.60401e-40
Slc2a12	353169	91.0214	-1.07075	0.476073	0.251985	1.32198e-06	1.54972e-05
Tgtp2	100039796	74.1237	-1.07305	0.475314	0.283947	9.33495e-06	8.90806e-05
P4ha1	18451	2774.28	-1.07452	0.474829	0.0866601	1.86268e-36	7.79365e-34
Mr1	15064	48.2415	-1.07494	0.474689	0.371895	0.000194793	0.00128223
S100a1	20193	139.697	-1.07583	0.4744	0.210996	2.22313e-08	3.7907e-07
Gabrp	216643	39.3641	-1.07748	0.473856	0.443135	0.0006681	0.00369561
Mcoln3	171166	218.542	-1.07803	0.473677	0.202387	6.05978e-09	1.15518e-07
H2-T10	15024	90.6624	-1.07898	0.473364	0.240245	4.50799e-07	5.77405e-06
Mfsd13a	75146	409.591	-1.08277	0.47212	0.120447	1.74783e-20	1.52519e-18
Pgk1	18655	38595.8	-1.09497	0.468147	0.0752489	4.0092e-49	4.36147e-46
Gm2163	100039331	57.7124	-1.10191	0.465898	0.308972	2.08147e-05	0.000181082
Sh2d5	230863	64.9312	-1.10623	0.464506	0.382322	0.000174889	0.00116686
Cdhr1	170677	119.193	-1.11259	0.462463	0.221318	3.14305e-08	5.18064e-07
Lemd1	213409	25.597	-1.11261	0.462456	0.544055	0.00154362	0.00749888
Msh5	17687	38.2455	-1.118	0.460731	0.389519	0.00020218	0.00132321
Copz2	56358	139.345	-1.12694	0.457885	0.197522	7.51577e-10	1.65286e-08
Ifi47	15953	92.1186	-1.13074	0.45668	0.254293	5.2535e-07	6.63006e-06
Tmem106c	380967	335.163	-1.13111	0.456565	0.161314	1.55957e-13	5.83695e-12
Sult2b1	54200	41.2741	-1.13568	0.455119	0.378741	0.000135338	0.000931834
Gdf6	242316	35.0841	-1.1375	0.454547	0.406018	0.000251531	0.00160268
Serpinb7	116872	23.6419	-1.1383	0.454296	0.503781	0.00102163	0.00529571
Clcn1	12723	43.05	-1.14241	0.453001	0.390182	0.000168873	0.00113449
Tjp3	27375	779.566	-1.14643	0.451741	0.127246	1.33937e-20	1.18782e-18
Adamts15	235130	694.345	-1.14668	0.451663	0.116976	7.28051e-24	9.06896e-22
H2-Ab1	14961	69.654	-1.15028	0.450537	0.294634	5.42756e-06	5.52853e-05
Aass	30956	343.162	-1.15112	0.450277	0.133742	5.06547e-19	3.7572e-17
Lag3	16768	60.6172	-1.15317	0.449635	0.30868	1.06135e-05	9.95923e-05
Lgals3bp	19039	204.204	-1.16294	0.446602	0.182402	1.15149e-11	3.3081e-10
Slc16a3	80879	8347.28	-1.16487	0.446005	0.0759768	3.18888e-54	4.33635e-51
Csf1r	12978	31.5126	-1.16547	0.445819	0.423351	0.000284504	0.00178628
Cldn3	12739	376.441	-1.16976	0.444494	0.119879	1.16574e-23	1.38851e-21
Pde1b	18574	750.878	-1.17201	0.443804	0.0984409	7.52772e-34	2.36226e-31
Ifit1	15957	438.064	-1.17794	0.441981	0.111725	3.77847e-27	6.62979e-25
Wdr86	269633	269.991	-1.18554	0.439661	0.143403	9.0378e-18	5.85233e-16
Lgals9	16859	312.809	-1.18814	0.43887	0.15241	4.21984e-16	2.25031e-14
Slc16a11	216867	45.8595	-1.18916	0.438557	0.343007	2.82376e-05	0.000236662
Atp1b2	11932	102.834	-1.19397	0.4371	0.261339	2.84078e-07	3.83107e-06
Trim14	74735	83.3292	-1.19579	0.436548	0.264413	3.62722e-07	4.75796e-06
C2	12263	312.279	-1.19937	0.435465	0.139156	4.39886e-19	3.29269e-17
Rps23rg1	546049	193.706	-1.19947	0.435435	0.180891	2.0991e-12	6.67703e-11
Sept4	18952	431.077	-1.20097	0.434982	0.129894	1.60741e-21	1.57064e-19
Ak8	68870	46.6952	-1.2025	0.434523	0.373741	6.48283e-05	0.000489074
Vgll1	170828	25.6419	-1.20493	0.43379	0.537504	0.000990343	0.00515648
Nos3	18127	76.0318	-1.20898	0.432576	0.272921	5.45276e-07	6.86416e-06
Rassf6	73246	143.659	-1.21088	0.432004	0.207721	3.25026e-10	7.69778e-09
Hsh2d	209488	52.7165	-1.21974	0.429361	0.347254	2.29255e-05	0.000197518
Car4	12351	305.051	-1.22211	0.428655	0.134183	5.52561e-21	5.12312e-19
Dok2	13449	471.33	-1.22822	0.426844	0.120249	1.14027e-25	1.6763e-23
Pgm1	66681	1896.47	-1.23029	0.426232	0.0859795	1.25051e-47	1.27536e-44
Irf7	54123	48.6078	-1.23112	0.425987	0.331109	1.0825e-05	0.00010146
Slc44a3	213603	78.9738	-1.23262	0.425545	0.279817	6.06605e-07	7.56772e-06
Pdzk1ip1	67182	28.84	-1.23415	0.425092	0.458455	0.000322264	0.00198367
Efhc1	71877	115.615	-1.24658	0.421446	0.248114	2.91097e-08	4.85697e-07
Amer3	211383	49.8467	-1.25732	0.418322	0.334061	8.994e-06	8.62808e-05
Mgarp	67749	346.255	-1.25865	0.417935	0.153618	1.57191e-17	9.71606e-16
Ttc16	338348	38.265	-1.26391	0.416415	0.507051	0.000436969	0.00256954
Usp18	24110	755.754	-1.26416	0.416343	0.100653	2.34075e-37	1.06101e-34
Ifit3b	667370	132.076	-1.26473	0.416179	0.206029	5.23118e-11	1.37533e-09
Tns4	217169	233.147	-1.27148	0.414236	0.149793	1.36298e-18	9.62819e-17
Snx31	66696	43.9129	-1.27536	0.413122	0.347141	1.28404e-05	0.00011858
Trim30d	209387	26.7314	-1.27879	0.41214	0.463297	0.000263088	0.00167046
Lipg	16891	457.677	-1.28048	0.411659	0.112781	4.63616e-31	1.09642e-28
Fgf11	14166	52.0762	-1.28244	0.411099	0.343827	1.00309e-05	9.47244e-05
Gpr39	71111	69.8983	-1.28883	0.409282	0.278299	2.09598e-07	2.91082e-06
Adssl1	11565	171.189	-1.2889	0.409262	0.202068	1.06372e-11	3.07761e-10
Tmem221	434325	30.7565	-1.28929	0.409153	0.427272	0.000122229	0.000852983
Isg15	100038882	2041.73	-1.31204	0.402752	0.0791749	7.47486e-63	1.7425e-59
Misp3	70134	253.767	-1.31489	0.401956	0.142256	1.57241e-21	1.5457e-19
Hrc	15464	129.813	-1.31519	0.401872	0.213284	4.14477e-11	1.09974e-09
Cyp2j13	230459	187.016	-1.32281	0.399757	0.172571	1.09458e-15	5.47896e-14
Clic5	224796	398.715	-1.32793	0.398338	0.124273	7.74688e-28	1.38916e-25
Ptgds	19215	111.987	-1.33029	0.397689	0.230005	4.31476e-10	9.98698e-09
Ifit3	15959	369.337	-1.33199	0.39722	0.131613	2.90302e-25	3.94763e-23
Sh3tc2	225608	46.9125	-1.33605	0.396105	0.353478	8.15438e-06	7.91571e-05
Slc39a8	67547	1034.44	-1.36257	0.388889	0.0823184	1.01453e-62	2.06939e-59
Cyp2j9	74519	136.611	-1.36593	0.387985	0.212704	8.07166e-12	2.3775e-10
H2-Q2	15013	158.38	-1.36831	0.387345	0.192532	7.26785e-14	2.84405e-12
Pwwp4a	574404	23.8549	-1.37651	0.38515	0.528728	0.000388704	0.00233023
Msln	56047	224.587	-1.38667	0.382446	0.160012	2.74837e-19	2.11547e-17
Frmpd2	268729	112.043	-1.38924	0.381767	0.247073	9.89647e-10	2.1338e-08
Ndrg2	29811	821.62	-1.39457	0.380358	0.120264	2.57722e-32	6.78308e-30
Aoc1	76507	14.6322	-1.396	0.379981	0.754828	0.00203431	0.00949812
Tesmin	17771	39.0364	-1.40253	0.378266	0.373262	8.80944e-06	8.47097e-05
C8g	69379	70.7008	-1.40303	0.378133	0.279881	3.07973e-08	5.10204e-07
Ifi27	52668	467.45	-1.42362	0.372775	0.157305	8.55641e-21	7.80019e-19
Pcsk9	100102	75.2955	-1.43308	0.370339	0.28055	1.82482e-08	3.14771e-07
Entpd2	12496	31.8203	-1.43412	0.370072	0.41954	3.11692e-05	0.000258313
Bst2	69550	3850.32	-1.44297	0.367808	0.0787726	3.53249e-76	2.88216e-72
Pdzk1	59020	192.716	-1.47951	0.358609	0.216967	5.20753e-13	1.81963e-11
Atp6v0a4	140494	112.982	-1.48487	0.35728	0.219575	8.02097e-13	2.72679e-11
Meiob	75178	39.3764	-1.48522	0.357195	0.390801	7.30513e-06	7.18536e-05
Cxcl11	56066	194.352	-1.50395	0.352588	0.166719	1.17649e-20	1.05483e-18
Tmem140	68487	127.156	-1.51777	0.349225	0.214488	8.84297e-14	3.41134e-12
Lrrc31	320352	370.931	-1.51879	0.348978	0.150043	2.53309e-25	3.47352e-23
Egln3	112407	489.026	-1.52376	0.347779	0.125958	6.29935e-35	2.18708e-32
Trim30a	20128	700.051	-1.52973	0.346342	0.0952143	2.71705e-59	4.92632e-56
Rtp4	67775	613.892	-1.53367	0.345398	0.102628	1.05206e-51	1.32058e-48
Vnn1	22361	217.561	-1.56876	0.337099	0.169221	1.10058e-21	1.12246e-19
Mb	17189	41.9228	-1.56917	0.337003	0.398776	4.13324e-06	4.32347e-05
Aurkc	20871	201.691	-1.58213	0.333989	0.206146	8.88707e-16	4.5037e-14
C130073F10Rik	242574	86.3246	-1.5834	0.333695	0.276096	5.33557e-10	1.2177e-08
Dhrs3	20148	253.075	-1.58848	0.332523	0.147266	2.43481e-28	4.56681e-26
Gstm3	14864	286.556	-1.59475	0.331079	0.181351	8.11718e-20	6.65609e-18
Smc1b	140557	130.293	-1.59643	0.330693	0.205187	4.29804e-16	2.28454e-14
Ddx60	234311	1420.78	-1.72005	0.303539	0.0903691	5.34112e-82	8.71563e-78
Angpt4	11602	19.5	-1.73709	0.299975	0.561239	8.9768e-05	0.000647584
Bnip3	12176	3592.63	-1.75117	0.297061	0.104702	4.69654e-64	1.2773e-60
Ifi27l2a	76933	184.448	-1.78568	0.290039	0.175721	1.72757e-25	2.49474e-23
Sspo	243369	20.9226	-1.78681	0.289813	0.75029	0.000417933	0.00247814
Ackr4	252837	152.454	-1.79065	0.289042	0.214698	4.19331e-18	2.79292e-16
Aldoc	11676	1897	-1.79358	0.288455	0.12043	1.98025e-51	2.30813e-48
Dmrtc2	71241	13.0266	-1.79488	0.288195	0.806601	0.000900084	0.00477313
Ppp1r3c	53412	131.905	-1.79568	0.288036	0.221014	2.55552e-17	1.53878e-15
Pygl	110095	324.223	-1.79901	0.287372	0.145306	1.93146e-36	7.87939e-34
C2cd4c	237397	29.3677	-1.878	0.272061	0.564312	2.8852e-05	0.000240822
A2m	232345	179.685	-1.89026	0.269759	0.195196	1.95029e-23	2.2732e-21
Rsad2	58185	132.773	-1.922	0.263889	0.207683	1.3085e-21	1.31803e-19
Cntd1	68107	194.322	-1.96024	0.256986	0.179071	4.04643e-29	8.57527e-27
Panx2	406218	21.9752	-1.9614	0.256779	0.551522	1.53644e-05	0.000139016
Ndufa4l2	407790	183.162	-1.98481	0.252646	0.233757	1.10827e-18	7.89731e-17
Zc3h6	78751	272.001	-2.05996	0.239822	0.168005	7.24658e-36	2.88414e-33
Rgcc	66214	20.0668	-2.08981	0.234912	0.638233	4.58235e-05	0.000360708
Akr1c14	105387	41.0219	-2.21445	0.215468	0.406099	2.8604e-09	5.7696e-08
Grin1	14810	169.862	-2.30363	0.202553	0.189653	3.63864e-35	1.29077e-32
Gm10413	100041774	11.298	-2.33649	0.197991	0.912001	0.000442759	0.00259673
Scel	64929	71.1566	-2.44242	0.183974	0.314939	5.20622e-16	2.72292e-14
Ccl5	20304	7.10194	-2.58184	0.167027	1.09194	0.000944494	0.00496209
Ighm	16019	13.5247	-3.23739	0.106035	0.799798	4.41848e-06	4.5924e-05
Adamdec1	58860	23.6362	-3.3469	0.0982841	0.622649	5.87427e-09	1.12507e-07
